# SNP2Cluster-Py: A pathogen-agnostic, context-aware framework for Core SNP and transmission-cluster analysis

**DOI:** 10.64898/2026.11.19.767809

**Authors:** Stanford Kwenda, Alan Christoffels

**Affiliations:** South African National Bioinformatics Institute, University of the Western Cape, Cape Town, South Africa

**Keywords:** Genomic epidemiology, Core SNP clustering, transmission-cluster detection, outbreak investigation, pathogen surveillance, research software

## Abstract

Whole-genome sequencing enables high-resolution identification of genetically related pathogen isolates, but genomic similarity alone does not establish epidemiologically meaningful transmission. We developed SNP2Cluster-Py, an open-source Python framework that separates context-aware Core SNP clustering from the subsequent application of epidemiological and temporal criteria. The software accepts a precomputed pairwise Core SNP-distance matrix and user-configured metadata and supports analysis of all eligible isolates in a single context, as well as sequence-type, geographical, epidemiological and ordered composite contexts. Within each context, authoritative Core clusters are defined as connected components of an SNP-threshold graph; K-means assignments and silhouette widths are retained as exploratory diagnostics only. We evaluated the workflow using 172 *Klebsiella pneumoniae* isolates from six neonatal-surveillance hospitals in South Africa, a focused 36-isolate single-hospital subset from the same surveillance dataset, and 168 *Streptococcus pneumoniae* carriage isolates from Ghana. In the full *K. pneumoniae* dataset, ST-only analysis assigned 141 isolates to Core SNP clusters, whereas Facility + ST analysis assigned 134, demonstrating how facility stratification can remove cross-facility genomic connections. In the single-hospital subset, both contexts assigned 30 of 36 isolates to five Core clusters, and Facility analysis retained 23 isolates in four temporally compatible clusters. In the pneumococcal dataset, ST-context analysis assigned 114 isolates to 38 Core clusters, which were characterised across sampling locations and time through Community analysis. SNP2Cluster-Py therefore provides a reproducible framework for adapting genomic clustering to specific surveillance questions while maintaining a clear distinction between genomic relatedness, analytically inferred transmission clusters and confirmed direct transmission. SNP2Cluster-Py v1.1.2 is available under the Apache License 2.0 through GitHub and Zenodo.
