## Supplementary Tables for "SNP2Cluster-Py: A pathogen-agnostic, context-aware framework for Core SNP and transmission-cluster analysis"

### Sheet: Table S1
analysis_id	analysis_description	software_version	git_commit	configuration_file	cluster_type	transmission_level	core_cluster_context	main_var	secondary_var	date_var	snp_cutoff	days_cutoff	date_format	analysed_isolates	run_folder
01_kpneumoniae_full_st_core	Full K. pneumoniae ST-only Core analysis	1.1.2	a4535d47beecfde1d6dc66097e0b78580032afc6	embedded in run manifest/audit										172	01_kpneumoniae_full_st_core
02_kpneumoniae_full_facility_st	Full K. pneumoniae Facility + ST and Facility analysis	1.1.2	a4535d47beecfde1d6dc66097e0b78580032afc6	embedded in run manifest/audit										172	02_kpneumoniae_full_facility_st
03_kpneumoniae_hospital_c_st	Hospital C ST-context analysis	1.1.2	a4535d47beecfde1d6dc66097e0b78580032afc6	embedded in run manifest/audit										36	03_kpneumoniae_hospital_c_st
04_kpneumoniae_hospital_c_facility_st	Hospital C Facility + ST and Facility analysis	1.1.2	a4535d47beecfde1d6dc66097e0b78580032afc6	embedded in run manifest/audit										36	04_kpneumoniae_hospital_c_facility_st
05_spneumoniae_ghana_st_core	Ghana S. pneumoniae ST-only Core analysis	1.1.2	a4535d47beecfde1d6dc66097e0b78580032afc6	embedded in run manifest/audit										168	05_spneumoniae_ghana_st_core
06_spneumoniae_ghana_community	Ghana S. pneumoniae Community analysis	1.1.2	a4535d47beecfde1d6dc66097e0b78580032afc6	embedded in run manifest/audit										168	06_spneumoniae_ghana_community

### Sheet: Table S2
analysis_id	analysis_description	core_context	st_values	eligible_isolates	retained_core_clusters	core_clustered_isolates	core_unclustered_isolates	cluster_size_min	cluster_size_max
01_kpneumoniae_full_st_core	Full K. pneumoniae ST-only Core analysis	101	101	2	0	0	2
01_kpneumoniae_full_st_core	Full K. pneumoniae ST-only Core analysis	1079	1079	1	0	0	1
01_kpneumoniae_full_st_core	Full K. pneumoniae ST-only Core analysis	1119	1119	2	1	2	0	2	2
01_kpneumoniae_full_st_core	Full K. pneumoniae ST-only Core analysis	113	113	1	0	0	1
01_kpneumoniae_full_st_core	Full K. pneumoniae ST-only Core analysis	1207	1207	1	0	0	1
01_kpneumoniae_full_st_core	Full K. pneumoniae ST-only Core analysis	1261	1261	1	0	0	1
01_kpneumoniae_full_st_core	Full K. pneumoniae ST-only Core analysis	13	13	1	0	0	1
01_kpneumoniae_full_st_core	Full K. pneumoniae ST-only Core analysis	14	14	4	1	2	2	2	2
01_kpneumoniae_full_st_core	Full K. pneumoniae ST-only Core analysis	1414	1414	5	1	5	0	5	5
01_kpneumoniae_full_st_core	Full K. pneumoniae ST-only Core analysis	152	152	21	2	20	1	4	16
01_kpneumoniae_full_st_core	Full K. pneumoniae ST-only Core analysis	1552	1552	3	1	3	0	3	3
01_kpneumoniae_full_st_core	Full K. pneumoniae ST-only Core analysis	17	17	24	1	23	1	23	23
01_kpneumoniae_full_st_core	Full K. pneumoniae ST-only Core analysis	170	170	1	0	0	1
01_kpneumoniae_full_st_core	Full K. pneumoniae ST-only Core analysis	198	198	1	0	0	1
01_kpneumoniae_full_st_core	Full K. pneumoniae ST-only Core analysis	22	22	4	1	4	0	4	4
01_kpneumoniae_full_st_core	Full K. pneumoniae ST-only Core analysis	25	25	5	1	4	1	4	4
01_kpneumoniae_full_st_core	Full K. pneumoniae ST-only Core analysis	2597	2597	1	0	0	1
01_kpneumoniae_full_st_core	Full K. pneumoniae ST-only Core analysis	2621	2621	2	1	2	0	2	2
01_kpneumoniae_full_st_core	Full K. pneumoniae ST-only Core analysis	29	29	1	0	0	1
01_kpneumoniae_full_st_core	Full K. pneumoniae ST-only Core analysis	297	297	1	0	0	1
01_kpneumoniae_full_st_core	Full K. pneumoniae ST-only Core analysis	307	307	16	2	16	0	3	13
01_kpneumoniae_full_st_core	Full K. pneumoniae ST-only Core analysis	3184	3184	1	0	0	1
01_kpneumoniae_full_st_core	Full K. pneumoniae ST-only Core analysis	348	348	7	1	7	0	7	7
01_kpneumoniae_full_st_core	Full K. pneumoniae ST-only Core analysis	359	359	1	0	0	1
01_kpneumoniae_full_st_core	Full K. pneumoniae ST-only Core analysis	36	36	2	1	2	0	2	2
01_kpneumoniae_full_st_core	Full K. pneumoniae ST-only Core analysis	37	37	1	0	0	1
01_kpneumoniae_full_st_core	Full K. pneumoniae ST-only Core analysis	377	377	5	1	5	0	5	5
01_kpneumoniae_full_st_core	Full K. pneumoniae ST-only Core analysis	39	39	17	3	16	1	2	11
01_kpneumoniae_full_st_core	Full K. pneumoniae ST-only Core analysis	405	405	10	1	9	1	9	9
01_kpneumoniae_full_st_core	Full K. pneumoniae ST-only Core analysis	45	45	2	1	2	0	2	2
01_kpneumoniae_full_st_core	Full K. pneumoniae ST-only Core analysis	4527	4527	1	0	0	1
01_kpneumoniae_full_st_core	Full K. pneumoniae ST-only Core analysis	464	464	1	0	0	1
01_kpneumoniae_full_st_core	Full K. pneumoniae ST-only Core analysis	48	48	1	0	0	1
01_kpneumoniae_full_st_core	Full K. pneumoniae ST-only Core analysis	4872	4872	1	0	0	1
01_kpneumoniae_full_st_core	Full K. pneumoniae ST-only Core analysis	542	542	1	0	0	1
01_kpneumoniae_full_st_core	Full K. pneumoniae ST-only Core analysis	607	607	7	1	7	0	7	7
01_kpneumoniae_full_st_core	Full K. pneumoniae ST-only Core analysis	643	643	1	0	0	1
01_kpneumoniae_full_st_core	Full K. pneumoniae ST-only Core analysis	711	711	1	0	0	1
01_kpneumoniae_full_st_core	Full K. pneumoniae ST-only Core analysis	76	76	2	1	2	0	2	2
01_kpneumoniae_full_st_core	Full K. pneumoniae ST-only Core analysis	870	870	1	0	0	1
01_kpneumoniae_full_st_core	Full K. pneumoniae ST-only Core analysis	950	950	4	1	3	1	3	3
01_kpneumoniae_full_st_core	Full K. pneumoniae ST-only Core analysis	985	985	4	1	4	0	4	4
01_kpneumoniae_full_st_core	Full K. pneumoniae ST-only Core analysis	997	997	3	1	3	0	3	3
02_kpneumoniae_full_facility_st	Full K. pneumoniae Facility + ST and Facility analysis	Hospital A__1079	1079	1	0	0	1
02_kpneumoniae_full_facility_st	Full K. pneumoniae Facility + ST and Facility analysis	Hospital A__13	13	1	0	0	1
02_kpneumoniae_full_facility_st	Full K. pneumoniae Facility + ST and Facility analysis	Hospital A__14	14	2	1	2	0	2	2
02_kpneumoniae_full_facility_st	Full K. pneumoniae Facility + ST and Facility analysis	Hospital A__152	152	2	1	2	0	2	2
02_kpneumoniae_full_facility_st	Full K. pneumoniae Facility + ST and Facility analysis	Hospital A__1552	1552	3	1	3	0	3	3
02_kpneumoniae_full_facility_st	Full K. pneumoniae Facility + ST and Facility analysis	Hospital A__17	17	5	1	5	0	5	5
02_kpneumoniae_full_facility_st	Full K. pneumoniae Facility + ST and Facility analysis	Hospital A__198	198	1	0	0	1
02_kpneumoniae_full_facility_st	Full K. pneumoniae Facility + ST and Facility analysis	Hospital A__22	22	4	1	4	0	4	4
02_kpneumoniae_full_facility_st	Full K. pneumoniae Facility + ST and Facility analysis	Hospital A__25	25	1	0	0	1
02_kpneumoniae_full_facility_st	Full K. pneumoniae Facility + ST and Facility analysis	Hospital A__39	39	1	0	0	1
02_kpneumoniae_full_facility_st	Full K. pneumoniae Facility + ST and Facility analysis	Hospital A__405	405	1	0	0	1
02_kpneumoniae_full_facility_st	Full K. pneumoniae Facility + ST and Facility analysis	Hospital A__464	464	1	0	0	1
02_kpneumoniae_full_facility_st	Full K. pneumoniae Facility + ST and Facility analysis	Hospital A__48	48	1	0	0	1
02_kpneumoniae_full_facility_st	Full K. pneumoniae Facility + ST and Facility analysis	Hospital A__643	643	1	0	0	1
02_kpneumoniae_full_facility_st	Full K. pneumoniae Facility + ST and Facility analysis	Hospital A__870	870	1	0	0	1
02_kpneumoniae_full_facility_st	Full K. pneumoniae Facility + ST and Facility analysis	Hospital A__985	985	3	1	3	0	3	3
02_kpneumoniae_full_facility_st	Full K. pneumoniae Facility + ST and Facility analysis	Hospital A__997	997	3	1	3	0	3	3
02_kpneumoniae_full_facility_st	Full K. pneumoniae Facility + ST and Facility analysis	Hospital B__17	17	9	1	9	0	9	9
02_kpneumoniae_full_facility_st	Full K. pneumoniae Facility + ST and Facility analysis	Hospital B__2621	2621	2	1	2	0	2	2
02_kpneumoniae_full_facility_st	Full K. pneumoniae Facility + ST and Facility analysis	Hospital B__348	348	7	1	7	0	7	7
02_kpneumoniae_full_facility_st	Full K. pneumoniae Facility + ST and Facility analysis	Hospital B__39	39	8	1	8	0	8	8
02_kpneumoniae_full_facility_st	Full K. pneumoniae Facility + ST and Facility analysis	Hospital B__4527	4527	1	0	0	1
02_kpneumoniae_full_facility_st	Full K. pneumoniae Facility + ST and Facility analysis	Hospital B__542	542	1	0	0	1
02_kpneumoniae_full_facility_st	Full K. pneumoniae Facility + ST and Facility analysis	Hospital B__711	711	1	0	0	1
02_kpneumoniae_full_facility_st	Full K. pneumoniae Facility + ST and Facility analysis	Hospital B__76	76	2	1	2	0	2	2
02_kpneumoniae_full_facility_st	Full K. pneumoniae Facility + ST and Facility analysis	Hospital C__152	152	16	1	16	0	16	16
02_kpneumoniae_full_facility_st	Full K. pneumoniae Facility + ST and Facility analysis	Hospital C__17	17	2	1	2	0	2	2
02_kpneumoniae_full_facility_st	Full K. pneumoniae Facility + ST and Facility analysis	Hospital C__25	25	4	1	4	0	4	4
02_kpneumoniae_full_facility_st	Full K. pneumoniae Facility + ST and Facility analysis	Hospital C__297	297	1	0	0	1
02_kpneumoniae_full_facility_st	Full K. pneumoniae Facility + ST and Facility analysis	Hospital C__307	307	6	1	6	0	6	6
02_kpneumoniae_full_facility_st	Full K. pneumoniae Facility + ST and Facility analysis	Hospital C__37	37	1	0	0	1
02_kpneumoniae_full_facility_st	Full K. pneumoniae Facility + ST and Facility analysis	Hospital C__39	39	4	1	3	1	3	3
02_kpneumoniae_full_facility_st	Full K. pneumoniae Facility + ST and Facility analysis	Hospital C__45	45	2	1	2	0	2	2
02_kpneumoniae_full_facility_st	Full K. pneumoniae Facility + ST and Facility analysis	Hospital D__1261	1261	1	0	0	1
02_kpneumoniae_full_facility_st	Full K. pneumoniae Facility + ST and Facility analysis	Hospital D__1414	1414	4	1	4	0	4	4
02_kpneumoniae_full_facility_st	Full K. pneumoniae Facility + ST and Facility analysis	Hospital D__152	152	1	0	0	1
02_kpneumoniae_full_facility_st	Full K. pneumoniae Facility + ST and Facility analysis	Hospital D__17	17	4	1	3	1	3	3
02_kpneumoniae_full_facility_st	Full K. pneumoniae Facility + ST and Facility analysis	Hospital D__2597	2597	1	0	0	1
02_kpneumoniae_full_facility_st	Full K. pneumoniae Facility + ST and Facility analysis	Hospital D__359	359	1	0	0	1
02_kpneumoniae_full_facility_st	Full K. pneumoniae Facility + ST and Facility analysis	Hospital D__39	39	1	0	0	1
02_kpneumoniae_full_facility_st	Full K. pneumoniae Facility + ST and Facility analysis	Hospital D__405	405	9	1	9	0	9	9
02_kpneumoniae_full_facility_st	Full K. pneumoniae Facility + ST and Facility analysis	Hospital D__607	607	4	1	4	0	4	4
02_kpneumoniae_full_facility_st	Full K. pneumoniae Facility + ST and Facility analysis	Hospital D__950	950	3	1	3	0	3	3
02_kpneumoniae_full_facility_st	Full K. pneumoniae Facility + ST and Facility analysis	Hospital E__101	101	1	0	0	1
02_kpneumoniae_full_facility_st	Full K. pneumoniae Facility + ST and Facility analysis	Hospital E__113	113	1	0	0	1
02_kpneumoniae_full_facility_st	Full K. pneumoniae Facility + ST and Facility analysis	Hospital E__1207	1207	1	0	0	1
02_kpneumoniae_full_facility_st	Full K. pneumoniae Facility + ST and Facility analysis	Hospital E__14	14	1	0	0	1
02_kpneumoniae_full_facility_st	Full K. pneumoniae Facility + ST and Facility analysis	Hospital E__1414	1414	1	0	0	1
02_kpneumoniae_full_facility_st	Full K. pneumoniae Facility + ST and Facility analysis	Hospital E__17	17	2	1	2	0	2	2
02_kpneumoniae_full_facility_st	Full K. pneumoniae Facility + ST and Facility analysis	Hospital E__170	170	1	0	0	1
02_kpneumoniae_full_facility_st	Full K. pneumoniae Facility + ST and Facility analysis	Hospital E__29	29	1	0	0	1
02_kpneumoniae_full_facility_st	Full K. pneumoniae Facility + ST and Facility analysis	Hospital E__307	307	7	1	7	0	7	7
02_kpneumoniae_full_facility_st	Full K. pneumoniae Facility + ST and Facility analysis	Hospital E__377	377	5	1	5	0	5	5
02_kpneumoniae_full_facility_st	Full K. pneumoniae Facility + ST and Facility analysis	Hospital E__39	39	2	0	0	2
02_kpneumoniae_full_facility_st	Full K. pneumoniae Facility + ST and Facility analysis	Hospital E__4872	4872	1	0	0	1
02_kpneumoniae_full_facility_st	Full K. pneumoniae Facility + ST and Facility analysis	Hospital E__607	607	3	1	3	0	3	3
02_kpneumoniae_full_facility_st	Full K. pneumoniae Facility + ST and Facility analysis	Hospital E__985	985	1	0	0	1
02_kpneumoniae_full_facility_st	Full K. pneumoniae Facility + ST and Facility analysis	Hospital F__101	101	1	0	0	1
02_kpneumoniae_full_facility_st	Full K. pneumoniae Facility + ST and Facility analysis	Hospital F__1119	1119	2	1	2	0	2	2
02_kpneumoniae_full_facility_st	Full K. pneumoniae Facility + ST and Facility analysis	Hospital F__14	14	1	0	0	1
02_kpneumoniae_full_facility_st	Full K. pneumoniae Facility + ST and Facility analysis	Hospital F__152	152	2	1	2	0	2	2
02_kpneumoniae_full_facility_st	Full K. pneumoniae Facility + ST and Facility analysis	Hospital F__17	17	2	1	2	0	2	2
02_kpneumoniae_full_facility_st	Full K. pneumoniae Facility + ST and Facility analysis	Hospital F__307	307	3	1	3	0	3	3
02_kpneumoniae_full_facility_st	Full K. pneumoniae Facility + ST and Facility analysis	Hospital F__3184	3184	1	0	0	1
02_kpneumoniae_full_facility_st	Full K. pneumoniae Facility + ST and Facility analysis	Hospital F__36	36	2	1	2	0	2	2
02_kpneumoniae_full_facility_st	Full K. pneumoniae Facility + ST and Facility analysis	Hospital F__39	39	1	0	0	1
02_kpneumoniae_full_facility_st	Full K. pneumoniae Facility + ST and Facility analysis	Hospital F__950	950	1	0	0	1
03_kpneumoniae_hospital_c_st	Hospital C ST-context analysis	152	152	16	1	16	0	16	16
03_kpneumoniae_hospital_c_st	Hospital C ST-context analysis	17	17	2	1	2	0	2	2
03_kpneumoniae_hospital_c_st	Hospital C ST-context analysis	25	25	4	1	4	0	4	4
03_kpneumoniae_hospital_c_st	Hospital C ST-context analysis	297	297	1	0	0	1
03_kpneumoniae_hospital_c_st	Hospital C ST-context analysis	307	307	6	1	6	0	6	6
03_kpneumoniae_hospital_c_st	Hospital C ST-context analysis	37	37	1	0	0	1
03_kpneumoniae_hospital_c_st	Hospital C ST-context analysis	39	39	4	0	0	4
03_kpneumoniae_hospital_c_st	Hospital C ST-context analysis	45	45	2	1	2	0	2	2
04_kpneumoniae_hospital_c_facility_st	Hospital C Facility + ST and Facility analysis	Hospital C__152	152	16	1	16	0	16	16
04_kpneumoniae_hospital_c_facility_st	Hospital C Facility + ST and Facility analysis	Hospital C__17	17	2	1	2	0	2	2
04_kpneumoniae_hospital_c_facility_st	Hospital C Facility + ST and Facility analysis	Hospital C__25	25	4	1	4	0	4	4
04_kpneumoniae_hospital_c_facility_st	Hospital C Facility + ST and Facility analysis	Hospital C__297	297	1	0	0	1
04_kpneumoniae_hospital_c_facility_st	Hospital C Facility + ST and Facility analysis	Hospital C__307	307	6	1	6	0	6	6
04_kpneumoniae_hospital_c_facility_st	Hospital C Facility + ST and Facility analysis	Hospital C__37	37	1	0	0	1
04_kpneumoniae_hospital_c_facility_st	Hospital C Facility + ST and Facility analysis	Hospital C__39	39	4	0	0	4
04_kpneumoniae_hospital_c_facility_st	Hospital C Facility + ST and Facility analysis	Hospital C__45	45	2	1	2	0	2	2
05_spneumoniae_ghana_st_core	Ghana S. pneumoniae ST-only Core analysis	10806	10806	1	0	0	1
05_spneumoniae_ghana_st_core	Ghana S. pneumoniae ST-only Core analysis	10809	10809	4	1	4	0	4	4
05_spneumoniae_ghana_st_core	Ghana S. pneumoniae ST-only Core analysis	11750	11750	1	0	0	1
05_spneumoniae_ghana_st_core	Ghana S. pneumoniae ST-only Core analysis	1233	1233	1	0	0	1
05_spneumoniae_ghana_st_core	Ghana S. pneumoniae ST-only Core analysis	12463	12463	5	1	5	0	5	5
05_spneumoniae_ghana_st_core	Ghana S. pneumoniae ST-only Core analysis	12484	12484	1	0	0	1
05_spneumoniae_ghana_st_core	Ghana S. pneumoniae ST-only Core analysis	12832	12832	2	1	2	0	2	2
05_spneumoniae_ghana_st_core	Ghana S. pneumoniae ST-only Core analysis	1349	1349	2	1	2	0	2	2
05_spneumoniae_ghana_st_core	Ghana S. pneumoniae ST-only Core analysis	143	143	1	0	0	1
05_spneumoniae_ghana_st_core	Ghana S. pneumoniae ST-only Core analysis	15102	15102	1	0	0	1
05_spneumoniae_ghana_st_core	Ghana S. pneumoniae ST-only Core analysis	15110	15110	5	1	5	0	5	5
05_spneumoniae_ghana_st_core	Ghana S. pneumoniae ST-only Core analysis	15111	15111	6	1	5	1	5	5
05_spneumoniae_ghana_st_core	Ghana S. pneumoniae ST-only Core analysis	15224	15224	3	1	3	0	3	3
05_spneumoniae_ghana_st_core	Ghana S. pneumoniae ST-only Core analysis	15450	15450	1	0	0	1
05_spneumoniae_ghana_st_core	Ghana S. pneumoniae ST-only Core analysis	15451	15451	4	1	4	0	4	4
05_spneumoniae_ghana_st_core	Ghana S. pneumoniae ST-only Core analysis	156	156	5	1	5	0	5	5
05_spneumoniae_ghana_st_core	Ghana S. pneumoniae ST-only Core analysis	172	172	6	1	6	0	6	6
05_spneumoniae_ghana_st_core	Ghana S. pneumoniae ST-only Core analysis	1734	1734	1	0	0	1
05_spneumoniae_ghana_st_core	Ghana S. pneumoniae ST-only Core analysis	18376	18376	5	1	5	0	5	5
05_spneumoniae_ghana_st_core	Ghana S. pneumoniae ST-only Core analysis	19151	19151	4	1	4	0	4	4
05_spneumoniae_ghana_st_core	Ghana S. pneumoniae ST-only Core analysis	19152	19152	1	0	0	1
05_spneumoniae_ghana_st_core	Ghana S. pneumoniae ST-only Core analysis	19153	19153	4	1	4	0	4	4
05_spneumoniae_ghana_st_core	Ghana S. pneumoniae ST-only Core analysis	19155	19155	1	0	0	1
05_spneumoniae_ghana_st_core	Ghana S. pneumoniae ST-only Core analysis	19157	19157	1	0	0	1
05_spneumoniae_ghana_st_core	Ghana S. pneumoniae ST-only Core analysis	19158	19158	1	0	0	1
05_spneumoniae_ghana_st_core	Ghana S. pneumoniae ST-only Core analysis	19159	19159	2	1	2	0	2	2
05_spneumoniae_ghana_st_core	Ghana S. pneumoniae ST-only Core analysis	19161	19161	2	1	2	0	2	2
05_spneumoniae_ghana_st_core	Ghana S. pneumoniae ST-only Core analysis	19163	19163	1	0	0	1
05_spneumoniae_ghana_st_core	Ghana S. pneumoniae ST-only Core analysis	19166	19166	1	0	0	1
05_spneumoniae_ghana_st_core	Ghana S. pneumoniae ST-only Core analysis	19167	19167	2	0	0	2
05_spneumoniae_ghana_st_core	Ghana S. pneumoniae ST-only Core analysis	19168	19168	1	0	0	1
05_spneumoniae_ghana_st_core	Ghana S. pneumoniae ST-only Core analysis	19174	19174	1	0	0	1
05_spneumoniae_ghana_st_core	Ghana S. pneumoniae ST-only Core analysis	19176	19176	1	0	0	1
05_spneumoniae_ghana_st_core	Ghana S. pneumoniae ST-only Core analysis	19178	19178	1	0	0	1
05_spneumoniae_ghana_st_core	Ghana S. pneumoniae ST-only Core analysis	19179	19179	1	0	0	1
05_spneumoniae_ghana_st_core	Ghana S. pneumoniae ST-only Core analysis	19181	19181	1	0	0	1
05_spneumoniae_ghana_st_core	Ghana S. pneumoniae ST-only Core analysis	19182	19182	2	1	2	0	2	2
05_spneumoniae_ghana_st_core	Ghana S. pneumoniae ST-only Core analysis	19184	19184	1	0	0	1
05_spneumoniae_ghana_st_core	Ghana S. pneumoniae ST-only Core analysis	19185	19185	1	0	0	1
05_spneumoniae_ghana_st_core	Ghana S. pneumoniae ST-only Core analysis	19189	19189	1	0	0	1
05_spneumoniae_ghana_st_core	Ghana S. pneumoniae ST-only Core analysis	2174	2174	2	1	2	0	2	2
05_spneumoniae_ghana_st_core	Ghana S. pneumoniae ST-only Core analysis	2520	2520	2	1	2	0	2	2
05_spneumoniae_ghana_st_core	Ghana S. pneumoniae ST-only Core analysis	273	273	5	1	5	0	5	5
05_spneumoniae_ghana_st_core	Ghana S. pneumoniae ST-only Core analysis	2832	2832	3	1	3	0	3	3
05_spneumoniae_ghana_st_core	Ghana S. pneumoniae ST-only Core analysis	344	344	2	1	2	0	2	2
05_spneumoniae_ghana_st_core	Ghana S. pneumoniae ST-only Core analysis	347	347	3	1	3	0	3	3
05_spneumoniae_ghana_st_core	Ghana S. pneumoniae ST-only Core analysis	373	373	2	1	2	0	2	2
05_spneumoniae_ghana_st_core	Ghana S. pneumoniae ST-only Core analysis	4194	4194	2	1	2	0	2	2
05_spneumoniae_ghana_st_core	Ghana S. pneumoniae ST-only Core analysis	420	420	1	0	0	1
05_spneumoniae_ghana_st_core	Ghana S. pneumoniae ST-only Core analysis	5103	5103	8	1	7	1	7	7
05_spneumoniae_ghana_st_core	Ghana S. pneumoniae ST-only Core analysis	5527	5527	1	0	0	1
05_spneumoniae_ghana_st_core	Ghana S. pneumoniae ST-only Core analysis	5537	5537	5	1	5	0	5	5
05_spneumoniae_ghana_st_core	Ghana S. pneumoniae ST-only Core analysis	5541	5541	7	1	7	0	7	7
05_spneumoniae_ghana_st_core	Ghana S. pneumoniae ST-only Core analysis	5545	5545	2	1	2	0	2	2
05_spneumoniae_ghana_st_core	Ghana S. pneumoniae ST-only Core analysis	5549	5549	1	0	0	1
05_spneumoniae_ghana_st_core	Ghana S. pneumoniae ST-only Core analysis	63	63	2	1	2	0	2	2
05_spneumoniae_ghana_st_core	Ghana S. pneumoniae ST-only Core analysis	700	700	2	1	2	0	2	2
05_spneumoniae_ghana_st_core	Ghana S. pneumoniae ST-only Core analysis	802	802	13	1	12	1	12	12
05_spneumoniae_ghana_st_core	Ghana S. pneumoniae ST-only Core analysis	8359	8359	3	1	3	0	3	3
05_spneumoniae_ghana_st_core	Ghana S. pneumoniae ST-only Core analysis	8437	8437	2	1	2	0	2	2
05_spneumoniae_ghana_st_core	Ghana S. pneumoniae ST-only Core analysis	8949	8949	1	0	0	1
05_spneumoniae_ghana_st_core	Ghana S. pneumoniae ST-only Core analysis	910	910	4	1	4	0	4	4
05_spneumoniae_ghana_st_core	Ghana S. pneumoniae ST-only Core analysis	917	917	5	1	5	0	5	5
05_spneumoniae_ghana_st_core	Ghana S. pneumoniae ST-only Core analysis	9221	9221	1	0	0	1
05_spneumoniae_ghana_st_core	Ghana S. pneumoniae ST-only Core analysis	9325	9325	1	0	0	1
05_spneumoniae_ghana_st_core	Ghana S. pneumoniae ST-only Core analysis	9738	9738	1	0	0	1
05_spneumoniae_ghana_st_core	Ghana S. pneumoniae ST-only Core analysis	983	983	1	0	0	1
06_spneumoniae_ghana_community	Ghana S. pneumoniae Community analysis	10806	10806	1	0	0	1
06_spneumoniae_ghana_community	Ghana S. pneumoniae Community analysis	10809	10809	4	1	4	0	4	4
06_spneumoniae_ghana_community	Ghana S. pneumoniae Community analysis	11750	11750	1	0	0	1
06_spneumoniae_ghana_community	Ghana S. pneumoniae Community analysis	1233	1233	1	0	0	1
06_spneumoniae_ghana_community	Ghana S. pneumoniae Community analysis	12463	12463	5	1	5	0	5	5
06_spneumoniae_ghana_community	Ghana S. pneumoniae Community analysis	12484	12484	1	0	0	1
06_spneumoniae_ghana_community	Ghana S. pneumoniae Community analysis	12832	12832	2	1	2	0	2	2
06_spneumoniae_ghana_community	Ghana S. pneumoniae Community analysis	1349	1349	2	1	2	0	2	2
06_spneumoniae_ghana_community	Ghana S. pneumoniae Community analysis	143	143	1	0	0	1
06_spneumoniae_ghana_community	Ghana S. pneumoniae Community analysis	15102	15102	1	0	0	1
06_spneumoniae_ghana_community	Ghana S. pneumoniae Community analysis	15110	15110	5	1	5	0	5	5
06_spneumoniae_ghana_community	Ghana S. pneumoniae Community analysis	15111	15111	6	1	5	1	5	5
06_spneumoniae_ghana_community	Ghana S. pneumoniae Community analysis	15224	15224	3	1	3	0	3	3
06_spneumoniae_ghana_community	Ghana S. pneumoniae Community analysis	15450	15450	1	0	0	1
06_spneumoniae_ghana_community	Ghana S. pneumoniae Community analysis	15451	15451	4	1	4	0	4	4
06_spneumoniae_ghana_community	Ghana S. pneumoniae Community analysis	156	156	5	1	5	0	5	5
06_spneumoniae_ghana_community	Ghana S. pneumoniae Community analysis	172	172	6	1	6	0	6	6
06_spneumoniae_ghana_community	Ghana S. pneumoniae Community analysis	1734	1734	1	0	0	1
06_spneumoniae_ghana_community	Ghana S. pneumoniae Community analysis	18376	18376	5	1	5	0	5	5
06_spneumoniae_ghana_community	Ghana S. pneumoniae Community analysis	19151	19151	4	1	4	0	4	4
06_spneumoniae_ghana_community	Ghana S. pneumoniae Community analysis	19152	19152	1	0	0	1
06_spneumoniae_ghana_community	Ghana S. pneumoniae Community analysis	19153	19153	4	1	4	0	4	4
06_spneumoniae_ghana_community	Ghana S. pneumoniae Community analysis	19155	19155	1	0	0	1
06_spneumoniae_ghana_community	Ghana S. pneumoniae Community analysis	19157	19157	1	0	0	1
06_spneumoniae_ghana_community	Ghana S. pneumoniae Community analysis	19158	19158	1	0	0	1
06_spneumoniae_ghana_community	Ghana S. pneumoniae Community analysis	19159	19159	2	1	2	0	2	2
06_spneumoniae_ghana_community	Ghana S. pneumoniae Community analysis	19161	19161	2	1	2	0	2	2
06_spneumoniae_ghana_community	Ghana S. pneumoniae Community analysis	19163	19163	1	0	0	1
06_spneumoniae_ghana_community	Ghana S. pneumoniae Community analysis	19166	19166	1	0	0	1
06_spneumoniae_ghana_community	Ghana S. pneumoniae Community analysis	19167	19167	2	0	0	2
06_spneumoniae_ghana_community	Ghana S. pneumoniae Community analysis	19168	19168	1	0	0	1
06_spneumoniae_ghana_community	Ghana S. pneumoniae Community analysis	19174	19174	1	0	0	1
06_spneumoniae_ghana_community	Ghana S. pneumoniae Community analysis	19176	19176	1	0	0	1
06_spneumoniae_ghana_community	Ghana S. pneumoniae Community analysis	19178	19178	1	0	0	1
06_spneumoniae_ghana_community	Ghana S. pneumoniae Community analysis	19179	19179	1	0	0	1
06_spneumoniae_ghana_community	Ghana S. pneumoniae Community analysis	19181	19181	1	0	0	1
06_spneumoniae_ghana_community	Ghana S. pneumoniae Community analysis	19182	19182	2	1	2	0	2	2
06_spneumoniae_ghana_community	Ghana S. pneumoniae Community analysis	19184	19184	1	0	0	1
06_spneumoniae_ghana_community	Ghana S. pneumoniae Community analysis	19185	19185	1	0	0	1
06_spneumoniae_ghana_community	Ghana S. pneumoniae Community analysis	19189	19189	1	0	0	1
06_spneumoniae_ghana_community	Ghana S. pneumoniae Community analysis	2174	2174	2	1	2	0	2	2
06_spneumoniae_ghana_community	Ghana S. pneumoniae Community analysis	2520	2520	2	1	2	0	2	2
06_spneumoniae_ghana_community	Ghana S. pneumoniae Community analysis	273	273	5	1	5	0	5	5
06_spneumoniae_ghana_community	Ghana S. pneumoniae Community analysis	2832	2832	3	1	3	0	3	3
06_spneumoniae_ghana_community	Ghana S. pneumoniae Community analysis	344	344	2	1	2	0	2	2
06_spneumoniae_ghana_community	Ghana S. pneumoniae Community analysis	347	347	3	1	3	0	3	3
06_spneumoniae_ghana_community	Ghana S. pneumoniae Community analysis	373	373	2	1	2	0	2	2
06_spneumoniae_ghana_community	Ghana S. pneumoniae Community analysis	4194	4194	2	1	2	0	2	2
06_spneumoniae_ghana_community	Ghana S. pneumoniae Community analysis	420	420	1	0	0	1
06_spneumoniae_ghana_community	Ghana S. pneumoniae Community analysis	5103	5103	8	1	7	1	7	7
06_spneumoniae_ghana_community	Ghana S. pneumoniae Community analysis	5527	5527	1	0	0	1
06_spneumoniae_ghana_community	Ghana S. pneumoniae Community analysis	5537	5537	5	1	5	0	5	5
06_spneumoniae_ghana_community	Ghana S. pneumoniae Community analysis	5541	5541	7	1	7	0	7	7
06_spneumoniae_ghana_community	Ghana S. pneumoniae Community analysis	5545	5545	2	1	2	0	2	2
06_spneumoniae_ghana_community	Ghana S. pneumoniae Community analysis	5549	5549	1	0	0	1
06_spneumoniae_ghana_community	Ghana S. pneumoniae Community analysis	63	63	2	1	2	0	2	2
06_spneumoniae_ghana_community	Ghana S. pneumoniae Community analysis	700	700	2	1	2	0	2	2
06_spneumoniae_ghana_community	Ghana S. pneumoniae Community analysis	802	802	13	1	12	1	12	12
06_spneumoniae_ghana_community	Ghana S. pneumoniae Community analysis	8359	8359	3	1	3	0	3	3
06_spneumoniae_ghana_community	Ghana S. pneumoniae Community analysis	8437	8437	2	1	2	0	2	2
06_spneumoniae_ghana_community	Ghana S. pneumoniae Community analysis	8949	8949	1	0	0	1
06_spneumoniae_ghana_community	Ghana S. pneumoniae Community analysis	910	910	4	1	4	0	4	4
06_spneumoniae_ghana_community	Ghana S. pneumoniae Community analysis	917	917	5	1	5	0	5	5
06_spneumoniae_ghana_community	Ghana S. pneumoniae Community analysis	9221	9221	1	0	0	1
06_spneumoniae_ghana_community	Ghana S. pneumoniae Community analysis	9325	9325	1	0	0	1
06_spneumoniae_ghana_community	Ghana S. pneumoniae Community analysis	9738	9738	1	0	0	1
06_spneumoniae_ghana_community	Ghana S. pneumoniae Community analysis	983	983	1	0	0	1

### Sheet: Table S3
analysis_id	analysis_description	facility_or_group	downstream_cluster	clustered_isolates	st_values
02_kpneumoniae_full_facility_st	Full K. pneumoniae Facility + ST and Facility analysis	Hospital A	Hospital A__1	2	152
02_kpneumoniae_full_facility_st	Full K. pneumoniae Facility + ST and Facility analysis	Hospital A	Hospital A__2	3	17
02_kpneumoniae_full_facility_st	Full K. pneumoniae Facility + ST and Facility analysis	Hospital A	Hospital A__3	2	22
02_kpneumoniae_full_facility_st	Full K. pneumoniae Facility + ST and Facility analysis	Hospital A	Hospital A__4	2	997
02_kpneumoniae_full_facility_st	Full K. pneumoniae Facility + ST and Facility analysis	Hospital B	Hospital B__1	4	17
02_kpneumoniae_full_facility_st	Full K. pneumoniae Facility + ST and Facility analysis	Hospital B	Hospital B__2	3	17
02_kpneumoniae_full_facility_st	Full K. pneumoniae Facility + ST and Facility analysis	Hospital B	Hospital B__3	2	17
02_kpneumoniae_full_facility_st	Full K. pneumoniae Facility + ST and Facility analysis	Hospital B	Hospital B__4	2	2621
02_kpneumoniae_full_facility_st	Full K. pneumoniae Facility + ST and Facility analysis	Hospital B	Hospital B__5	3	348
02_kpneumoniae_full_facility_st	Full K. pneumoniae Facility + ST and Facility analysis	Hospital B	Hospital B__6	3	348
02_kpneumoniae_full_facility_st	Full K. pneumoniae Facility + ST and Facility analysis	Hospital B	Hospital B__7	6	39
02_kpneumoniae_full_facility_st	Full K. pneumoniae Facility + ST and Facility analysis	Hospital C	Hospital C__1	15	152
02_kpneumoniae_full_facility_st	Full K. pneumoniae Facility + ST and Facility analysis	Hospital C	Hospital C__2	2	17
02_kpneumoniae_full_facility_st	Full K. pneumoniae Facility + ST and Facility analysis	Hospital C	Hospital C__3	4	307
02_kpneumoniae_full_facility_st	Full K. pneumoniae Facility + ST and Facility analysis	Hospital C	Hospital C__4	2	45
02_kpneumoniae_full_facility_st	Full K. pneumoniae Facility + ST and Facility analysis	Hospital D	Hospital D__1	2	1414
02_kpneumoniae_full_facility_st	Full K. pneumoniae Facility + ST and Facility analysis	Hospital D	Hospital D__2	7	405
02_kpneumoniae_full_facility_st	Full K. pneumoniae Facility + ST and Facility analysis	Hospital D	Hospital D__3	3	607
02_kpneumoniae_full_facility_st	Full K. pneumoniae Facility + ST and Facility analysis	Hospital D	Hospital D__4	3	950
02_kpneumoniae_full_facility_st	Full K. pneumoniae Facility + ST and Facility analysis	Hospital E	Hospital E__1	2	17
02_kpneumoniae_full_facility_st	Full K. pneumoniae Facility + ST and Facility analysis	Hospital E	Hospital E__2	6	307
02_kpneumoniae_full_facility_st	Full K. pneumoniae Facility + ST and Facility analysis	Hospital E	Hospital E__3	2	377
02_kpneumoniae_full_facility_st	Full K. pneumoniae Facility + ST and Facility analysis	Hospital F	Hospital F__1	2	1119
02_kpneumoniae_full_facility_st	Full K. pneumoniae Facility + ST and Facility analysis	Hospital F	Hospital F__2	2	152
04_kpneumoniae_hospital_c_facility_st	Hospital C Facility + ST and Facility analysis	Hospital C	Hospital C__1	15	152
04_kpneumoniae_hospital_c_facility_st	Hospital C Facility + ST and Facility analysis	Hospital C	Hospital C__2	2	17
04_kpneumoniae_hospital_c_facility_st	Hospital C Facility + ST and Facility analysis	Hospital C	Hospital C__3	4	307
04_kpneumoniae_hospital_c_facility_st	Hospital C Facility + ST and Facility analysis	Hospital C	Hospital C__4	2	45

### Sheet: Table S4
ST	community_cluster	clustered_isolates	locations_count	locations
802	1	12	6	AME, DAN, GS, H1, NEW, UIC
5103	1	7	5	GS, IMA, KAK, NEW, PEDU
5541	1	7	5	DAN, H1, H4, IMA, NEW
172	1	6	3	DAN, H1, NEW
12463	1	5	4	DAN, H1, H3, NEW
15110	1	5	2	DAN, PEDU
15111	1	5	3	ANT, DAN, NEW
156	1	5	2	AND, DAN
18376	1	5	4	DAN, H1, H4, H5
273	1	5	3	DAN, H2, NEW
5537	1	5	2	DAN, H1
917	1	5	1	DAN
10809	1	4	2	H4, UIC
15451	1	4	3	DAN, H1, NEW
19151	1	4	4	DAN, GS, H1, UIC
19153	1	4	2	DAN, H4
910	1	4	2	DAN, H1
15224	1	3	1	NEW
2832	1	3	1	DAN
347	1	3	3	H1, IMA, NEW
8359	1	3	2	H1, UIC
12832	1	2	1	GS
1349	1	2	2	H1, UIC
19159	1	2	2	H4, H6
19161	1	2	1	UIC
19182	1	2	2	GS, KAK
2174	1	2	1	UIC
2520	1	2	1	DAN
344	1	2	1	NEW
373	1	2	1	UIC
4194	1	2	2	H2, UIC
5545	1	2	1	DAN
63	1	2	2	H1, KWA
700	1	2	1	DAN
8437	1	2	1	DAN

### Sheet: Table S5
sample_id	facility	ST	st_only_context	st_only_core_cluster	facility_st_context	facility_st_core_cluster	st_only_clustered	facility_st_clustered	transition
BG107	Hospital A	405	405		Hospital A__405		0	0	unclustered in both
BG113	Hospital C	17	17	17__1	Hospital C__17	Hospital C__17__1	1	1	clustered in both
BG1133	Hospital F	36	36	36__1	Hospital F__36	Hospital F__36__1	1	1	clustered in both
BG1138	Hospital E	307	307	307__2	Hospital E__307	Hospital E__307__1	1	1	clustered in both
BG1141	Hospital E	307	307	307__2	Hospital E__307	Hospital E__307__1	1	1	clustered in both
BG1142	Hospital E	607	607	607__1	Hospital E__607	Hospital E__607__1	1	1	clustered in both
BG1143	Hospital E	307	307	307__2	Hospital E__307	Hospital E__307__1	1	1	clustered in both
BG1144	Hospital E	985	985	985__1	Hospital E__985		1	0	ST-only clustered; Facility+ST unclustered
BG1153	Hospital E	307	307	307__2	Hospital E__307	Hospital E__307__1	1	1	clustered in both
BG1165	Hospital A	22	22	22__1	Hospital A__22	Hospital A__22__1	1	1	clustered in both
BG1172	Hospital E	377	377	377__1	Hospital E__377	Hospital E__377__1	1	1	clustered in both
BG1173	Hospital E	377	377	377__1	Hospital E__377	Hospital E__377__1	1	1	clustered in both
BG127	Hospital B	348	348	348__1	Hospital B__348	Hospital B__348__1	1	1	clustered in both
BG1305	Hospital C	25	25	25__1	Hospital C__25	Hospital C__25__1	1	1	clustered in both
BG1308	Hospital C	39	39	39__2	Hospital C__39	Hospital C__39__1	1	1	clustered in both
BG1314	Hospital E	307	307	307__2	Hospital E__307	Hospital E__307__1	1	1	clustered in both
BG1315	Hospital F	307	307	307__1	Hospital F__307	Hospital F__307__1	1	1	clustered in both
BG1317	Hospital E	4872	4872		Hospital E__4872		0	0	unclustered in both
BG1318	Hospital E	307	307	307__2	Hospital E__307	Hospital E__307__1	1	1	clustered in both
BG1320	Hospital E	1207	1207		Hospital E__1207		0	0	unclustered in both
BG150	Hospital D	950	950	950__1	Hospital D__950	Hospital D__950__1	1	1	clustered in both
BG1517	Hospital B	76	76	76__1	Hospital B__76	Hospital B__76__1	1	1	clustered in both
BG1519	Hospital B	76	76	76__1	Hospital B__76	Hospital B__76__1	1	1	clustered in both
BG1524	Hospital E	170	170		Hospital E__170		0	0	unclustered in both
BG1527	Hospital A	22	22	22__1	Hospital A__22	Hospital A__22__1	1	1	clustered in both
BG164	Hospital A	152	152	152__2	Hospital A__152	Hospital A__152__1	1	1	clustered in both
BG1679	Hospital A	997	997	997__1	Hospital A__997	Hospital A__997__1	1	1	clustered in both
BG1723	Hospital A	13	13		Hospital A__13		0	0	unclustered in both
BG1850	Hospital C	37	37		Hospital C__37		0	0	unclustered in both
BG1956	Hospital E	377	377	377__1	Hospital E__377	Hospital E__377__1	1	1	clustered in both
BG1969	Hospital D	607	607	607__1	Hospital D__607	Hospital D__607__1	1	1	clustered in both
BG1997	Hospital A	1552	1552	1552__1	Hospital A__1552	Hospital A__1552__1	1	1	clustered in both
BG1999	Hospital A	25	25		Hospital A__25		0	0	unclustered in both
BG2000	Hospital E	377	377	377__1	Hospital E__377	Hospital E__377__1	1	1	clustered in both
BG2032	Hospital D	1414	1414	1414__1	Hospital D__1414	Hospital D__1414__1	1	1	clustered in both
BG2035	Hospital D	607	607	607__1	Hospital D__607	Hospital D__607__1	1	1	clustered in both
BG2036	Hospital D	607	607	607__1	Hospital D__607	Hospital D__607__1	1	1	clustered in both
BG2046	Hospital B	17	17	17__1	Hospital B__17	Hospital B__17__1	1	1	clustered in both
BG2047	Hospital B	17	17	17__1	Hospital B__17	Hospital B__17__1	1	1	clustered in both
BG2048	Hospital C	25	25	25__1	Hospital C__25	Hospital C__25__1	1	1	clustered in both
BG2053	Hospital A	14	14	14__1	Hospital A__14	Hospital A__14__1	1	1	clustered in both
BG213	Hospital C	152	152	152__1	Hospital C__152	Hospital C__152__1	1	1	clustered in both
BG214	Hospital C	152	152	152__1	Hospital C__152	Hospital C__152__1	1	1	clustered in both
BG2144	Hospital C	39	39	39__2	Hospital C__39	Hospital C__39__1	1	1	clustered in both
BG215	Hospital C	152	152	152__1	Hospital C__152	Hospital C__152__1	1	1	clustered in both
BG2170	Hospital C	39	39	39__2	Hospital C__39	Hospital C__39__1	1	1	clustered in both
BG218	Hospital C	152	152	152__1	Hospital C__152	Hospital C__152__1	1	1	clustered in both
BG219	Hospital C	152	152	152__1	Hospital C__152	Hospital C__152__1	1	1	clustered in both
BG222	Hospital C	152	152	152__1	Hospital C__152	Hospital C__152__1	1	1	clustered in both
BG223	Hospital C	152	152	152__1	Hospital C__152	Hospital C__152__1	1	1	clustered in both
BG224	Hospital C	152	152	152__1	Hospital C__152	Hospital C__152__1	1	1	clustered in both
BG238	Hospital E	17	17	17__1	Hospital E__17	Hospital E__17__1	1	1	clustered in both
BG243	Hospital B	348	348	348__1	Hospital B__348	Hospital B__348__1	1	1	clustered in both
BG246	Hospital E	113	113		Hospital E__113		0	0	unclustered in both
BG249	Hospital D	1414	1414	1414__1	Hospital D__1414	Hospital D__1414__1	1	1	clustered in both
BG254	Hospital C	307	307	307__2	Hospital C__307	Hospital C__307__1	1	1	clustered in both
BG255	Hospital C	152	152	152__1	Hospital C__152	Hospital C__152__1	1	1	clustered in both
BG258	Hospital C	307	307	307__2	Hospital C__307	Hospital C__307__1	1	1	clustered in both
BG259	Hospital C	307	307	307__2	Hospital C__307	Hospital C__307__1	1	1	clustered in both
BG263	Hospital C	152	152	152__1	Hospital C__152	Hospital C__152__1	1	1	clustered in both
BG264	Hospital C	152	152	152__1	Hospital C__152	Hospital C__152__1	1	1	clustered in both
BG265	Hospital C	17	17	17__1	Hospital C__17	Hospital C__17__1	1	1	clustered in both
BG271	Hospital C	152	152	152__1	Hospital C__152	Hospital C__152__1	1	1	clustered in both
BG272	Hospital C	152	152	152__1	Hospital C__152	Hospital C__152__1	1	1	clustered in both
BG273	Hospital C	45	45	45__1	Hospital C__45	Hospital C__45__1	1	1	clustered in both
BG28	Hospital D	359	359		Hospital D__359		0	0	unclustered in both
BG293	Hospital B	348	348	348__1	Hospital B__348	Hospital B__348__1	1	1	clustered in both
BG295	Hospital A	17	17	17__1	Hospital A__17	Hospital A__17__1	1	1	clustered in both
BG298	Hospital B	17	17	17__1	Hospital B__17	Hospital B__17__1	1	1	clustered in both
BG303	Hospital B	17	17	17__1	Hospital B__17	Hospital B__17__1	1	1	clustered in both
BG304	Hospital B	17	17	17__1	Hospital B__17	Hospital B__17__1	1	1	clustered in both
BG305	Hospital B	17	17	17__1	Hospital B__17	Hospital B__17__1	1	1	clustered in both
BG307	Hospital D	17	17	17__1	Hospital D__17	Hospital D__17__1	1	1	clustered in both
BG308	Hospital F	152	152	152__2	Hospital F__152	Hospital F__152__1	1	1	clustered in both
BG309	Hospital F	152	152	152__2	Hospital F__152	Hospital F__152__1	1	1	clustered in both
BG31	Hospital D	950	950	950__1	Hospital D__950	Hospital D__950__1	1	1	clustered in both
BG310	Hospital E	17	17	17__1	Hospital E__17	Hospital E__17__1	1	1	clustered in both
BG313	Hospital C	297	297		Hospital C__297		0	0	unclustered in both
BG314	Hospital C	152	152	152__1	Hospital C__152	Hospital C__152__1	1	1	clustered in both
BG315	Hospital C	307	307	307__2	Hospital C__307	Hospital C__307__1	1	1	clustered in both
BG316	Hospital C	152	152	152__1	Hospital C__152	Hospital C__152__1	1	1	clustered in both
BG317	Hospital C	307	307	307__2	Hospital C__307	Hospital C__307__1	1	1	clustered in both
BG319	Hospital B	39	39	39__1	Hospital B__39	Hospital B__39__1	1	1	clustered in both
BG32	Hospital C	307	307	307__2	Hospital C__307	Hospital C__307__1	1	1	clustered in both
BG321	Hospital A	997	997	997__1	Hospital A__997	Hospital A__997__1	1	1	clustered in both
BG324	Hospital B	348	348	348__1	Hospital B__348	Hospital B__348__1	1	1	clustered in both
BG331	Hospital A	48	48		Hospital A__48		0	0	unclustered in both
BG332	Hospital D	405	405	405__1	Hospital D__405	Hospital D__405__1	1	1	clustered in both
BG337	Hospital D	405	405	405__1	Hospital D__405	Hospital D__405__1	1	1	clustered in both
BG344	Hospital F	17	17	17__1	Hospital F__17	Hospital F__17__1	1	1	clustered in both
BG353	Hospital E	29	29		Hospital E__29		0	0	unclustered in both
BG354	Hospital A	152	152	152__2	Hospital A__152	Hospital A__152__1	1	1	clustered in both
BG361	Hospital F	307	307	307__1	Hospital F__307	Hospital F__307__1	1	1	clustered in both
BG370	Hospital B	348	348	348__1	Hospital B__348	Hospital B__348__1	1	1	clustered in both
BG374	Hospital E	607	607	607__1	Hospital E__607	Hospital E__607__1	1	1	clustered in both
BG375	Hospital D	405	405	405__1	Hospital D__405	Hospital D__405__1	1	1	clustered in both
BG377	Hospital A	17	17	17__1	Hospital A__17	Hospital A__17__1	1	1	clustered in both
BG379	Hospital A	17	17	17__1	Hospital A__17	Hospital A__17__1	1	1	clustered in both
BG381	Hospital D	405	405	405__1	Hospital D__405	Hospital D__405__1	1	1	clustered in both
BG382	Hospital D	405	405	405__1	Hospital D__405	Hospital D__405__1	1	1	clustered in both
BG383	Hospital A	17	17	17__1	Hospital A__17	Hospital A__17__1	1	1	clustered in both
BG387	Hospital D	405	405	405__1	Hospital D__405	Hospital D__405__1	1	1	clustered in both
BG392	Hospital B	348	348	348__1	Hospital B__348	Hospital B__348__1	1	1	clustered in both
BG393	Hospital A	985	985	985__1	Hospital A__985	Hospital A__985__1	1	1	clustered in both
BG402	Hospital A	870	870		Hospital A__870		0	0	unclustered in both
BG405	Hospital C	45	45	45__1	Hospital C__45	Hospital C__45__1	1	1	clustered in both
BG421	Hospital D	405	405	405__1	Hospital D__405	Hospital D__405__1	1	1	clustered in both
BG434	Hospital A	997	997	997__1	Hospital A__997	Hospital A__997__1	1	1	clustered in both
BG435	Hospital A	17	17	17__1	Hospital A__17	Hospital A__17__1	1	1	clustered in both
BG441	Hospital D	405	405	405__1	Hospital D__405	Hospital D__405__1	1	1	clustered in both
BG442	Hospital C	25	25	25__1	Hospital C__25	Hospital C__25__1	1	1	clustered in both
BG443	Hospital B	17	17	17__1	Hospital B__17	Hospital B__17__1	1	1	clustered in both
BG444	Hospital B	17	17	17__1	Hospital B__17	Hospital B__17__1	1	1	clustered in both
BG446	Hospital B	4527	4527		Hospital B__4527		0	0	unclustered in both
BG449	Hospital C	152	152	152__1	Hospital C__152	Hospital C__152__1	1	1	clustered in both
BG450	Hospital A	1552	1552	1552__1	Hospital A__1552	Hospital A__1552__1	1	1	clustered in both
BG452	Hospital F	950	950		Hospital F__950		0	0	unclustered in both
BG453	Hospital A	1079	1079		Hospital A__1079		0	0	unclustered in both
BG454	Hospital A	464	464		Hospital A__464		0	0	unclustered in both
BG455	Hospital F	39	39	39__3	Hospital F__39		1	0	ST-only clustered; Facility+ST unclustered
BG456	Hospital F	17	17	17__1	Hospital F__17	Hospital F__17__1	1	1	clustered in both
BG458	Hospital E	607	607	607__1	Hospital E__607	Hospital E__607__1	1	1	clustered in both
BG463	Hospital D	607	607	607__1	Hospital D__607	Hospital D__607__1	1	1	clustered in both
BG464	Hospital A	643	643		Hospital A__643		0	0	unclustered in both
BG465	Hospital A	985	985	985__1	Hospital A__985	Hospital A__985__1	1	1	clustered in both
BG470	Hospital D	17	17		Hospital D__17		0	0	unclustered in both
BG473	Hospital F	1119	1119	1119__1	Hospital F__1119	Hospital F__1119__1	1	1	clustered in both
BG474	Hospital F	1119	1119	1119__1	Hospital F__1119	Hospital F__1119__1	1	1	clustered in both
BG475	Hospital F	14	14		Hospital F__14		0	0	unclustered in both
BG515	Hospital D	2597	2597		Hospital D__2597		0	0	unclustered in both
BG517	Hospital D	405	405	405__1	Hospital D__405	Hospital D__405__1	1	1	clustered in both
BG521	Hospital A	198	198		Hospital A__198		0	0	unclustered in both
BG533	Hospital B	17	17	17__1	Hospital B__17	Hospital B__17__1	1	1	clustered in both
BG536	Hospital B	2621	2621	2621__1	Hospital B__2621	Hospital B__2621__1	1	1	clustered in both
BG540	Hospital B	2621	2621	2621__1	Hospital B__2621	Hospital B__2621__1	1	1	clustered in both
BG541	Hospital A	39	39	39__1	Hospital A__39		1	0	ST-only clustered; Facility+ST unclustered
BG555	Hospital E	307	307	307__2	Hospital E__307	Hospital E__307__1	1	1	clustered in both
BG562	Hospital D	1261	1261		Hospital D__1261		0	0	unclustered in both
BG564	Hospital A	22	22	22__1	Hospital A__22	Hospital A__22__1	1	1	clustered in both
BG566	Hospital B	39	39	39__1	Hospital B__39	Hospital B__39__1	1	1	clustered in both
BG580	Hospital F	36	36	36__1	Hospital F__36	Hospital F__36__1	1	1	clustered in both
BG588	Hospital D	39	39		Hospital D__39		0	0	unclustered in both
BG594	Hospital D	17	17	17__1	Hospital D__17	Hospital D__17__1	1	1	clustered in both
BG64	Hospital A	985	985	985__1	Hospital A__985	Hospital A__985__1	1	1	clustered in both
BG65	Hospital B	711	711		Hospital B__711		0	0	unclustered in both
BG66	Hospital B	348	348	348__1	Hospital B__348	Hospital B__348__1	1	1	clustered in both
BG661	Hospital B	39	39	39__1	Hospital B__39	Hospital B__39__1	1	1	clustered in both
BG662	Hospital B	39	39	39__1	Hospital B__39	Hospital B__39__1	1	1	clustered in both
BG668	Hospital E	1414	1414	1414__1	Hospital E__1414		1	0	ST-only clustered; Facility+ST unclustered
BG670	Hospital E	39	39	39__3	Hospital E__39		1	0	ST-only clustered; Facility+ST unclustered
BG678	Hospital A	14	14	14__1	Hospital A__14	Hospital A__14__1	1	1	clustered in both
BG710	Hospital D	152	152		Hospital D__152		0	0	unclustered in both
BG72	Hospital F	3184	3184		Hospital F__3184		0	0	unclustered in both
BG73	Hospital F	307	307	307__1	Hospital F__307	Hospital F__307__1	1	1	clustered in both
BG74	Hospital F	101	101		Hospital F__101		0	0	unclustered in both
BG767	Hospital B	39	39	39__1	Hospital B__39	Hospital B__39__1	1	1	clustered in both
BG770	Hospital A	22	22	22__1	Hospital A__22	Hospital A__22__1	1	1	clustered in both
BG774	Hospital B	39	39	39__1	Hospital B__39	Hospital B__39__1	1	1	clustered in both
BG777	Hospital B	39	39	39__1	Hospital B__39	Hospital B__39__1	1	1	clustered in both
BG780	Hospital B	542	542		Hospital B__542		0	0	unclustered in both
BG782	Hospital E	101	101		Hospital E__101		0	0	unclustered in both
BG785	Hospital B	39	39	39__1	Hospital B__39	Hospital B__39__1	1	1	clustered in both
BG83	Hospital D	1414	1414	1414__1	Hospital D__1414	Hospital D__1414__1	1	1	clustered in both
BG88	Hospital D	950	950	950__1	Hospital D__950	Hospital D__950__1	1	1	clustered in both
BG916	Hospital E	377	377	377__1	Hospital E__377	Hospital E__377__1	1	1	clustered in both
BG935	Hospital E	14	14		Hospital E__14		0	0	unclustered in both
BG948	Hospital A	1552	1552	1552__1	Hospital A__1552	Hospital A__1552__1	1	1	clustered in both
BG95	Hospital D	1414	1414	1414__1	Hospital D__1414	Hospital D__1414__1	1	1	clustered in both
BG952	Hospital E	39	39	39__1	Hospital E__39		1	0	ST-only clustered; Facility+ST unclustered
BG984	Hospital D	17	17	17__1	Hospital D__17	Hospital D__17__1	1	1	clustered in both
BG986	Hospital C	25	25	25__1	Hospital C__25	Hospital C__25__1	1	1	clustered in both
BG987	Hospital C	39	39	39__1	Hospital C__39		1	0	ST-only clustered; Facility+ST unclustered
