## Supplementary HTML Files for "SNP2Cluster-Py: A pathogen-agnostic, context-aware framework for Core SNP and transmission-cluster analysis": core_snp_clusters.csv

sampleid	_core_context	snp_cluster_id	core_snp_cluster	st_type	hospital	ward_type	specimen_collection_date
BG916	377	1	377__1	377	Hospital E	neonatal	5/3/20
BG72	3184			3184	Hospital F	neonatal	10/8/19
BG780	542			542	Hospital B	neonatal	4/15/20
BG465	985	1	985__1	985	Hospital A	neonatal	1/21/20
BG952	39	1	39__1	39	Hospital E	neonatal	10/5/20
BG375	405	1	405__1	405	Hospital D	neonatal	12/14/19
BG74	101			101	Hospital F	neonatal	10/8/19
BG454	464			464	Hospital A	neonatal	1/13/20
BG393	985	1	985__1	985	Hospital A	neonatal	12/28/19
BG337	405	1	405__1	405	Hospital D	neonatal	11/27/19
BG2170	39	2	39__2	39	Hospital C	neonatal	9/13/20
BG785	39	1	39__1	39	Hospital B	neonatal	4/16/20
BG475	14			14	Hospital F	neonatal	1/27/20
BG1315	307	1	307__1	307	Hospital F	neonatal	6/3/20
BG1969	607	1	607__1	607	Hospital D	neonatal	8/18/20
BG774	39	1	39__1	39	Hospital B	neonatal	4/6/20
BG310	17	1	17__1	17	Hospital E	neonatal	10/30/19
BG127	348	1	348__1	348	Hospital B	other	10/19/19
BG258	307	2	307__2	307	Hospital C	neonatal	12/5/19
BG271	152	1	152__1	152	Hospital C	neonatal	1/10/20
BG265	17	1	17__1	17	Hospital C	neonatal	10/28/19
BG246	113			113	Hospital E	other	11/6/19
BG1314	307	2	307__2	307	Hospital E	neonatal	6/10/20
BG443	17	1	17__1	17	Hospital B	neonatal	1/31/20
BG450	1552	1	1552__1	1552	Hospital A	other	2/11/20
BG381	405	1	405__1	405	Hospital D	neonatal	12/19/19
BG255	152	1	152__1	152	Hospital C	neonatal	12/11/19
BG83	1414	1	1414__1	1414	Hospital D	neonatal	10/15/19
BG272	152	1	152__1	152	Hospital C	neonatal	1/3/20
BG1142	607	1	607__1	607	Hospital E	neonatal	5/20/20
BG566	39	1	39__1	39	Hospital B	neonatal	3/11/20
BG678	14	1	14__1	14	Hospital A	neonatal	4/11/20
BG254	307	2	307__2	307	Hospital C	other	12/10/19
BG107	405			405	Hospital A	other	10/16/19
BG2036	607	1	607__1	607	Hospital D	neonatal	8/24/20
BG473	1119	1	1119__1	1119	Hospital F	neonatal	1/28/20
BG515	2597			2597	Hospital D	neonatal	2/29/20
BG470	17			17	Hospital D	neonatal	1/15/20
BG224	152	1	152__1	152	Hospital C	neonatal	12/24/19
BG28	359			359	Hospital D	neonatal	10/14/19
BG264	152	1	152__1	152	Hospital C	neonatal	12/2/19
BG383	17	1	17__1	17	Hospital A	neonatal	12/20/19
BG710	152			152	Hospital D	neonatal	12/8/19
BG767	39	1	39__1	39	Hospital B	neonatal	3/29/20
BG455	39	3	39__3	39	Hospital F	neonatal	1/6/20
BG305	17	1	17__1	17	Hospital B	neonatal	11/15/19
BG2047	17	1	17__1	17	Hospital B	neonatal	8/18/20
BG1519	76	1	76__1	76	Hospital B	neonatal	6/9/20
BG32	307	2	307__2	307	Hospital C	neonatal	10/10/19
BG434	997	1	997__1	997	Hospital A	neonatal	1/7/20
BG668	1414	1	1414__1	1414	Hospital E	neonatal	4/5/20
BG1517	76	1	76__1	76	Hospital B	neonatal	6/25/20
BG353	29			29	Hospital E	neonatal	10/29/19
BG263	152	1	152__1	152	Hospital C	other	11/30/19
BG1956	377	1	377__1	377	Hospital E	neonatal	8/3/20
BG361	307	1	307__1	307	Hospital F	neonatal	11/8/19
BG213	152	1	152__1	152	Hospital C	neonatal	12/17/19
BG517	405	1	405__1	405	Hospital D	neonatal	2/28/20
BG2053	14	1	14__1	14	Hospital A	neonatal	9/3/20
BG453	1079			1079	Hospital A	neonatal	1/15/20
BG555	307	2	307__2	307	Hospital E	neonatal	3/9/20
BG164	152	2	152__2	152	Hospital A	neonatal	11/1/19
BG150	950	1	950__1	950	Hospital D	neonatal	10/22/19
BG321	997	1	997__1	997	Hospital A	neonatal	1/11/20
BG533	17	1	17__1	17	Hospital B	other	2/10/20
BG1524	170			170	Hospital E	neonatal	7/1/20
BG215	152	1	152__1	152	Hospital C	neonatal	12/23/19
BG449	152	1	152__1	152	Hospital C	other	2/2/20
BG1172	377	1	377__1	377	Hospital E	neonatal	5/31/20
BG354	152	2	152__2	152	Hospital A	neonatal	11/8/19
BG2144	39	2	39__2	39	Hospital C	neonatal	9/30/20
BG458	607	1	607__1	607	Hospital E	neonatal	12/31/19
BG770	22	1	22__1	22	Hospital A	neonatal	4/19/20
BG562	1261			1261	Hospital D	neonatal	3/16/20
BG387	405	1	405__1	405	Hospital D	neonatal	12/17/19
BG662	39	1	39__1	39	Hospital B	neonatal	3/28/20
BG463	607	1	607__1	607	Hospital D	other	1/20/20
BG1165	22	1	22__1	22	Hospital A	neonatal	6/8/20
BG1997	1552	1	1552__1	1552	Hospital A	neonatal	8/26/20
BG95	1414	1	1414__1	1414	Hospital D	neonatal	10/16/19
BG392	348	1	348__1	348	Hospital B	neonatal	12/20/19
BG382	405	1	405__1	405	Hospital D	neonatal	12/20/19
BG317	307	2	307__2	307	Hospital C	neonatal	1/21/20
BG464	643			643	Hospital A	other	1/19/20
BG1143	307	2	307__2	307	Hospital E	neonatal	5/21/20
BG402	870			870	Hospital A	other	12/28/19
BG2000	377	1	377__1	377	Hospital E	neonatal	8/19/20
BG1527	22	1	22__1	22	Hospital A	neonatal	6/14/20
BG309	152	2	152__2	152	Hospital F	neonatal	11/11/19
BG313	297			297	Hospital C	neonatal	11/29/19
BG452	950			950	Hospital F	other	2/2/20
BG88	950	1	950__1	950	Hospital D	neonatal	10/15/19
BG444	17	1	17__1	17	Hospital B	neonatal	2/3/20
BG580	36	1	36__1	36	Hospital F	neonatal	3/29/20
BG456	17	1	17__1	17	Hospital F	neonatal	1/7/20
BG984	17	1	17__1	17	Hospital D	neonatal	5/21/20
BG222	152	1	152__1	152	Hospital C	neonatal	12/16/19
BG374	607	1	607__1	607	Hospital E	neonatal	12/11/19
BG536	2621	1	2621__1	2621	Hospital B	neonatal	2/18/20
BG308	152	2	152__2	152	Hospital F	neonatal	11/12/19
BG249	1414	1	1414__1	1414	Hospital D	neonatal	11/8/19
BG243	348	1	348__1	348	Hospital B	neonatal	10/22/19
BG2048	25	1	25__1	25	Hospital C	neonatal	8/29/20
BG316	152	1	152__1	152	Hospital C	neonatal	1/20/20
BG66	348	1	348__1	348	Hospital B	neonatal	10/7/19
BG442	25	1	25__1	25	Hospital C	neonatal	12/30/19
BG435	17	1	17__1	17	Hospital A	neonatal	1/11/20
BG474	1119	1	1119__1	1119	Hospital F	neonatal	1/26/20
BG782	101			101	Hospital E	neonatal	4/22/20
BG521	198			198	Hospital A	neonatal	2/26/20
BG307	17	1	17__1	17	Hospital D	neonatal	11/14/19
BG594	17	1	17__1	17	Hospital D	neonatal	4/2/20
BG1318	307	2	307__2	307	Hospital E	neonatal	6/8/20
BG1133	36	1	36__1	36	Hospital F	neonatal	5/20/20
BG777	39	1	39__1	39	Hospital B	other	4/7/20
BG64	985	1	985__1	985	Hospital A	neonatal	10/12/19
BG1144	985	1	985__1	985	Hospital E	neonatal	5/18/20
BG295	17	1	17__1	17	Hospital A	other	11/15/19
BG2046	17	1	17__1	17	Hospital B	other	8/28/20
BG405	45	1	45__1	45	Hospital C	neonatal	1/29/20
BG588	39			39	Hospital D	neonatal	4/3/20
BG223	152	1	152__1	152	Hospital C	neonatal	12/19/19
BG293	348	1	348__1	348	Hospital B	other	11/14/19
BG332	405	1	405__1	405	Hospital D	neonatal	12/9/19
BG214	152	1	152__1	152	Hospital C	neonatal	12/27/19
BG273	45	1	45__1	45	Hospital C	neonatal	1/16/20
BG304	17	1	17__1	17	Hospital B	other	11/17/19
BG1320	1207			1207	Hospital E	other	6/15/20
BG113	17	1	17__1	17	Hospital C	neonatal	10/17/19
BG661	39	1	39__1	39	Hospital B	neonatal	3/27/20
BG1173	377	1	377__1	377	Hospital E	neonatal	6/4/20
BG2032	1414	1	1414__1	1414	Hospital D	neonatal	8/24/20
BG314	152	1	152__1	152	Hospital C	other	11/15/19
BG319	39	1	39__1	39	Hospital B	neonatal	1/3/20
BG219	152	1	152__1	152	Hospital C	neonatal	12/20/19
BG670	39	3	39__3	39	Hospital E	neonatal	3/28/20
BG315	307	2	307__2	307	Hospital C	neonatal	11/27/19
BG564	22	1	22__1	22	Hospital A	neonatal	3/15/20
BG1317	4872			4872	Hospital E	neonatal	6/12/20
BG987	39	1	39__1	39	Hospital C	neonatal	5/18/20
BG379	17	1	17__1	17	Hospital A	neonatal	12/15/19
BG421	405	1	405__1	405	Hospital D	neonatal	12/22/19
BG1679	997	1	997__1	997	Hospital A	neonatal	6/19/20
BG370	348	1	348__1	348	Hospital B	other	12/6/19
BG1138	307	2	307__2	307	Hospital E	neonatal	5/20/20
BG324	348	1	348__1	348	Hospital B	neonatal	12/3/19
BG986	25	1	25__1	25	Hospital C	neonatal	5/9/20
BG1308	39	2	39__2	39	Hospital C	neonatal	6/8/20
BG1850	37			37	Hospital C	neonatal	7/17/20
BG331	48			48	Hospital A	neonatal	12/12/19
BG344	17	1	17__1	17	Hospital F	neonatal	11/18/19
BG218	152	1	152__1	152	Hospital C	other	12/17/19
BG446	4527			4527	Hospital B	other	2/1/20
BG1723	13			13	Hospital A	neonatal	7/15/20
BG1999	25			25	Hospital A	neonatal	8/26/20
BG259	307	2	307__2	307	Hospital C	neonatal	12/4/19
BG1305	25	1	25__1	25	Hospital C	neonatal	6/17/20
BG948	1552	1	1552__1	1552	Hospital A	neonatal	5/15/20
BG73	307	1	307__1	307	Hospital F	other	10/7/19
BG65	711			711	Hospital B	neonatal	10/4/19
BG1153	307	2	307__2	307	Hospital E	neonatal	5/27/20
BG2035	607	1	607__1	607	Hospital D	neonatal	8/25/20
BG238	17	1	17__1	17	Hospital E	neonatal	10/30/19
BG541	39	1	39__1	39	Hospital A	neonatal	3/7/20
BG540	2621	1	2621__1	2621	Hospital B	other	2/12/20
BG441	405	1	405__1	405	Hospital D	other	1/18/20
BG935	14			14	Hospital E	neonatal	5/4/20
BG298	17	1	17__1	17	Hospital B	neonatal	11/11/19
BG31	950	1	950__1	950	Hospital D	neonatal	10/14/19
BG377	17	1	17__1	17	Hospital A	neonatal	12/15/19
BG303	17	1	17__1	17	Hospital B	other	11/18/19
BG1141	307	2	307__2	307	Hospital E	neonatal	5/17/20
