## Supplementary HTML Files for "SNP2Cluster-Py: A pathogen-agnostic, context-aware framework for Core SNP and transmission-cluster analysis": isolate_cluster_assignments.csv

sample_id	snp_cluster_id	kmeans_cluster	snp_cutoff	_core_context	core_snp_cluster
BG916	1	1	11	377	377__1
BG1956	1	1	11	377	377__1
BG1172	1	1	11	377	377__1
BG2000	1	1	11	377	377__1
BG1173	1	1	11	377	377__1
BG465	1	1	11	985	985__1
BG393	1	1	11	985	985__1
BG64	1	1	11	985	985__1
BG1144	1	2	11	985	985__1
BG952	1	2	11	39	39__1
BG785	1	2	11	39	39__1
BG774	1	2	11	39	39__1
BG566	1	2	11	39	39__1
BG767	1	2	11	39	39__1
BG662	1	2	11	39	39__1
BG777	1	2	11	39	39__1
BG661	1	2	11	39	39__1
BG319	1	2	11	39	39__1
BG987	1	2	11	39	39__1
BG541	1	2	11	39	39__1
BG2170	2	3	11	39	39__2
BG2144	2	3	11	39	39__2
BG1308	2	3	11	39	39__2
BG455	3	1	11	39	39__3
BG670	3	1	11	39	39__3
BG375	1	2	11	405	405__1
BG337	1	2	11	405	405__1
BG381	1	2	11	405	405__1
BG517	1	2	11	405	405__1
BG387	1	2	11	405	405__1
BG382	1	2	11	405	405__1
BG332	1	2	11	405	405__1
BG421	1	2	11	405	405__1
BG441	1	2	11	405	405__1
BG678	1	1	11	14	14__1
BG2053	1	1	11	14	14__1
BG1315	1	1	11	307	307__1
BG361	1	1	11	307	307__1
BG73	1	1	11	307	307__1
BG258	2	2	11	307	307__2
BG1314	2	3	11	307	307__2
BG254	2	4	11	307	307__2
BG32	2	4	11	307	307__2
BG555	2	4	11	307	307__2
BG317	2	4	11	307	307__2
BG1143	2	3	11	307	307__2
BG1318	2	3	11	307	307__2
BG315	2	2	11	307	307__2
BG1138	2	3	11	307	307__2
BG259	2	4	11	307	307__2
BG1153	2	3	11	307	307__2
BG1141	2	3	11	307	307__2
BG1969	1	1	11	607	607__1
BG1142	1	3	11	607	607__1
BG2036	1	1	11	607	607__1
BG458	1	2	11	607	607__1
BG463	1	2	11	607	607__1
BG374	1	2	11	607	607__1
BG2035	1	1	11	607	607__1
BG310	1	1	11	17	17__1
BG265	1	1	11	17	17__1
BG443	1	1	11	17	17__1
BG383	1	1	11	17	17__1
BG305	1	1	11	17	17__1
BG2047	1	1	11	17	17__1
BG533	1	1	11	17	17__1
BG444	1	1	11	17	17__1
BG456	1	1	11	17	17__1
BG984	1	1	11	17	17__1
BG435	1	1	11	17	17__1
BG307	1	1	11	17	17__1
BG594	1	1	11	17	17__1
BG295	1	1	11	17	17__1
BG2046	1	1	11	17	17__1
BG304	1	1	11	17	17__1
BG113	1	1	11	17	17__1
BG379	1	1	11	17	17__1
BG344	1	1	11	17	17__1
BG238	1	1	11	17	17__1
BG298	1	1	11	17	17__1
BG377	1	1	11	17	17__1
BG303	1	1	11	17	17__1
BG127	1	3	11	348	348__1
BG392	1	1	11	348	348__1
BG243	1	1	11	348	348__1
BG66	1	1	11	348	348__1
BG293	1	2	11	348	348__1
BG370	1	1	11	348	348__1
BG324	1	1	11	348	348__1
BG271	1	1	11	152	152__1
BG255	1	1	11	152	152__1
BG272	1	5	11	152	152__1
BG224	1	1	11	152	152__1
BG264	1	1	11	152	152__1
BG263	1	1	11	152	152__1
BG213	1	1	11	152	152__1
BG215	1	1	11	152	152__1
BG449	1	1	11	152	152__1
BG222	1	1	11	152	152__1
BG316	1	5	11	152	152__1
BG223	1	1	11	152	152__1
BG214	1	1	11	152	152__1
BG314	1	1	11	152	152__1
BG219	1	1	11	152	152__1
BG218	1	1	11	152	152__1
BG164	2	2	11	152	152__2
BG354	2	2	11	152	152__2
BG309	2	4	11	152	152__2
BG308	2	4	11	152	152__2
BG450	1	1	11	1552	1552__1
BG1997	1	1	11	1552	1552__1
BG948	1	2	11	1552	1552__1
BG83	1	2	11	1414	1414__1
BG668	1	1	11	1414	1414__1
BG95	1	2	11	1414	1414__1
BG249	1	2	11	1414	1414__1
BG2032	1	2	11	1414	1414__1
BG473	1	1	11	1119	1119__1
BG474	1	1	11	1119	1119__1
BG1519	1	1	11	76	76__1
BG1517	1	1	11	76	76__1
BG434	1	1	11	997	997__1
BG321	1	1	11	997	997__1
BG1679	1	2	11	997	997__1
BG150	1	2	11	950	950__1
BG88	1	2	11	950	950__1
BG31	1	2	11	950	950__1
BG770	1	2	11	22	22__1
BG1165	1	1	11	22	22__1
BG1527	1	1	11	22	22__1
BG564	1	2	11	22	22__1
BG580	1	1	11	36	36__1
BG1133	1	1	11	36	36__1
BG536	1	1	11	2621	2621__1
BG540	1	1	11	2621	2621__1
BG2048	1	1	11	25	25__1
BG442	1	1	11	25	25__1
BG986	1	1	11	25	25__1
BG1305	1	1	11	25	25__1
BG405	1	1	11	45	45__1
BG273	1	1	11	45	45__1
