## Supplementary HTML Files for "SNP2Cluster-Py: A pathogen-agnostic, context-aware framework for Core SNP and transmission-cluster analysis": minimum_spanning_tree_edges.csv

mst_scope	mst_scope_value	_core_context	sample_id_1	sample_id_2	snp_distance
hospital	Hospital E	377	BG916	BG1956	0.0
hospital	Hospital E	377	BG916	BG1172	0.0
hospital	Hospital E	377	BG916	BG2000	0.0
hospital	Hospital E	377	BG916	BG1173	0.0
hospital	Hospital E	BETWEEN_CORE_CONTEXTS	BG916	BG1320	2873.0
hospital	Hospital E	BETWEEN_CORE_CONTEXTS	BG916	BG670	2958.0
hospital	Hospital E	39	BG952	BG670	66.0
hospital	Hospital E	BETWEEN_CORE_CONTEXTS	BG952	BG353	2926.0
hospital	Hospital E	17	BG310	BG238	0.0
hospital	Hospital E	BETWEEN_CORE_CONTEXTS	BG310	BG353	2716.0
hospital	Hospital E	BETWEEN_CORE_CONTEXTS	BG246	BG1320	2875.0
hospital	Hospital E	307	BG1314	BG1143	0.0
hospital	Hospital E	307	BG1314	BG1318	0.0
hospital	Hospital E	307	BG1314	BG1138	0.0
hospital	Hospital E	307	BG1314	BG1153	0.0
hospital	Hospital E	307	BG1314	BG1141	0.0
hospital	Hospital E	307	BG1314	BG555	10.0
hospital	Hospital E	607	BG1142	BG458	5.0
hospital	Hospital E	BETWEEN_CORE_CONTEXTS	BG668	BG1320	3004.0
hospital	Hospital E	BETWEEN_CORE_CONTEXTS	BG353	BG1524	136.0
hospital	Hospital E	BETWEEN_CORE_CONTEXTS	BG353	BG1144	138.0
hospital	Hospital E	BETWEEN_CORE_CONTEXTS	BG555	BG1320	2911.0
hospital	Hospital E	BETWEEN_CORE_CONTEXTS	BG555	BG782	3047.0
hospital	Hospital E	607	BG458	BG374	2.0
hospital	Hospital E	BETWEEN_CORE_CONTEXTS	BG458	BG782	2651.0
hospital	Hospital E	BETWEEN_CORE_CONTEXTS	BG458	BG935	3035.0
hospital	Hospital E	BETWEEN_CORE_CONTEXTS	BG1317	BG935	2929.0
hospital	Hospital F	BETWEEN_CORE_CONTEXTS	BG72	BG74	3010.0
hospital	Hospital F	BETWEEN_CORE_CONTEXTS	BG72	BG1315	3022.0
hospital	Hospital F	BETWEEN_CORE_CONTEXTS	BG72	BG452	3059.0
hospital	Hospital F	BETWEEN_CORE_CONTEXTS	BG475	BG452	3067.0
hospital	Hospital F	307	BG1315	BG361	2.0
hospital	Hospital F	BETWEEN_CORE_CONTEXTS	BG1315	BG1133	2850.0
hospital	Hospital F	BETWEEN_CORE_CONTEXTS	BG1315	BG344	3009.0
hospital	Hospital F	BETWEEN_CORE_CONTEXTS	BG1315	BG309	3024.0
hospital	Hospital F	1119	BG473	BG474	0.0
hospital	Hospital F	BETWEEN_CORE_CONTEXTS	BG473	BG455	3032.0
hospital	Hospital F	BETWEEN_CORE_CONTEXTS	BG455	BG309	3026.0
hospital	Hospital F	307	BG361	BG73	0.0
hospital	Hospital F	152	BG309	BG308	0.0
hospital	Hospital F	36	BG580	BG1133	1.0
hospital	Hospital F	17	BG456	BG344	7.0
hospital	Hospital B	BETWEEN_CORE_CONTEXTS	BG780	BG1519	3278.0
hospital	Hospital B	39	BG785	BG774	1.0
hospital	Hospital B	39	BG774	BG767	0.0
hospital	Hospital B	39	BG774	BG777	0.0
hospital	Hospital B	39	BG774	BG319	0.0
hospital	Hospital B	39	BG774	BG662	1.0
hospital	Hospital B	39	BG774	BG566	4.0
hospital	Hospital B	BETWEEN_CORE_CONTEXTS	BG774	BG392	2939.0
hospital	Hospital B	BETWEEN_CORE_CONTEXTS	BG774	BG65	2942.0
hospital	Hospital B	348	BG127	BG392	1.0
hospital	Hospital B	17	BG443	BG305	0.0
hospital	Hospital B	17	BG443	BG2047	0.0
hospital	Hospital B	17	BG443	BG533	0.0
hospital	Hospital B	17	BG443	BG444	0.0
hospital	Hospital B	17	BG443	BG2046	0.0
hospital	Hospital B	17	BG443	BG304	0.0
hospital	Hospital B	17	BG443	BG298	0.0
hospital	Hospital B	17	BG443	BG303	0.0
hospital	Hospital B	BETWEEN_CORE_CONTEXTS	BG443	BG536	4.0
hospital	Hospital B	BETWEEN_CORE_CONTEXTS	BG443	BG65	2729.0
hospital	Hospital B	BETWEEN_CORE_CONTEXTS	BG443	BG446	3064.0
hospital	Hospital B	76	BG1519	BG1517	0.0
hospital	Hospital B	BETWEEN_CORE_CONTEXTS	BG1519	BG392	2929.0
hospital	Hospital B	39	BG662	BG661	0.0
hospital	Hospital B	348	BG392	BG243	0.0
hospital	Hospital B	348	BG392	BG66	0.0
hospital	Hospital B	348	BG392	BG370	0.0
hospital	Hospital B	348	BG392	BG324	0.0
hospital	Hospital B	348	BG392	BG293	2.0
hospital	Hospital B	2621	BG536	BG540	0.0
hospital	Hospital A	985	BG465	BG393	0.0
hospital	Hospital A	985	BG465	BG64	3.0
hospital	Hospital A	BETWEEN_CORE_CONTEXTS	BG454	BG1999	2973.0
hospital	Hospital A	1552	BG450	BG1997	0.0
hospital	Hospital A	1552	BG450	BG948	1.0
hospital	Hospital A	BETWEEN_CORE_CONTEXTS	BG450	BG434	2835.0
hospital	Hospital A	14	BG678	BG2053	0.0
hospital	Hospital A	BETWEEN_CORE_CONTEXTS	BG678	BG402	2912.0
hospital	Hospital A	BETWEEN_CORE_CONTEXTS	BG107	BG402	2919.0
hospital	Hospital A	17	BG383	BG379	0.0
hospital	Hospital A	17	BG383	BG377	0.0
hospital	Hospital A	17	BG383	BG435	1.0
hospital	Hospital A	17	BG383	BG295	7.0
hospital	Hospital A	997	BG434	BG321	0.0
hospital	Hospital A	997	BG434	BG1679	5.0
hospital	Hospital A	BETWEEN_CORE_CONTEXTS	BG434	BG402	2882.0
hospital	Hospital A	BETWEEN_CORE_CONTEXTS	BG453	BG541	2936.0
hospital	Hospital A	152	BG164	BG354	0.0
hospital	Hospital A	BETWEEN_CORE_CONTEXTS	BG164	BG64	2931.0
hospital	Hospital A	BETWEEN_CORE_CONTEXTS	BG164	BG1999	2938.0
hospital	Hospital A	22	BG770	BG564	1.0
hospital	Hospital A	22	BG1165	BG1527	0.0
hospital	Hospital A	22	BG1165	BG564	1.0
hospital	Hospital A	BETWEEN_CORE_CONTEXTS	BG464	BG564	2992.0
hospital	Hospital A	BETWEEN_CORE_CONTEXTS	BG402	BG1723	2989.0
hospital	Hospital A	BETWEEN_CORE_CONTEXTS	BG402	BG541	2998.0
hospital	Hospital A	BETWEEN_CORE_CONTEXTS	BG521	BG541	3037.0
hospital	Hospital A	BETWEEN_CORE_CONTEXTS	BG64	BG295	2733.0
hospital	Hospital A	BETWEEN_CORE_CONTEXTS	BG64	BG541	2947.0
hospital	Hospital A	BETWEEN_CORE_CONTEXTS	BG295	BG564	1963.0
hospital	Hospital A	BETWEEN_CORE_CONTEXTS	BG331	BG1999	2966.0
hospital	Hospital D	405	BG375	BG337	0.0
hospital	Hospital D	405	BG375	BG381	0.0
hospital	Hospital D	405	BG375	BG517	0.0
hospital	Hospital D	405	BG375	BG387	0.0
hospital	Hospital D	405	BG375	BG382	0.0
hospital	Hospital D	405	BG375	BG332	0.0
hospital	Hospital D	405	BG375	BG421	0.0
hospital	Hospital D	405	BG375	BG441	0.0
hospital	Hospital D	BETWEEN_CORE_CONTEXTS	BG375	BG562	199.0
hospital	Hospital D	607	BG1969	BG2036	1.0
hospital	Hospital D	BETWEEN_CORE_CONTEXTS	BG1969	BG562	2989.0
hospital	Hospital D	1414	BG83	BG95	0.0
hospital	Hospital D	1414	BG83	BG2032	0.0
hospital	Hospital D	1414	BG83	BG249	1.0
hospital	Hospital D	BETWEEN_CORE_CONTEXTS	BG83	BG515	3019.0
hospital	Hospital D	607	BG2036	BG2035	0.0
hospital	Hospital D	607	BG2036	BG463	4.0
hospital	Hospital D	BETWEEN_CORE_CONTEXTS	BG515	BG588	2922.0
hospital	Hospital D	BETWEEN_CORE_CONTEXTS	BG515	BG470	2946.0
hospital	Hospital D	BETWEEN_CORE_CONTEXTS	BG515	BG710	3016.0
hospital	Hospital D	17	BG470	BG984	81.0
hospital	Hospital D	BETWEEN_CORE_CONTEXTS	BG470	BG562	2900.0
hospital	Hospital D	BETWEEN_CORE_CONTEXTS	BG28	BG588	3094.0
hospital	Hospital D	950	BG150	BG88	0.0
hospital	Hospital D	950	BG150	BG31	2.0
hospital	Hospital D	BETWEEN_CORE_CONTEXTS	BG150	BG562	3063.0
hospital	Hospital D	17	BG984	BG594	0.0
hospital	Hospital D	17	BG984	BG307	1.0
hospital	Hospital C	39	BG2170	BG2144	0.0
hospital	Hospital C	39	BG2170	BG1308	0.0
hospital	Hospital C	39	BG2170	BG987	67.0
hospital	Hospital C	307	BG258	BG315	0.0
hospital	Hospital C	307	BG258	BG254	1.0
hospital	Hospital C	152	BG271	BG255	0.0
hospital	Hospital C	152	BG271	BG224	0.0
hospital	Hospital C	152	BG271	BG264	0.0
hospital	Hospital C	152	BG271	BG263	0.0
hospital	Hospital C	152	BG271	BG213	0.0
hospital	Hospital C	152	BG271	BG215	0.0
hospital	Hospital C	152	BG271	BG449	0.0
hospital	Hospital C	152	BG271	BG222	0.0
hospital	Hospital C	152	BG271	BG223	0.0
hospital	Hospital C	152	BG271	BG214	0.0
hospital	Hospital C	152	BG271	BG314	0.0
hospital	Hospital C	152	BG271	BG219	0.0
hospital	Hospital C	152	BG271	BG218	0.0
hospital	Hospital C	152	BG271	BG272	1.0
hospital	Hospital C	BETWEEN_CORE_CONTEXTS	BG271	BG986	2950.0
hospital	Hospital C	17	BG265	BG113	2.0
hospital	Hospital C	BETWEEN_CORE_CONTEXTS	BG265	BG1850	2947.0
hospital	Hospital C	152	BG272	BG316	0.0
hospital	Hospital C	307	BG254	BG32	0.0
hospital	Hospital C	307	BG254	BG317	0.0
hospital	Hospital C	307	BG254	BG259	0.0
hospital	Hospital C	BETWEEN_CORE_CONTEXTS	BG254	BG405	2914.0
hospital	Hospital C	BETWEEN_CORE_CONTEXTS	BG313	BG1850	3128.0
hospital	Hospital C	25	BG2048	BG1305	0.0
hospital	Hospital C	25	BG2048	BG986	3.0
hospital	Hospital C	25	BG442	BG986	2.0
hospital	Hospital C	45	BG405	BG273	0.0
hospital	Hospital C	BETWEEN_CORE_CONTEXTS	BG405	BG1850	2736.0
hospital	Hospital C	BETWEEN_CORE_CONTEXTS	BG987	BG1850	2916.0
hospital	Hospital C	BETWEEN_CORE_CONTEXTS	BG986	BG1850	2932.0
