## Supplementary HTML Files for "SNP2Cluster-Py: A pathogen-agnostic, context-aware framework for Core SNP and transmission-cluster analysis": core_snp_clusters.csv

sampleid	_core_context	snp_cluster_id	core_snp_cluster	st_type	hospital	ward_type	specimen_collection_date
BG916	Hospital E__377	1	Hospital E__377__1	377	Hospital E	neonatal	5/3/20
BG72	Hospital F__3184			3184	Hospital F	neonatal	10/8/19
BG780	Hospital B__542			542	Hospital B	neonatal	4/15/20
BG465	Hospital A__985	1	Hospital A__985__1	985	Hospital A	neonatal	1/21/20
BG952	Hospital E__39			39	Hospital E	neonatal	10/5/20
BG375	Hospital D__405	1	Hospital D__405__1	405	Hospital D	neonatal	12/14/19
BG74	Hospital F__101			101	Hospital F	neonatal	10/8/19
BG454	Hospital A__464			464	Hospital A	neonatal	1/13/20
BG393	Hospital A__985	1	Hospital A__985__1	985	Hospital A	neonatal	12/28/19
BG337	Hospital D__405	1	Hospital D__405__1	405	Hospital D	neonatal	11/27/19
BG2170	Hospital C__39	1	Hospital C__39__1	39	Hospital C	neonatal	9/13/20
BG785	Hospital B__39	1	Hospital B__39__1	39	Hospital B	neonatal	4/16/20
BG475	Hospital F__14			14	Hospital F	neonatal	1/27/20
BG1315	Hospital F__307	1	Hospital F__307__1	307	Hospital F	neonatal	6/3/20
BG1969	Hospital D__607	1	Hospital D__607__1	607	Hospital D	neonatal	8/18/20
BG774	Hospital B__39	1	Hospital B__39__1	39	Hospital B	neonatal	4/6/20
BG310	Hospital E__17	1	Hospital E__17__1	17	Hospital E	neonatal	10/30/19
BG127	Hospital B__348	1	Hospital B__348__1	348	Hospital B	other	10/19/19
BG258	Hospital C__307	1	Hospital C__307__1	307	Hospital C	neonatal	12/5/19
BG271	Hospital C__152	1	Hospital C__152__1	152	Hospital C	neonatal	1/10/20
BG265	Hospital C__17	1	Hospital C__17__1	17	Hospital C	neonatal	10/28/19
BG246	Hospital E__113			113	Hospital E	other	11/6/19
BG1314	Hospital E__307	1	Hospital E__307__1	307	Hospital E	neonatal	6/10/20
BG443	Hospital B__17	1	Hospital B__17__1	17	Hospital B	neonatal	1/31/20
BG450	Hospital A__1552	1	Hospital A__1552__1	1552	Hospital A	other	2/11/20
BG381	Hospital D__405	1	Hospital D__405__1	405	Hospital D	neonatal	12/19/19
BG255	Hospital C__152	1	Hospital C__152__1	152	Hospital C	neonatal	12/11/19
BG83	Hospital D__1414	1	Hospital D__1414__1	1414	Hospital D	neonatal	10/15/19
BG272	Hospital C__152	1	Hospital C__152__1	152	Hospital C	neonatal	1/3/20
BG1142	Hospital E__607	1	Hospital E__607__1	607	Hospital E	neonatal	5/20/20
BG566	Hospital B__39	1	Hospital B__39__1	39	Hospital B	neonatal	3/11/20
BG678	Hospital A__14	1	Hospital A__14__1	14	Hospital A	neonatal	4/11/20
BG254	Hospital C__307	1	Hospital C__307__1	307	Hospital C	other	12/10/19
BG107	Hospital A__405			405	Hospital A	other	10/16/19
BG2036	Hospital D__607	1	Hospital D__607__1	607	Hospital D	neonatal	8/24/20
BG473	Hospital F__1119	1	Hospital F__1119__1	1119	Hospital F	neonatal	1/28/20
BG515	Hospital D__2597			2597	Hospital D	neonatal	2/29/20
BG470	Hospital D__17			17	Hospital D	neonatal	1/15/20
BG224	Hospital C__152	1	Hospital C__152__1	152	Hospital C	neonatal	12/24/19
BG28	Hospital D__359			359	Hospital D	neonatal	10/14/19
BG264	Hospital C__152	1	Hospital C__152__1	152	Hospital C	neonatal	12/2/19
BG383	Hospital A__17	1	Hospital A__17__1	17	Hospital A	neonatal	12/20/19
BG710	Hospital D__152			152	Hospital D	neonatal	12/8/19
BG767	Hospital B__39	1	Hospital B__39__1	39	Hospital B	neonatal	3/29/20
BG455	Hospital F__39			39	Hospital F	neonatal	1/6/20
BG305	Hospital B__17	1	Hospital B__17__1	17	Hospital B	neonatal	11/15/19
BG2047	Hospital B__17	1	Hospital B__17__1	17	Hospital B	neonatal	8/18/20
BG1519	Hospital B__76	1	Hospital B__76__1	76	Hospital B	neonatal	6/9/20
BG32	Hospital C__307	1	Hospital C__307__1	307	Hospital C	neonatal	10/10/19
BG434	Hospital A__997	1	Hospital A__997__1	997	Hospital A	neonatal	1/7/20
BG668	Hospital E__1414			1414	Hospital E	neonatal	4/5/20
BG1517	Hospital B__76	1	Hospital B__76__1	76	Hospital B	neonatal	6/25/20
BG353	Hospital E__29			29	Hospital E	neonatal	10/29/19
BG263	Hospital C__152	1	Hospital C__152__1	152	Hospital C	other	11/30/19
BG1956	Hospital E__377	1	Hospital E__377__1	377	Hospital E	neonatal	8/3/20
BG361	Hospital F__307	1	Hospital F__307__1	307	Hospital F	neonatal	11/8/19
BG213	Hospital C__152	1	Hospital C__152__1	152	Hospital C	neonatal	12/17/19
BG517	Hospital D__405	1	Hospital D__405__1	405	Hospital D	neonatal	2/28/20
BG2053	Hospital A__14	1	Hospital A__14__1	14	Hospital A	neonatal	9/3/20
BG453	Hospital A__1079			1079	Hospital A	neonatal	1/15/20
BG555	Hospital E__307	1	Hospital E__307__1	307	Hospital E	neonatal	3/9/20
BG164	Hospital A__152	1	Hospital A__152__1	152	Hospital A	neonatal	11/1/19
BG150	Hospital D__950	1	Hospital D__950__1	950	Hospital D	neonatal	10/22/19
BG321	Hospital A__997	1	Hospital A__997__1	997	Hospital A	neonatal	1/11/20
BG533	Hospital B__17	1	Hospital B__17__1	17	Hospital B	other	2/10/20
BG1524	Hospital E__170			170	Hospital E	neonatal	7/1/20
BG215	Hospital C__152	1	Hospital C__152__1	152	Hospital C	neonatal	12/23/19
BG449	Hospital C__152	1	Hospital C__152__1	152	Hospital C	other	2/2/20
BG1172	Hospital E__377	1	Hospital E__377__1	377	Hospital E	neonatal	5/31/20
BG354	Hospital A__152	1	Hospital A__152__1	152	Hospital A	neonatal	11/8/19
BG2144	Hospital C__39	1	Hospital C__39__1	39	Hospital C	neonatal	9/30/20
BG458	Hospital E__607	1	Hospital E__607__1	607	Hospital E	neonatal	12/31/19
BG770	Hospital A__22	1	Hospital A__22__1	22	Hospital A	neonatal	4/19/20
BG562	Hospital D__1261			1261	Hospital D	neonatal	3/16/20
BG387	Hospital D__405	1	Hospital D__405__1	405	Hospital D	neonatal	12/17/19
BG662	Hospital B__39	1	Hospital B__39__1	39	Hospital B	neonatal	3/28/20
BG463	Hospital D__607	1	Hospital D__607__1	607	Hospital D	other	1/20/20
BG1165	Hospital A__22	1	Hospital A__22__1	22	Hospital A	neonatal	6/8/20
BG1997	Hospital A__1552	1	Hospital A__1552__1	1552	Hospital A	neonatal	8/26/20
BG95	Hospital D__1414	1	Hospital D__1414__1	1414	Hospital D	neonatal	10/16/19
BG392	Hospital B__348	1	Hospital B__348__1	348	Hospital B	neonatal	12/20/19
BG382	Hospital D__405	1	Hospital D__405__1	405	Hospital D	neonatal	12/20/19
BG317	Hospital C__307	1	Hospital C__307__1	307	Hospital C	neonatal	1/21/20
BG464	Hospital A__643			643	Hospital A	other	1/19/20
BG1143	Hospital E__307	1	Hospital E__307__1	307	Hospital E	neonatal	5/21/20
BG402	Hospital A__870			870	Hospital A	other	12/28/19
BG2000	Hospital E__377	1	Hospital E__377__1	377	Hospital E	neonatal	8/19/20
BG1527	Hospital A__22	1	Hospital A__22__1	22	Hospital A	neonatal	6/14/20
BG309	Hospital F__152	1	Hospital F__152__1	152	Hospital F	neonatal	11/11/19
BG313	Hospital C__297			297	Hospital C	neonatal	11/29/19
BG452	Hospital F__950			950	Hospital F	other	2/2/20
BG88	Hospital D__950	1	Hospital D__950__1	950	Hospital D	neonatal	10/15/19
BG444	Hospital B__17	1	Hospital B__17__1	17	Hospital B	neonatal	2/3/20
BG580	Hospital F__36	1	Hospital F__36__1	36	Hospital F	neonatal	3/29/20
BG456	Hospital F__17	1	Hospital F__17__1	17	Hospital F	neonatal	1/7/20
BG984	Hospital D__17	1	Hospital D__17__1	17	Hospital D	neonatal	5/21/20
BG222	Hospital C__152	1	Hospital C__152__1	152	Hospital C	neonatal	12/16/19
BG374	Hospital E__607	1	Hospital E__607__1	607	Hospital E	neonatal	12/11/19
BG536	Hospital B__2621	1	Hospital B__2621__1	2621	Hospital B	neonatal	2/18/20
BG308	Hospital F__152	1	Hospital F__152__1	152	Hospital F	neonatal	11/12/19
BG249	Hospital D__1414	1	Hospital D__1414__1	1414	Hospital D	neonatal	11/8/19
BG243	Hospital B__348	1	Hospital B__348__1	348	Hospital B	neonatal	10/22/19
BG2048	Hospital C__25	1	Hospital C__25__1	25	Hospital C	neonatal	8/29/20
BG316	Hospital C__152	1	Hospital C__152__1	152	Hospital C	neonatal	1/20/20
BG66	Hospital B__348	1	Hospital B__348__1	348	Hospital B	neonatal	10/7/19
BG442	Hospital C__25	1	Hospital C__25__1	25	Hospital C	neonatal	12/30/19
BG435	Hospital A__17	1	Hospital A__17__1	17	Hospital A	neonatal	1/11/20
BG474	Hospital F__1119	1	Hospital F__1119__1	1119	Hospital F	neonatal	1/26/20
BG782	Hospital E__101			101	Hospital E	neonatal	4/22/20
BG521	Hospital A__198			198	Hospital A	neonatal	2/26/20
BG307	Hospital D__17	1	Hospital D__17__1	17	Hospital D	neonatal	11/14/19
BG594	Hospital D__17	1	Hospital D__17__1	17	Hospital D	neonatal	4/2/20
BG1318	Hospital E__307	1	Hospital E__307__1	307	Hospital E	neonatal	6/8/20
BG1133	Hospital F__36	1	Hospital F__36__1	36	Hospital F	neonatal	5/20/20
BG777	Hospital B__39	1	Hospital B__39__1	39	Hospital B	other	4/7/20
BG64	Hospital A__985	1	Hospital A__985__1	985	Hospital A	neonatal	10/12/19
BG1144	Hospital E__985			985	Hospital E	neonatal	5/18/20
BG295	Hospital A__17	1	Hospital A__17__1	17	Hospital A	other	11/15/19
BG2046	Hospital B__17	1	Hospital B__17__1	17	Hospital B	other	8/28/20
BG405	Hospital C__45	1	Hospital C__45__1	45	Hospital C	neonatal	1/29/20
BG588	Hospital D__39			39	Hospital D	neonatal	4/3/20
BG223	Hospital C__152	1	Hospital C__152__1	152	Hospital C	neonatal	12/19/19
BG293	Hospital B__348	1	Hospital B__348__1	348	Hospital B	other	11/14/19
BG332	Hospital D__405	1	Hospital D__405__1	405	Hospital D	neonatal	12/9/19
BG214	Hospital C__152	1	Hospital C__152__1	152	Hospital C	neonatal	12/27/19
BG273	Hospital C__45	1	Hospital C__45__1	45	Hospital C	neonatal	1/16/20
BG304	Hospital B__17	1	Hospital B__17__1	17	Hospital B	other	11/17/19
BG1320	Hospital E__1207			1207	Hospital E	other	6/15/20
BG113	Hospital C__17	1	Hospital C__17__1	17	Hospital C	neonatal	10/17/19
BG661	Hospital B__39	1	Hospital B__39__1	39	Hospital B	neonatal	3/27/20
BG1173	Hospital E__377	1	Hospital E__377__1	377	Hospital E	neonatal	6/4/20
BG2032	Hospital D__1414	1	Hospital D__1414__1	1414	Hospital D	neonatal	8/24/20
BG314	Hospital C__152	1	Hospital C__152__1	152	Hospital C	other	11/15/19
BG319	Hospital B__39	1	Hospital B__39__1	39	Hospital B	neonatal	1/3/20
BG219	Hospital C__152	1	Hospital C__152__1	152	Hospital C	neonatal	12/20/19
BG670	Hospital E__39			39	Hospital E	neonatal	3/28/20
BG315	Hospital C__307	1	Hospital C__307__1	307	Hospital C	neonatal	11/27/19
BG564	Hospital A__22	1	Hospital A__22__1	22	Hospital A	neonatal	3/15/20
BG1317	Hospital E__4872			4872	Hospital E	neonatal	6/12/20
BG987	Hospital C__39			39	Hospital C	neonatal	5/18/20
BG379	Hospital A__17	1	Hospital A__17__1	17	Hospital A	neonatal	12/15/19
BG421	Hospital D__405	1	Hospital D__405__1	405	Hospital D	neonatal	12/22/19
BG1679	Hospital A__997	1	Hospital A__997__1	997	Hospital A	neonatal	6/19/20
BG370	Hospital B__348	1	Hospital B__348__1	348	Hospital B	other	12/6/19
BG1138	Hospital E__307	1	Hospital E__307__1	307	Hospital E	neonatal	5/20/20
BG324	Hospital B__348	1	Hospital B__348__1	348	Hospital B	neonatal	12/3/19
BG986	Hospital C__25	1	Hospital C__25__1	25	Hospital C	neonatal	5/9/20
BG1308	Hospital C__39	1	Hospital C__39__1	39	Hospital C	neonatal	6/8/20
BG1850	Hospital C__37			37	Hospital C	neonatal	7/17/20
BG331	Hospital A__48			48	Hospital A	neonatal	12/12/19
BG344	Hospital F__17	1	Hospital F__17__1	17	Hospital F	neonatal	11/18/19
BG218	Hospital C__152	1	Hospital C__152__1	152	Hospital C	other	12/17/19
BG446	Hospital B__4527			4527	Hospital B	other	2/1/20
BG1723	Hospital A__13			13	Hospital A	neonatal	7/15/20
BG1999	Hospital A__25			25	Hospital A	neonatal	8/26/20
BG259	Hospital C__307	1	Hospital C__307__1	307	Hospital C	neonatal	12/4/19
BG1305	Hospital C__25	1	Hospital C__25__1	25	Hospital C	neonatal	6/17/20
BG948	Hospital A__1552	1	Hospital A__1552__1	1552	Hospital A	neonatal	5/15/20
BG73	Hospital F__307	1	Hospital F__307__1	307	Hospital F	other	10/7/19
BG65	Hospital B__711			711	Hospital B	neonatal	10/4/19
BG1153	Hospital E__307	1	Hospital E__307__1	307	Hospital E	neonatal	5/27/20
BG2035	Hospital D__607	1	Hospital D__607__1	607	Hospital D	neonatal	8/25/20
BG238	Hospital E__17	1	Hospital E__17__1	17	Hospital E	neonatal	10/30/19
BG541	Hospital A__39			39	Hospital A	neonatal	3/7/20
BG540	Hospital B__2621	1	Hospital B__2621__1	2621	Hospital B	other	2/12/20
BG441	Hospital D__405	1	Hospital D__405__1	405	Hospital D	other	1/18/20
BG935	Hospital E__14			14	Hospital E	neonatal	5/4/20
BG298	Hospital B__17	1	Hospital B__17__1	17	Hospital B	neonatal	11/11/19
BG31	Hospital D__950	1	Hospital D__950__1	950	Hospital D	neonatal	10/14/19
BG377	Hospital A__17	1	Hospital A__17__1	17	Hospital A	neonatal	12/15/19
BG303	Hospital B__17	1	Hospital B__17__1	17	Hospital B	other	11/18/19
BG1141	Hospital E__307	1	Hospital E__307__1	307	Hospital E	neonatal	5/17/20
