## Supplementary HTML Files for "SNP2Cluster-Py: A pathogen-agnostic, context-aware framework for Core SNP and transmission-cluster analysis": isolate_cluster_assignments.csv

sample_id	Days	SNPs	Clusters	Cluster_Cases_count	hospital
BG310	0.0	0.0	1	2	Hospital E
BG1141	3.0	0.0	2	6	Hospital E
BG1138	1.0	0.0	2	6	Hospital E
BG1143	6.0	0.0	2	6	Hospital E
BG1153	12.0	0.0	2	6	Hospital E
BG1318	2.0	0.0	2	6	Hospital E
BG1172	4.0	0.0	3	2	Hospital E
BG238	0.0	0.0	1	2	Hospital E
BG1314	2.0	0.0	2	6	Hospital E
BG1173	4.0	0.0	3	2	Hospital E
BG474	2.0	0.0	1	2	Hospital F
BG309	1.0	0.0	2	2	Hospital F
BG473	2.0	0.0	1	2	Hospital F
BG308	1.0	0.0	2	2	Hospital F
BG298	4.0	0.0	1	4	Hospital B
BG305	2.0	0.0	1	4	Hospital B
BG304	1.0	0.0	1	4	Hospital B
BG443	3.0	0.0	2	3	Hospital B
BG444	7.0	0.0	2	3	Hospital B
BG2047	10.0	0.0	3	2	Hospital B
BG540	6.0	0.0	4	2	Hospital B
BG66	12.0	1.0	5	3	Hospital B
BG127	3.0	1.0	5	3	Hospital B
BG324	3.0	0.0	6	3	Hospital B
BG370	14.0	0.0	6	3	Hospital B
BG661	1.0	0.0	7	6	Hospital B
BG662	1.0	1.0	7	6	Hospital B
BG767	8.0	0.0	7	6	Hospital B
BG774	1.0	0.0	7	6	Hospital B
BG777	9.0	1.0	7	6	Hospital B
BG303	1.0	0.0	1	4	Hospital B
BG533	7.0	0.0	2	3	Hospital B
BG2046	10.0	0.0	3	2	Hospital B
BG536	6.0	0.0	4	2	Hospital B
BG243	3.0	1.0	5	3	Hospital B
BG392	14.0	0.0	6	3	Hospital B
BG785	9.0	1.0	7	6	Hospital B
BG164	7.0	0.0	1	2	Hospital A
BG379	0.0	0.0	2	3	Hospital A
BG377	5.0	0.0	2	3	Hospital A
BG1165	6.0	0.0	3	2	Hospital A
BG434	4.0	0.0	4	2	Hospital A
BG354	7.0	0.0	1	2	Hospital A
BG383	5.0	0.0	2	3	Hospital A
BG1527	6.0	0.0	3	2	Hospital A
BG321	4.0	0.0	4	2	Hospital A
BG83	1.0	0.0	1	2	Hospital D
BG337	12.0	0.0	2	7	Hospital D
BG332	5.0	0.0	2	7	Hospital D
BG375	3.0	0.0	2	7	Hospital D
BG387	2.0	0.0	2	7	Hospital D
BG381	1.0	0.0	2	7	Hospital D
BG382	2.0	0.0	2	7	Hospital D
BG1969	6.0	1.0	3	3	Hospital D
BG2036	1.0	0.0	3	3	Hospital D
BG31	1.0	2.0	4	3	Hospital D
BG88	7.0	0.0	4	3	Hospital D
BG95	1.0	0.0	1	2	Hospital D
BG421	2.0	0.0	2	7	Hospital D
BG2035	1.0	0.0	3	3	Hospital D
BG150	7.0	0.0	4	3	Hospital D
BG263	2.0	0.0	1	15	Hospital C
BG264	9.0	0.0	1	15	Hospital C
BG255	5.0	0.0	1	15	Hospital C
BG222	1.0	0.0	1	15	Hospital C
BG213	0.0	0.0	1	15	Hospital C
BG218	2.0	0.0	1	15	Hospital C
BG223	1.0	0.0	1	15	Hospital C
BG219	3.0	0.0	1	15	Hospital C
BG215	1.0	0.0	1	15	Hospital C
BG224	3.0	0.0	1	15	Hospital C
BG214	7.0	1.0	1	15	Hospital C
BG272	7.0	1.0	1	15	Hospital C
BG271	10.0	1.0	1	15	Hospital C
BG316	13.0	1.0	1	15	Hospital C
BG113	11.0	2.0	2	2	Hospital C
BG315	7.0	1.0	3	4	Hospital C
BG259	1.0	1.0	3	4	Hospital C
BG258	5.0	1.0	3	4	Hospital C
BG273	13.0	0.0	4	2	Hospital C
BG449	13.0	1.0	1	15	Hospital C
BG265	11.0	2.0	2	2	Hospital C
BG254	5.0	1.0	3	4	Hospital C
BG405	13.0	0.0	4	2	Hospital C
