## Supplementary HTML Files for "SNP2Cluster-Py: A pathogen-agnostic, context-aware framework for Core SNP and transmission-cluster analysis": transmission_network_edges.csv

network_group	sample_id_1	sample_id_2	snp_distance	Clusters	day_difference	days_cutoff	exceeds_days_cutoff
Hospital D	BG375	BG337	0.0	2	17	14.0	True
Hospital D	BG375	BG381	0.0	2	5	14.0	False
Hospital D	BG375	BG387	0.0	2	3	14.0	False
Hospital D	BG375	BG382	0.0	2	6	14.0	False
Hospital D	BG375	BG332	0.0	2	5	14.0	False
Hospital D	BG375	BG421	0.0	2	8	14.0	False
Hospital D	BG1969	BG2036	1.0	3	6	14.0	False
Hospital D	BG2036	BG2035	0.0	3	1	14.0	False
Hospital D	BG83	BG95	0.0	1	1	14.0	False
Hospital D	BG150	BG88	0.0	4	7	14.0	False
Hospital D	BG150	BG31	2.0	4	8	14.0	False
Hospital B	BG785	BG774	1.0	7	10	14.0	False
Hospital B	BG774	BG767	0.0	7	8	14.0	False
Hospital B	BG774	BG777	0.0	7	1	14.0	False
Hospital B	BG774	BG662	1.0	7	9	14.0	False
Hospital B	BG662	BG661	0.0	7	1	14.0	False
Hospital B	BG127	BG243	1.0	5	3	14.0	False
Hospital B	BG243	BG66	0.0	5	15	14.0	True
Hospital B	BG443	BG533	0.0	2	10	14.0	False
Hospital B	BG443	BG444	0.0	2	3	14.0	False
Hospital B	BG305	BG304	0.0	1	2	14.0	False
Hospital B	BG305	BG298	0.0	1	4	14.0	False
Hospital B	BG305	BG303	0.0	1	3	14.0	False
Hospital B	BG2047	BG2046	0.0	3	10	14.0	False
Hospital B	BG392	BG370	0.0	6	14	14.0	False
Hospital B	BG392	BG324	0.0	6	17	14.0	True
Hospital B	BG536	BG540	0.0	4	6	14.0	False
Hospital E	BG310	BG238	0.0	1	0	14.0	False
Hospital E	BG1314	BG1143	0.0	2	20	14.0	True
Hospital E	BG1314	BG1318	0.0	2	2	14.0	False
Hospital E	BG1314	BG1138	0.0	2	21	14.0	True
Hospital E	BG1314	BG1153	0.0	2	14	14.0	False
Hospital E	BG1314	BG1141	0.0	2	24	14.0	True
Hospital E	BG1172	BG1173	0.0	3	4	14.0	False
Hospital C	BG258	BG315	0.0	3	8	14.0	False
Hospital C	BG258	BG254	1.0	3	5	14.0	False
Hospital C	BG254	BG259	0.0	3	6	14.0	False
Hospital C	BG271	BG255	0.0	1	30	14.0	True
Hospital C	BG271	BG224	0.0	1	17	14.0	True
Hospital C	BG271	BG264	0.0	1	39	14.0	True
Hospital C	BG271	BG263	0.0	1	41	14.0	True
Hospital C	BG271	BG213	0.0	1	24	14.0	True
Hospital C	BG271	BG215	0.0	1	18	14.0	True
Hospital C	BG271	BG449	0.0	1	23	14.0	True
Hospital C	BG271	BG222	0.0	1	25	14.0	True
Hospital C	BG271	BG223	0.0	1	22	14.0	True
Hospital C	BG271	BG214	0.0	1	14	14.0	False
Hospital C	BG271	BG219	0.0	1	21	14.0	True
Hospital C	BG271	BG218	0.0	1	24	14.0	True
Hospital C	BG271	BG272	1.0	1	7	14.0	False
Hospital C	BG272	BG316	0.0	1	17	14.0	True
Hospital C	BG265	BG113	2.0	2	11	14.0	False
Hospital C	BG405	BG273	0.0	4	13	14.0	False
Hospital F	BG473	BG474	0.0	1	2	14.0	False
Hospital F	BG309	BG308	0.0	2	1	14.0	False
Hospital A	BG383	BG379	0.0	2	5	14.0	False
Hospital A	BG383	BG377	0.0	2	5	14.0	False
Hospital A	BG434	BG321	0.0	4	4	14.0	False
Hospital A	BG164	BG354	0.0	1	7	14.0	False
Hospital A	BG1165	BG1527	0.0	3	6	14.0	False
