## Supplementary HTML Files for "SNP2Cluster-Py: A pathogen-agnostic, context-aware framework for Core SNP and transmission-cluster analysis": transmission_network_nodes.csv

network_group	sampleid	Clusters	hospital	ward_type	st_type	specimen_collection_date	_core_context	core_cluster_label	Cluster_Cases_count
Hospital D	BG375	2	Hospital D	neonatal	405	12/14/19	Hospital D__405	Hospital D__405__1	7.0
Hospital D	BG337	2	Hospital D	neonatal	405	11/27/19	Hospital D__405	Hospital D__405__1	7.0
Hospital D	BG1969	3	Hospital D	neonatal	607	8/18/20	Hospital D__607	Hospital D__607__1	3.0
Hospital D	BG381	2	Hospital D	neonatal	405	12/19/19	Hospital D__405	Hospital D__405__1	7.0
Hospital D	BG83	1	Hospital D	neonatal	1414	10/15/19	Hospital D__1414	Hospital D__1414__1	2.0
Hospital D	BG2036	3	Hospital D	neonatal	607	8/24/20	Hospital D__607	Hospital D__607__1	3.0
Hospital D	BG150	4	Hospital D	neonatal	950	10/22/19	Hospital D__950	Hospital D__950__1	3.0
Hospital D	BG387	2	Hospital D	neonatal	405	12/17/19	Hospital D__405	Hospital D__405__1	7.0
Hospital D	BG95	1	Hospital D	neonatal	1414	10/16/19	Hospital D__1414	Hospital D__1414__1	2.0
Hospital D	BG382	2	Hospital D	neonatal	405	12/20/19	Hospital D__405	Hospital D__405__1	7.0
Hospital D	BG88	4	Hospital D	neonatal	950	10/15/19	Hospital D__950	Hospital D__950__1	3.0
Hospital D	BG332	2	Hospital D	neonatal	405	12/9/19	Hospital D__405	Hospital D__405__1	7.0
Hospital D	BG421	2	Hospital D	neonatal	405	12/22/19	Hospital D__405	Hospital D__405__1	7.0
Hospital D	BG2035	3	Hospital D	neonatal	607	8/25/20	Hospital D__607	Hospital D__607__1	3.0
Hospital D	BG31	4	Hospital D	neonatal	950	10/14/19	Hospital D__950	Hospital D__950__1	3.0
Hospital B	BG785	7	Hospital B	neonatal	39	4/16/20	Hospital B__39	Hospital B__39__1	6.0
Hospital B	BG774	7	Hospital B	neonatal	39	4/6/20	Hospital B__39	Hospital B__39__1	6.0
Hospital B	BG127	5	Hospital B	other	348	10/19/19	Hospital B__348	Hospital B__348__1	3.0
Hospital B	BG443	2	Hospital B	neonatal	17	1/31/20	Hospital B__17	Hospital B__17__1	3.0
Hospital B	BG767	7	Hospital B	neonatal	39	3/29/20	Hospital B__39	Hospital B__39__1	6.0
Hospital B	BG305	1	Hospital B	neonatal	17	11/15/19	Hospital B__17	Hospital B__17__1	4.0
Hospital B	BG2047	3	Hospital B	neonatal	17	8/18/20	Hospital B__17	Hospital B__17__1	2.0
Hospital B	BG533	2	Hospital B	other	17	2/10/20	Hospital B__17	Hospital B__17__1	3.0
Hospital B	BG662	7	Hospital B	neonatal	39	3/28/20	Hospital B__39	Hospital B__39__1	6.0
Hospital B	BG392	6	Hospital B	neonatal	348	12/20/19	Hospital B__348	Hospital B__348__1	3.0
Hospital B	BG444	2	Hospital B	neonatal	17	2/3/20	Hospital B__17	Hospital B__17__1	3.0
Hospital B	BG536	4	Hospital B	neonatal	2621	2/18/20	Hospital B__2621	Hospital B__2621__1	2.0
Hospital B	BG243	5	Hospital B	neonatal	348	10/22/19	Hospital B__348	Hospital B__348__1	3.0
Hospital B	BG66	5	Hospital B	neonatal	348	10/7/19	Hospital B__348	Hospital B__348__1	3.0
Hospital B	BG777	7	Hospital B	other	39	4/7/20	Hospital B__39	Hospital B__39__1	6.0
Hospital B	BG2046	3	Hospital B	other	17	8/28/20	Hospital B__17	Hospital B__17__1	2.0
Hospital B	BG304	1	Hospital B	other	17	11/17/19	Hospital B__17	Hospital B__17__1	4.0
Hospital B	BG661	7	Hospital B	neonatal	39	3/27/20	Hospital B__39	Hospital B__39__1	6.0
Hospital B	BG370	6	Hospital B	other	348	12/6/19	Hospital B__348	Hospital B__348__1	3.0
Hospital B	BG324	6	Hospital B	neonatal	348	12/3/19	Hospital B__348	Hospital B__348__1	3.0
Hospital B	BG540	4	Hospital B	other	2621	2/12/20	Hospital B__2621	Hospital B__2621__1	2.0
Hospital B	BG298	1	Hospital B	neonatal	17	11/11/19	Hospital B__17	Hospital B__17__1	4.0
Hospital B	BG303	1	Hospital B	other	17	11/18/19	Hospital B__17	Hospital B__17__1	4.0
Hospital E	BG310	1	Hospital E	neonatal	17	10/30/19	Hospital E__17	Hospital E__17__1	2.0
Hospital E	BG1314	2	Hospital E	neonatal	307	6/10/20	Hospital E__307	Hospital E__307__1	6.0
Hospital E	BG1172	3	Hospital E	neonatal	377	5/31/20	Hospital E__377	Hospital E__377__1	2.0
Hospital E	BG1143	2	Hospital E	neonatal	307	5/21/20	Hospital E__307	Hospital E__307__1	6.0
Hospital E	BG1318	2	Hospital E	neonatal	307	6/8/20	Hospital E__307	Hospital E__307__1	6.0
Hospital E	BG1173	3	Hospital E	neonatal	377	6/4/20	Hospital E__377	Hospital E__377__1	2.0
Hospital E	BG1138	2	Hospital E	neonatal	307	5/20/20	Hospital E__307	Hospital E__307__1	6.0
Hospital E	BG1153	2	Hospital E	neonatal	307	5/27/20	Hospital E__307	Hospital E__307__1	6.0
Hospital E	BG238	1	Hospital E	neonatal	17	10/30/19	Hospital E__17	Hospital E__17__1	2.0
Hospital E	BG1141	2	Hospital E	neonatal	307	5/17/20	Hospital E__307	Hospital E__307__1	6.0
Hospital C	BG258	3	Hospital C	neonatal	307	12/5/19	Hospital C__307	Hospital C__307__1	4.0
Hospital C	BG271	1	Hospital C	neonatal	152	1/10/20	Hospital C__152	Hospital C__152__1	15.0
Hospital C	BG265	2	Hospital C	neonatal	17	10/28/19	Hospital C__17	Hospital C__17__1	2.0
Hospital C	BG255	1	Hospital C	neonatal	152	12/11/19	Hospital C__152	Hospital C__152__1	15.0
Hospital C	BG272	1	Hospital C	neonatal	152	1/3/20	Hospital C__152	Hospital C__152__1	15.0
Hospital C	BG254	3	Hospital C	other	307	12/10/19	Hospital C__307	Hospital C__307__1	4.0
Hospital C	BG224	1	Hospital C	neonatal	152	12/24/19	Hospital C__152	Hospital C__152__1	15.0
Hospital C	BG264	1	Hospital C	neonatal	152	12/2/19	Hospital C__152	Hospital C__152__1	15.0
Hospital C	BG263	1	Hospital C	other	152	11/30/19	Hospital C__152	Hospital C__152__1	15.0
Hospital C	BG213	1	Hospital C	neonatal	152	12/17/19	Hospital C__152	Hospital C__152__1	15.0
Hospital C	BG215	1	Hospital C	neonatal	152	12/23/19	Hospital C__152	Hospital C__152__1	15.0
Hospital C	BG449	1	Hospital C	other	152	2/2/20	Hospital C__152	Hospital C__152__1	15.0
Hospital C	BG222	1	Hospital C	neonatal	152	12/16/19	Hospital C__152	Hospital C__152__1	15.0
Hospital C	BG316	1	Hospital C	neonatal	152	1/20/20	Hospital C__152	Hospital C__152__1	15.0
Hospital C	BG405	4	Hospital C	neonatal	45	1/29/20	Hospital C__45	Hospital C__45__1	2.0
Hospital C	BG223	1	Hospital C	neonatal	152	12/19/19	Hospital C__152	Hospital C__152__1	15.0
Hospital C	BG214	1	Hospital C	neonatal	152	12/27/19	Hospital C__152	Hospital C__152__1	15.0
Hospital C	BG273	4	Hospital C	neonatal	45	1/16/20	Hospital C__45	Hospital C__45__1	2.0
Hospital C	BG113	2	Hospital C	neonatal	17	10/17/19	Hospital C__17	Hospital C__17__1	2.0
Hospital C	BG219	1	Hospital C	neonatal	152	12/20/19	Hospital C__152	Hospital C__152__1	15.0
Hospital C	BG315	3	Hospital C	neonatal	307	11/27/19	Hospital C__307	Hospital C__307__1	4.0
Hospital C	BG218	1	Hospital C	other	152	12/17/19	Hospital C__152	Hospital C__152__1	15.0
Hospital C	BG259	3	Hospital C	neonatal	307	12/4/19	Hospital C__307	Hospital C__307__1	4.0
Hospital F	BG473	1	Hospital F	neonatal	1119	1/28/20	Hospital F__1119	Hospital F__1119__1	2.0
Hospital F	BG309	2	Hospital F	neonatal	152	11/11/19	Hospital F__152	Hospital F__152__1	2.0
Hospital F	BG308	2	Hospital F	neonatal	152	11/12/19	Hospital F__152	Hospital F__152__1	2.0
Hospital F	BG474	1	Hospital F	neonatal	1119	1/26/20	Hospital F__1119	Hospital F__1119__1	2.0
Hospital A	BG383	2	Hospital A	neonatal	17	12/20/19	Hospital A__17	Hospital A__17__1	3.0
Hospital A	BG434	4	Hospital A	neonatal	997	1/7/20	Hospital A__997	Hospital A__997__1	2.0
Hospital A	BG164	1	Hospital A	neonatal	152	11/1/19	Hospital A__152	Hospital A__152__1	2.0
Hospital A	BG321	4	Hospital A	neonatal	997	1/11/20	Hospital A__997	Hospital A__997__1	2.0
Hospital A	BG354	1	Hospital A	neonatal	152	11/8/19	Hospital A__152	Hospital A__152__1	2.0
Hospital A	BG1165	3	Hospital A	neonatal	22	6/8/20	Hospital A__22	Hospital A__22__1	2.0
Hospital A	BG1527	3	Hospital A	neonatal	22	6/14/20	Hospital A__22	Hospital A__22__1	2.0
Hospital A	BG379	2	Hospital A	neonatal	17	12/15/19	Hospital A__17	Hospital A__17__1	3.0
Hospital A	BG377	2	Hospital A	neonatal	17	12/15/19	Hospital A__17	Hospital A__17__1	3.0
