## Supplementary HTML Files for "SNP2Cluster-Py: A pathogen-agnostic, context-aware framework for Core SNP and transmission-cluster analysis": core_snp_clusters.csv

sampleid	_core_context	snp_cluster_id	core_snp_cluster	st_type	hospital	ward_type	specimen_collection_date
BG2170	39			39	Hospital C	neonatal	9/13/20
BG258	307	1	307__1	307	Hospital C	neonatal	12/5/19
BG271	152	1	152__1	152	Hospital C	neonatal	1/10/20
BG265	17	1	17__1	17	Hospital C	neonatal	10/28/19
BG255	152	1	152__1	152	Hospital C	neonatal	12/11/19
BG272	152	1	152__1	152	Hospital C	neonatal	1/3/20
BG254	307	1	307__1	307	Hospital C	other	12/10/19
BG224	152	1	152__1	152	Hospital C	neonatal	12/24/19
BG264	152	1	152__1	152	Hospital C	neonatal	12/2/19
BG32	307	1	307__1	307	Hospital C	neonatal	10/10/19
BG263	152	1	152__1	152	Hospital C	other	11/30/19
BG213	152	1	152__1	152	Hospital C	neonatal	12/17/19
BG215	152	1	152__1	152	Hospital C	neonatal	12/23/19
BG449	152	1	152__1	152	Hospital C	other	2/2/20
BG2144	39			39	Hospital C	neonatal	9/30/20
BG317	307	1	307__1	307	Hospital C	neonatal	1/21/20
BG313	297			297	Hospital C	neonatal	11/29/19
BG222	152	1	152__1	152	Hospital C	neonatal	12/16/19
BG2048	25	1	25__1	25	Hospital C	neonatal	8/29/20
BG316	152	1	152__1	152	Hospital C	neonatal	1/20/20
BG442	25	1	25__1	25	Hospital C	neonatal	12/30/19
BG405	45	1	45__1	45	Hospital C	neonatal	1/29/20
BG223	152	1	152__1	152	Hospital C	neonatal	12/19/19
BG214	152	1	152__1	152	Hospital C	neonatal	12/27/19
BG273	45	1	45__1	45	Hospital C	neonatal	1/16/20
BG113	17	1	17__1	17	Hospital C	neonatal	10/17/19
BG314	152	1	152__1	152	Hospital C	other	11/15/19
BG219	152	1	152__1	152	Hospital C	neonatal	12/20/19
BG315	307	1	307__1	307	Hospital C	neonatal	11/27/19
BG987	39			39	Hospital C	neonatal	5/18/20
BG986	25	1	25__1	25	Hospital C	neonatal	5/9/20
BG1308	39			39	Hospital C	neonatal	6/8/20
BG1850	37			37	Hospital C	neonatal	7/17/20
BG218	152	1	152__1	152	Hospital C	other	12/17/19
BG259	307	1	307__1	307	Hospital C	neonatal	12/4/19
BG1305	25	1	25__1	25	Hospital C	neonatal	6/17/20
