## Supplementary HTML Files for "SNP2Cluster-Py: A pathogen-agnostic, context-aware framework for Core SNP and transmission-cluster analysis": isolate_cluster_assignments.csv

sample_id	Days	SNPs	Clusters	Cluster_Cases_count	hospital
BG263	2.0	2.0	1	15	Hospital C
BG264	9.0	0.0	1	15	Hospital C
BG255	5.0	0.0	1	15	Hospital C
BG222	1.0	0.0	1	15	Hospital C
BG213	0.0	0.0	1	15	Hospital C
BG218	2.0	0.0	1	15	Hospital C
BG223	1.0	0.0	1	15	Hospital C
BG219	3.0	1.0	1	15	Hospital C
BG215	1.0	1.0	1	15	Hospital C
BG224	3.0	0.0	1	15	Hospital C
BG214	7.0	1.0	1	15	Hospital C
BG272	7.0	2.0	1	15	Hospital C
BG271	10.0	2.0	1	15	Hospital C
BG316	13.0	1.0	1	15	Hospital C
BG113	11.0	9.0	2	2	Hospital C
BG315	7.0	4.0	3	4	Hospital C
BG259	1.0	2.0	3	4	Hospital C
BG258	5.0	5.0	3	4	Hospital C
BG273	13.0	0.0	4	2	Hospital C
BG449	13.0	1.0	1	15	Hospital C
BG265	11.0	9.0	2	2	Hospital C
BG254	5.0	5.0	3	4	Hospital C
BG405	13.0	0.0	4	2	Hospital C
