## Supplementary HTML Files for "SNP2Cluster-Py: A pathogen-agnostic, context-aware framework for Core SNP and transmission-cluster analysis": minimum_spanning_tree_edges.csv

mst_scope	mst_scope_value	_core_context	sample_id_1	sample_id_2	snp_distance
hospital	Hospital C	39	BG2170	BG1308	14.0
hospital	Hospital C	39	BG2170	BG2144	16.0
hospital	Hospital C	307	BG258	BG315	2.0
hospital	Hospital C	307	BG258	BG259	2.0
hospital	Hospital C	152	BG271	BG255	1.0
hospital	Hospital C	17	BG265	BG113	9.0
hospital	Hospital C	BETWEEN_CORE_CONTEXTS	BG265	BG987	14987.0
hospital	Hospital C	152	BG255	BG224	0.0
hospital	Hospital C	152	BG255	BG264	0.0
hospital	Hospital C	152	BG255	BG213	0.0
hospital	Hospital C	152	BG255	BG449	0.0
hospital	Hospital C	152	BG255	BG222	0.0
hospital	Hospital C	152	BG255	BG223	0.0
hospital	Hospital C	152	BG255	BG214	0.0
hospital	Hospital C	152	BG255	BG314	0.0
hospital	Hospital C	152	BG255	BG219	0.0
hospital	Hospital C	152	BG255	BG218	0.0
hospital	Hospital C	152	BG255	BG272	1.0
hospital	Hospital C	152	BG255	BG215	1.0
hospital	Hospital C	152	BG255	BG263	2.0
hospital	Hospital C	BETWEEN_CORE_CONTEXTS	BG255	BG405	15225.0
hospital	Hospital C	152	BG272	BG316	0.0
hospital	Hospital C	307	BG254	BG32	1.0
hospital	Hospital C	BETWEEN_CORE_CONTEXTS	BG254	BG405	14700.0
hospital	Hospital C	BETWEEN_CORE_CONTEXTS	BG254	BG313	15787.0
hospital	Hospital C	307	BG32	BG315	2.0
hospital	Hospital C	BETWEEN_CORE_CONTEXTS	BG32	BG987	14865.0
hospital	Hospital C	BETWEEN_CORE_CONTEXTS	BG32	BG986	15002.0
hospital	Hospital C	307	BG317	BG259	3.0
hospital	Hospital C	25	BG2048	BG1305	11.0
hospital	Hospital C	25	BG442	BG986	9.0
hospital	Hospital C	45	BG405	BG273	0.0
hospital	Hospital C	BETWEEN_CORE_CONTEXTS	BG405	BG1850	14143.0
hospital	Hospital C	39	BG987	BG1308	213.0
hospital	Hospital C	25	BG986	BG1305	6.0
