## Supplementary HTML Files for "SNP2Cluster-Py: A pathogen-agnostic, context-aware framework for Core SNP and transmission-cluster analysis": transmission_network_edges.csv

network_group	sample_id_1	sample_id_2	snp_distance	Clusters	day_difference	days_cutoff	exceeds_days_cutoff
Hospital C	BG258	BG315	2.0	3	8	14.0	False
Hospital C	BG258	BG259	2.0	3	1	14.0	False
Hospital C	BG254	BG315	3.0	3	13	14.0	False
Hospital C	BG271	BG255	1.0	1	30	14.0	True
Hospital C	BG255	BG224	0.0	1	13	14.0	False
Hospital C	BG255	BG264	0.0	1	9	14.0	False
Hospital C	BG255	BG213	0.0	1	6	14.0	False
Hospital C	BG255	BG449	0.0	1	53	14.0	True
Hospital C	BG255	BG222	0.0	1	5	14.0	False
Hospital C	BG255	BG223	0.0	1	8	14.0	False
Hospital C	BG255	BG214	0.0	1	16	14.0	True
Hospital C	BG255	BG219	0.0	1	9	14.0	False
Hospital C	BG255	BG218	0.0	1	6	14.0	False
Hospital C	BG255	BG272	1.0	1	23	14.0	True
Hospital C	BG255	BG215	1.0	1	12	14.0	False
Hospital C	BG255	BG263	2.0	1	11	14.0	False
Hospital C	BG272	BG316	0.0	1	17	14.0	True
Hospital C	BG265	BG113	9.0	2	11	14.0	False
Hospital C	BG405	BG273	0.0	4	13	14.0	False
