## Supplementary HTML Files for "SNP2Cluster-Py: A pathogen-agnostic, context-aware framework for Core SNP and transmission-cluster analysis": transmission_network_nodes.csv

network_group	sampleid	Clusters	hospital	ward_type	st_type	specimen_collection_date	_core_context	core_cluster_label	Cluster_Cases_count
Hospital C	BG258	3	Hospital C	neonatal	307	12/5/19	307	307__1	4.0
Hospital C	BG271	1	Hospital C	neonatal	152	1/10/20	152	152__1	15.0
Hospital C	BG265	2	Hospital C	neonatal	17	10/28/19	17	17__1	2.0
Hospital C	BG255	1	Hospital C	neonatal	152	12/11/19	152	152__1	15.0
Hospital C	BG272	1	Hospital C	neonatal	152	1/3/20	152	152__1	15.0
Hospital C	BG254	3	Hospital C	other	307	12/10/19	307	307__1	4.0
Hospital C	BG224	1	Hospital C	neonatal	152	12/24/19	152	152__1	15.0
Hospital C	BG264	1	Hospital C	neonatal	152	12/2/19	152	152__1	15.0
Hospital C	BG263	1	Hospital C	other	152	11/30/19	152	152__1	15.0
Hospital C	BG213	1	Hospital C	neonatal	152	12/17/19	152	152__1	15.0
Hospital C	BG215	1	Hospital C	neonatal	152	12/23/19	152	152__1	15.0
Hospital C	BG449	1	Hospital C	other	152	2/2/20	152	152__1	15.0
Hospital C	BG222	1	Hospital C	neonatal	152	12/16/19	152	152__1	15.0
Hospital C	BG316	1	Hospital C	neonatal	152	1/20/20	152	152__1	15.0
Hospital C	BG405	4	Hospital C	neonatal	45	1/29/20	45	45__1	2.0
Hospital C	BG223	1	Hospital C	neonatal	152	12/19/19	152	152__1	15.0
Hospital C	BG214	1	Hospital C	neonatal	152	12/27/19	152	152__1	15.0
Hospital C	BG273	4	Hospital C	neonatal	45	1/16/20	45	45__1	2.0
Hospital C	BG113	2	Hospital C	neonatal	17	10/17/19	17	17__1	2.0
Hospital C	BG219	1	Hospital C	neonatal	152	12/20/19	152	152__1	15.0
Hospital C	BG315	3	Hospital C	neonatal	307	11/27/19	307	307__1	4.0
Hospital C	BG218	1	Hospital C	other	152	12/17/19	152	152__1	15.0
Hospital C	BG259	3	Hospital C	neonatal	307	12/4/19	307	307__1	4.0
