## Supplementary HTML Files for "SNP2Cluster-Py: A pathogen-agnostic, context-aware framework for Core SNP and transmission-cluster analysis": core_snp_clusters.csv

sampleid	_core_context	snp_cluster_id	core_snp_cluster	st_type	hospital	ward_type	specimen_collection_date
BG2170	Hospital C__39			39	Hospital C	neonatal	9/13/20
BG258	Hospital C__307	1	Hospital C__307__1	307	Hospital C	neonatal	12/5/19
BG271	Hospital C__152	1	Hospital C__152__1	152	Hospital C	neonatal	1/10/20
BG265	Hospital C__17	1	Hospital C__17__1	17	Hospital C	neonatal	10/28/19
BG255	Hospital C__152	1	Hospital C__152__1	152	Hospital C	neonatal	12/11/19
BG272	Hospital C__152	1	Hospital C__152__1	152	Hospital C	neonatal	1/3/20
BG254	Hospital C__307	1	Hospital C__307__1	307	Hospital C	other	12/10/19
BG224	Hospital C__152	1	Hospital C__152__1	152	Hospital C	neonatal	12/24/19
BG264	Hospital C__152	1	Hospital C__152__1	152	Hospital C	neonatal	12/2/19
BG32	Hospital C__307	1	Hospital C__307__1	307	Hospital C	neonatal	10/10/19
BG263	Hospital C__152	1	Hospital C__152__1	152	Hospital C	other	11/30/19
BG213	Hospital C__152	1	Hospital C__152__1	152	Hospital C	neonatal	12/17/19
BG215	Hospital C__152	1	Hospital C__152__1	152	Hospital C	neonatal	12/23/19
BG449	Hospital C__152	1	Hospital C__152__1	152	Hospital C	other	2/2/20
BG2144	Hospital C__39			39	Hospital C	neonatal	9/30/20
BG317	Hospital C__307	1	Hospital C__307__1	307	Hospital C	neonatal	1/21/20
BG313	Hospital C__297			297	Hospital C	neonatal	11/29/19
BG222	Hospital C__152	1	Hospital C__152__1	152	Hospital C	neonatal	12/16/19
BG2048	Hospital C__25	1	Hospital C__25__1	25	Hospital C	neonatal	8/29/20
BG316	Hospital C__152	1	Hospital C__152__1	152	Hospital C	neonatal	1/20/20
BG442	Hospital C__25	1	Hospital C__25__1	25	Hospital C	neonatal	12/30/19
BG405	Hospital C__45	1	Hospital C__45__1	45	Hospital C	neonatal	1/29/20
BG223	Hospital C__152	1	Hospital C__152__1	152	Hospital C	neonatal	12/19/19
BG214	Hospital C__152	1	Hospital C__152__1	152	Hospital C	neonatal	12/27/19
BG273	Hospital C__45	1	Hospital C__45__1	45	Hospital C	neonatal	1/16/20
BG113	Hospital C__17	1	Hospital C__17__1	17	Hospital C	neonatal	10/17/19
BG314	Hospital C__152	1	Hospital C__152__1	152	Hospital C	other	11/15/19
BG219	Hospital C__152	1	Hospital C__152__1	152	Hospital C	neonatal	12/20/19
BG315	Hospital C__307	1	Hospital C__307__1	307	Hospital C	neonatal	11/27/19
BG987	Hospital C__39			39	Hospital C	neonatal	5/18/20
BG986	Hospital C__25	1	Hospital C__25__1	25	Hospital C	neonatal	5/9/20
BG1308	Hospital C__39			39	Hospital C	neonatal	6/8/20
BG1850	Hospital C__37			37	Hospital C	neonatal	7/17/20
BG218	Hospital C__152	1	Hospital C__152__1	152	Hospital C	other	12/17/19
BG259	Hospital C__307	1	Hospital C__307__1	307	Hospital C	neonatal	12/4/19
BG1305	Hospital C__25	1	Hospital C__25__1	25	Hospital C	neonatal	6/17/20
