## Supplementary HTML Files for "SNP2Cluster-Py: A pathogen-agnostic, context-aware framework for Core SNP and transmission-cluster analysis": isolate_cluster_assignments.csv

sample_id	snp_cluster_id	kmeans_cluster	snp_cutoff	_core_context	core_snp_cluster
H13	1	2	12	5537	5537__1
H137	1	1	12	5537	5537__1
H183	1	1	12	5537	5537__1
H187	1	1	12	5537	5537__1
S232	1	2	12	5537	5537__1
H130	1	1	12	802	802__1
H148	1	1	12	802	802__1
S206	1	1	12	802	802__1
S263	1	1	12	802	802__1
S305	1	1	12	802	802__1
S33	1	1	12	802	802__1
S34	1	1	12	802	802__1
S341	1	1	12	802	802__1
S41	1	1	12	802	802__1
S490	1	1	12	802	802__1
S491	1	1	12	802	802__1
S578	1	1	12	802	802__1
H134	1	1	12	18376	18376__1
H135	1	1	12	18376	18376__1
H237	1	1	12	18376	18376__1
H253	1	1	12	18376	18376__1
S155	1	2	12	18376	18376__1
H159	1	1	12	273	273__1
S189	1	1	12	273	273__1
S192	1	1	12	273	273__1
S326	1	1	12	273	273__1
S365	1	2	12	273	273__1
H161	1	1	12	4194	4194__1
S4	1	1	12	4194	4194__1
H174	1	3	12	172	172__1
S110	1	2	12	172	172__1
S114	1	1	12	172	172__1
S119	1	1	12	172	172__1
S258	1	2	12	172	172__1
S357	1	2	12	172	172__1
H178	1	3	12	5541	5541__1
H219	1	3	12	5541	5541__1
H66	1	1	12	5541	5541__1
S217	1	2	12	5541	5541__1
S224	1	2	12	5541	5541__1
S371	1	1	12	5541	5541__1
S383	1	1	12	5541	5541__1
H185	1	1	12	63	63__1
S432	1	1	12	63	63__1
H189	1	1	12	19151	19151__1
S253	1	1	12	19151	19151__1
S603	1	2	12	19151	19151__1
S61	1	1	12	19151	19151__1
H206	1	1	12	19153	19153__1
S130	1	1	12	19153	19153__1
S212	1	1	12	19153	19153__1
S309	1	2	12	19153	19153__1
S200	1	1	12	15111	15111__1
S207	1	1	12	15111	15111__1
S214	1	1	12	15111	15111__1
S361	1	1	12	15111	15111__1
S517	1	1	12	15111	15111__1
H240	1	1	12	10809	10809__1
S11	1	1	12	10809	10809__1
S89	1	1	12	10809	10809__1
S98	1	1	12	10809	10809__1
H255	1	1	12	12463	12463__1
H60	1	1	12	12463	12463__1
S191	1	1	12	12463	12463__1
S340	1	2	12	12463	12463__1
S346d	1	2	12	12463	12463__1
S328	1	1	12	5103	5103__1
S375	1	1	12	5103	5103__1
S394	1	1	12	5103	5103__1
S500	1	1	12	5103	5103__1
S502	1	1	12	5103	5103__1
S567d	1	1	12	5103	5103__1
S587d	1	1	12	5103	5103__1
H279	1	2	12	910	910__1
S242	1	1	12	910	910__1
S245	1	1	12	910	910__1
S252	1	1	12	910	910__1
H290	1	1	12	1349	1349__1
S35	1	1	12	1349	1349__1
H55	1	1	12	347	347__1
S362	1	1	12	347	347__1
S379	1	2	12	347	347__1
H58	1	1	12	15451	15451__1
S266	1	1	12	15451	15451__1
S306	1	2	12	15451	15451__1
S358	1	2	12	15451	15451__1
H71	1	1	12	19159	19159__1
H83	1	1	12	19159	19159__1
H9	1	1	12	8359	8359__1
S26	1	1	12	8359	8359__1
S85	1	1	12	8359	8359__1
S10	1	1	12	19161	19161__1
S23	1	1	12	19161	19161__1
S106	1	1	12	373	373__1
S9	1	1	12	373	373__1
S111	1	1	12	917	917__1
S115	1	1	12	917	917__1
S170	1	1	12	917	917__1
S180	1	1	12	917	917__1
S183	1	1	12	917	917__1
S116	1	1	12	2832	2832__1
S215	1	1	12	2832	2832__1
S275	1	1	12	2832	2832__1
S125	1	2	12	156	156__1
S194	1	1	12	156	156__1
S197	1	2	12	156	156__1
S276	1	2	12	156	156__1
S506	1	1	12	156	156__1
S152	1	1	12	15110	15110__1
S156	1	1	12	15110	15110__1
S163	1	1	12	15110	15110__1
S239	1	2	12	15110	15110__1
S497	1	1	12	15110	15110__1
S168	1	1	12	2520	2520__1
S169	1	1	12	2520	2520__1
S181	1	1	12	5545	5545__1
S313	1	1	12	5545	5545__1
S294	1	1	12	8437	8437__1
S300	1	1	12	8437	8437__1
S312	1	1	12	700	700__1
S315	1	1	12	700	700__1
S336	1	1	12	344	344__1
S349	1	1	12	344	344__1
S360	1	2	12	15224	15224__1
S368	1	1	12	15224	15224__1
S372	1	1	12	15224	15224__1
S38	1	1	12	2174	2174__1
S42	1	1	12	2174	2174__1
S565	1	1	12	19182	19182__1
S572	1	1	12	19182	19182__1
S598	1	1	12	12832	12832__1
S600	1	1	12	12832	12832__1
