## Supplementary HTML Files for "SNP2Cluster-Py: A pathogen-agnostic, context-aware framework for Core SNP and transmission-cluster analysis": minimum_spanning_tree_edges.csv

mst_scope	mst_scope_value	_core_context	sample_id_1	sample_id_2	snp_distance
Community	Ewim	BETWEEN_CORE_CONTEXTS	H123	H166	143.0
Community	Ewim	BETWEEN_CORE_CONTEXTS	H166	H25	130.0
Community	Ewim	BETWEEN_CORE_CONTEXTS	H25	H255	137.0
Community	Ewim	BETWEEN_CORE_CONTEXTS	H255	H271	156.0
Community	Ewim	BETWEEN_CORE_CONTEXTS	H255	H267	157.0
Community	Ewim	BETWEEN_CORE_CONTEXTS	H257	H267	156.0
Community	Amamoma	5537	H13	H137	2.0
Community	Amamoma	802	H130	H148	1.0
Community	Amamoma	BETWEEN_CORE_CONTEXTS	H130	S383	145.0
Community	Amamoma	18376	H134	H135	0.0
Community	Amamoma	BETWEEN_CORE_CONTEXTS	H134	H9	143.0
Community	Amamoma	5537	H137	H187	0.0
Community	Amamoma	5537	H137	H183	1.0
Community	Amamoma	BETWEEN_CORE_CONTEXTS	H137	H174	143.0
Community	Amamoma	BETWEEN_CORE_CONTEXTS	H174	S384	32.0
Community	Amamoma	BETWEEN_CORE_CONTEXTS	H174	H290	66.0
Community	Amamoma	BETWEEN_CORE_CONTEXTS	H174	S383	111.0
Community	Amamoma	BETWEEN_CORE_CONTEXTS	H174	H60	120.0
Community	Amamoma	5541	H178	S383	3.0
Community	Amamoma	BETWEEN_CORE_CONTEXTS	H182	S394	119.0
Community	Amamoma	BETWEEN_CORE_CONTEXTS	H185	S383	137.0
Community	Amamoma	BETWEEN_CORE_CONTEXTS	H189	H279	153.0
Community	Amamoma	BETWEEN_CORE_CONTEXTS	H196	H9	53.0
Community	Amamoma	BETWEEN_CORE_CONTEXTS	H279	S394	58.0
Community	Amamoma	BETWEEN_CORE_CONTEXTS	H279	H9	105.0
Community	Amamoma	BETWEEN_CORE_CONTEXTS	H279	H55	118.0
Community	Amamoma	BETWEEN_CORE_CONTEXTS	H288	S383	131.0
Community	Amamoma	BETWEEN_CORE_CONTEXTS	H290	H58	1.0
Community	Amamoma	347	H55	S379	1.0
Community	Amamoma	BETWEEN_CORE_CONTEXTS	H9	S384	86.0
Community	UCC	BETWEEN_CORE_CONTEXTS	H159	S11	141.0
Community	UCC	4194	H161	S4	1.0
Community	UCC	BETWEEN_CORE_CONTEXTS	H161	S26	113.0
Community	UCC	BETWEEN_CORE_CONTEXTS	S1	S11	125.0
Community	UCC	19161	S10	S23	0.0
Community	UCC	BETWEEN_CORE_CONTEXTS	S10	S64	6.0
Community	UCC	BETWEEN_CORE_CONTEXTS	S10	S26	141.0
Community	UCC	373	S106	S9	4.0
Community	UCC	BETWEEN_CORE_CONTEXTS	S106	S26	130.0
Community	UCC	10809	S11	S89	0.0
Community	UCC	10809	S11	S98	0.0
Community	UCC	BETWEEN_CORE_CONTEXTS	S11	S35	71.0
Community	UCC	BETWEEN_CORE_CONTEXTS	S11	S26	86.0
Community	UCC	BETWEEN_CORE_CONTEXTS	S11	S38	137.0
Community	UCC	BETWEEN_CORE_CONTEXTS	S11	S33	146.0
Community	UCC	BETWEEN_CORE_CONTEXTS	S19	S38	155.0
Community	UCC	8359	S26	S85	0.0
Community	UCC	802	S33	S34	0.0
Community	UCC	802	S33	S41	0.0
Community	UCC	BETWEEN_CORE_CONTEXTS	S38	S41i	0.0
Community	UCC	2174	S38	S42	0.0
Community	UCC	BETWEEN_CORE_CONTEXTS	S38	S61	143.0
Community	Kwapro	BETWEEN_CORE_CONTEXTS	H200	S506	132.0
Community	Kwapro	BETWEEN_CORE_CONTEXTS	H206	H240	132.0
Community	Kwapro	BETWEEN_CORE_CONTEXTS	H219	H240	114.0
Community	Kwapro	BETWEEN_CORE_CONTEXTS	H219	S506	133.0
Community	Kwapro	BETWEEN_CORE_CONTEXTS	H219	S432	139.0
Community	Kwapro	BETWEEN_CORE_CONTEXTS	H219	H237	156.0
Community	Kwapro	BETWEEN_CORE_CONTEXTS	H234	H237	1.0
Community	Akotokyir	BETWEEN_CORE_CONTEXTS	H253	S517	169.0
Community	kwapro	BETWEEN_CORE_CONTEXTS	H66	H71	124.0
Community	Abura	172	S110	S258	0.0
Community	Abura	172	S110	S114	1.0
Community	Abura	BETWEEN_CORE_CONTEXTS	S110	S311	1.0
Community	Abura	BETWEEN_CORE_CONTEXTS	S110	S577	62.0
Community	Abura	BETWEEN_CORE_CONTEXTS	S110	S200	64.0
Community	Abura	BETWEEN_CORE_CONTEXTS	S110	S243	104.0
Community	Abura	BETWEEN_CORE_CONTEXTS	S110	S217	113.0
Community	Abura	BETWEEN_CORE_CONTEXTS	S110	S116	118.0
Community	Abura	BETWEEN_CORE_CONTEXTS	S110	S191	120.0
Community	Abura	BETWEEN_CORE_CONTEXTS	S110	S312	120.0
Community	Abura	BETWEEN_CORE_CONTEXTS	S110	S182	126.0
Community	Abura	BETWEEN_CORE_CONTEXTS	S110	S225	127.0
Community	Abura	BETWEEN_CORE_CONTEXTS	S110	S313	129.0
Community	Abura	BETWEEN_CORE_CONTEXTS	S110	S167	143.0
Community	Abura	917	S111	S115	0.0
Community	Abura	917	S111	S170	0.0
Community	Abura	917	S111	S180	0.0
Community	Abura	917	S111	S183	0.0
Community	Abura	BETWEEN_CORE_CONTEXTS	S111	S572	108.0
Community	Abura	BETWEEN_CORE_CONTEXTS	S111	S204	146.0
Community	Abura	172	S114	S119	1.0
Community	Abura	2832	S116	S215	0.0
Community	Abura	2832	S116	S275	0.0
Community	Abura	BETWEEN_CORE_CONTEXTS	S116	S130	27.0
Community	Abura	BETWEEN_CORE_CONTEXTS	S116	S579	116.0
Community	Abura	BETWEEN_CORE_CONTEXTS	S116	S216	119.0
Community	Abura	BETWEEN_CORE_CONTEXTS	S116	S206	133.0
Community	Abura	BETWEEN_CORE_CONTEXTS	S116	S295	148.0
Community	Abura	156	S125	S197	0.0
Community	Abura	156	S125	S276	0.0
Community	Abura	156	S125	S194	2.0
Community	Abura	19153	S130	S212	0.0
Community	Abura	19153	S130	S309	1.0
Community	Abura	BETWEEN_CORE_CONTEXTS	S132	S155	137.0
Community	Abura	BETWEEN_CORE_CONTEXTS	S132	S253	153.0
Community	Abura	15110	S152	S163	0.0
Community	Abura	15110	S152	S156	1.0
Community	Abura	15110	S152	S239	5.0
Community	Abura	BETWEEN_CORE_CONTEXTS	S167	S232	4.0
Community	Abura	2520	S168	S169	0.0
Community	Abura	BETWEEN_CORE_CONTEXTS	S168	S313	3.0
Community	Abura	5545	S181	S313	3.0
Community	Abura	BETWEEN_CORE_CONTEXTS	S187	S572	98.0
Community	Abura	BETWEEN_CORE_CONTEXTS	S187	S587d	117.0
Community	Abura	273	S189	S192	0.0
Community	Abura	BETWEEN_CORE_CONTEXTS	S189	S579	45.0
Community	Abura	BETWEEN_CORE_CONTEXTS	S194	S587d	131.0
Community	Abura	15111	S200	S207	0.0
Community	Abura	15111	S200	S214	0.0
Community	Abura	BETWEEN_CORE_CONTEXTS	S200	S266	1.0
Community	Abura	BETWEEN_CORE_CONTEXTS	S200	S598	127.0
Community	Abura	802	S206	S263	0.0
Community	Abura	802	S206	S305	1.0
Community	Abura	802	S206	S578	4.0
Community	Abura	5541	S217	S224	0.0
Community	Abura	BETWEEN_CORE_CONTEXTS	S217	S237	113.0
Community	Abura	BETWEEN_CORE_CONTEXTS	S217	S242	115.0
Community	Abura	BETWEEN_CORE_CONTEXTS	S239	S253	152.0
Community	Abura	910	S242	S245	0.0
Community	Abura	910	S242	S252	0.0
Community	Abura	BETWEEN_CORE_CONTEXTS	S242	S587d	55.0
Community	Abura	BETWEEN_CORE_CONTEXTS	S242	S294	133.0
Community	Abura	19151	S253	S603	3.0
Community	Abura	BETWEEN_CORE_CONTEXTS	S253	S313	140.0
Community	Abura	15451	S266	S306	2.0
Community	Abura	8437	S294	S300	0.0
Community	Abura	700	S312	S315	3.0
Community	Abura	12832	S598	S600	0.0
Community	Efutu	BETWEEN_CORE_CONTEXTS	S323	S350	150.0
Community	Efutu	BETWEEN_CORE_CONTEXTS	S323	S342	156.0
Community	Efutu	273	S326	S365	3.0
Community	Efutu	BETWEEN_CORE_CONTEXTS	S326	S360	83.0
Community	Efutu	BETWEEN_CORE_CONTEXTS	S326	S371	143.0
Community	Efutu	BETWEEN_CORE_CONTEXTS	S326	S336	174.0
Community	Efutu	5103	S328	S375	2.0
Community	Efutu	BETWEEN_CORE_CONTEXTS	S328	S371	116.0
Community	Efutu	BETWEEN_CORE_CONTEXTS	S328	S330	119.0
Community	Efutu	344	S336	S349	1.0
Community	Efutu	BETWEEN_CORE_CONTEXTS	S339	S361	127.0
Community	Efutu	12463	S340	S346d	1.0
Community	Efutu	BETWEEN_CORE_CONTEXTS	S340	S357	120.0
Community	Efutu	BETWEEN_CORE_CONTEXTS	S341	S371	146.0
Community	Efutu	BETWEEN_CORE_CONTEXTS	S342	S357	136.0
Community	Efutu	BETWEEN_CORE_CONTEXTS	S356	S371	121.0
Community	Efutu	BETWEEN_CORE_CONTEXTS	S357	S361	64.0
Community	Efutu	BETWEEN_CORE_CONTEXTS	S357	S371	110.0
Community	Efutu	BETWEEN_CORE_CONTEXTS	S358	S361	3.0
Community	Efutu	15224	S360	S368	1.0
Community	Efutu	BETWEEN_CORE_CONTEXTS	S362	S371	127.0
Community	Efutu	15224	S368	S372	0.0
Community	Aboom	802	S490	S491	2.0
Community	Aboom	BETWEEN_CORE_CONTEXTS	S490	S530	152.0
Community	Pedu	BETWEEN_CORE_CONTEXTS	S497	S500	178.0
Community	Pedu	5103	S500	S502	0.0
Community	Kakumdo	BETWEEN_CORE_CONTEXTS	S565	S567d	138.0
