## Supplementary HTML Files for "SNP2Cluster-Py: A pathogen-agnostic, context-aware framework for Core SNP and transmission-cluster analysis": core_snp_clusters.csv

IDs	_core_context	snp_cluster_id	core_snp_cluster	ST	FacilityCode	SamplingDate
H123	11750			11750	H3	2/6/18
H13	5537	1	5537__1	5537	H1	1/25/18
H130	802	1	802__1	802	H1	2/8/18
H134	18376	1	18376__1	18376	H1	2/8/18
H135	18376	1	18376__1	18376	H1	2/8/18
H137	5537	1	5537__1	5537	H1	2/8/18
H148	802	1	802__1	802	H1	2/8/18
H159	273	1	273__1	273	H2	2/13/18
H161	4194	1	4194__1	4194	H2	2/13/18
H166	5527			5527	H3	2/13/18
H174	172	1	172__1	172	H1	2/15/18
H178	5541	1	5541__1	5541	H1	2/15/18
H182	143			143	H1	2/15/18
H183	5537	1	5537__1	5537	H1	2/15/18
H185	63	1	63__1	63	H1	2/15/18
H187	5537	1	5537__1	5537	H1	2/15/18
H189	19151	1	19151__1	19151	H1	2/15/18
H196	420			420	H1	2/15/18
H200	19152			19152	H4	2/2/18
H206	19153	1	19153__1	19153	H4	2/2/18
H219	5541	1	5541__1	5541	H4	2/16/18
H234	15111			15111	H4	2/16/18
H237	18376	1	18376__1	18376	H4	2/16/18
H240	10809	1	10809__1	10809	H4	2/16/18
H25	19155			19155	H3	1/30/18
H253	18376	1	18376__1	18376	H5	2/16/18
H255	12463	1	12463__1	12463	H3	2/20/18
H257	19157			19157	H3	2/20/18
H267	5103			5103	H3	2/20/18
H271	12484			12484	H3	2/20/18
H279	910	1	910__1	910	H1	2/22/18
H288	19158			19158	H1	3/8/18
H290	1349	1	1349__1	1349	H1	3/8/18
H55	347	1	347__1	347	H1	2/1/18
H58	15451	1	15451__1	15451	H1	2/1/18
H60	12463	1	12463__1	12463	H1	2/1/18
H66	5541	1	5541__1	5541	H4	2/2/18
H71	19159	1	19159__1	19159	H4	2/2/18
H83	19159	1	19159__1	19159	H6	2/5/18
H9	8359	1	8359__1	8359	H1	1/25/18
S1	15102			15102	UIC	2/22/18
S10	19161	1	19161__1	19161	UIC	1/25/18
S106	373	1	373__1	373	UIC	1/25/18
S11	10809	1	10809__1	10809	UIC	1/25/18
S110	172	1	172__1	172	DAN	1/25/18
S111	917	1	917__1	917	DAN	2/22/18
S114	172	1	172__1	172	DAN	2/22/18
S115	917	1	917__1	917	DAN	2/22/18
S116	2832	1	2832__1	2832	DAN	2/22/18
S119	172	1	172__1	172	DAN	2/22/18
S125	156	1	156__1	156	DAN	2/22/18
S130	19153	1	19153__1	19153	DAN	2/22/18
S132	19163			19163	DAN	2/22/18
S152	15110	1	15110__1	15110	DAN	2/22/18
S155	18376	1	18376__1	18376	DAN	2/22/18
S156	15110	1	15110__1	15110	DAN	2/22/18
S163	15110	1	15110__1	15110	DAN	2/22/18
S167	19167			19167	DAN	2/22/18
S168	2520	1	2520__1	2520	DAN	2/22/18
S169	2520	1	2520__1	2520	DAN	2/22/18
S170	917	1	917__1	917	DAN	2/22/18
S180	917	1	917__1	917	DAN	2/22/18
S181	5545	1	5545__1	5545	DAN	2/22/18
S182	10806			10806	DAN	2/22/18
S183	917	1	917__1	917	DAN	2/22/18
S187	19166			19166	DAN	2/22/18
S189	273	1	273__1	273	DAN	2/22/18
S19	19167			19167	UIC	1/25/18
S191	12463	1	12463__1	12463	DAN	2/22/18
S192	273	1	273__1	273	DAN	2/22/18
S194	156	1	156__1	156	DAN	2/22/18
S197	156	1	156__1	156	DAN	2/22/18
S200	15111	1	15111__1	15111	DAN	2/22/18
S204	19168			19168	DAN	2/22/18
S206	802	1	802__1	802	DAN	2/22/18
S207	15111	1	15111__1	15111	DAN	2/22/18
S212	19153	1	19153__1	19153	DAN	2/22/18
S214	15111	1	15111__1	15111	DAN	2/22/18
S215	2832	1	2832__1	2832	DAN	2/22/18
S216	9221			9221	DAN	2/22/18
S217	5541	1	5541__1	5541	DAN	2/22/18
S224	5541	1	5541__1	5541	DAN	2/22/18
S225	1233			1233	DAN	2/22/18
S23	19161	1	19161__1	19161	UIC	1/25/18
S232	5537	1	5537__1	5537	DAN	2/22/18
S237	9325			9325	DAN	2/22/18
S239	15110	1	15110__1	15110	DAN	2/22/18
S242	910	1	910__1	910	DAN	2/22/18
S243	983			983	DAN	2/22/18
S245	910	1	910__1	910	DAN	2/22/18
S252	910	1	910__1	910	DAN	2/22/18
S253	19151	1	19151__1	19151	DAN	2/22/18
S258	172	1	172__1	172	DAN	2/22/18
S26	8359	1	8359__1	8359	UIC	1/25/18
S263	802	1	802__1	802	DAN	2/22/18
S266	15451	1	15451__1	15451	DAN	2/22/18
S275	2832	1	2832__1	2832	DAN	2/22/18
S276	156	1	156__1	156	DAN	2/22/18
S294	8437	1	8437__1	8437	DAN	2/22/18
S295	19174			19174	DAN	2/22/18
S300	8437	1	8437__1	8437	DAN	2/22/18
S305	802	1	802__1	802	DAN	2/22/18
S306	15451	1	15451__1	15451	DAN	2/22/18
S309	19153	1	19153__1	19153	DAN	2/22/18
S311	15450			15450	DAN	2/22/18
S312	700	1	700__1	700	DAN	2/22/18
S313	5545	1	5545__1	5545	DAN	2/22/18
S315	700	1	700__1	700	DAN	2/22/18
S323	8949			8949	NEW	2/8/18
S326	273	1	273__1	273	NEW	2/8/18
S328	5103	1	5103__1	5103	NEW	2/8/18
S33	802	1	802__1	802	UIC	1/25/18
S330	19176			19176	NEW	2/8/18
S336	344	1	344__1	344	NEW	2/8/18
S339	9738			9738	NEW	2/8/18
S34	802	1	802__1	802	UIC	1/25/18
S340	12463	1	12463__1	12463	NEW	2/8/18
S341	802	1	802__1	802	NEW	2/8/18
S342	1734			1734	NEW	2/8/18
S346d	12463	1	12463__1	12463	NEW	2/8/18
S349	344	1	344__1	344	NEW	2/8/18
S35	1349	1	1349__1	1349	UIC	1/25/18
S350	19178			19178	NEW	2/8/18
S356	19179			19179	NEW	2/8/18
S357	172	1	172__1	172	NEW	2/8/18
S358	15451	1	15451__1	15451	NEW	2/8/18
S360	15224	1	15224__1	15224	NEW	2/8/18
S361	15111	1	15111__1	15111	NEW	2/8/18
S362	347	1	347__1	347	NEW	2/8/18
S365	273	1	273__1	273	NEW	2/8/18
S368	15224	1	15224__1	15224	NEW	2/8/18
S371	5541	1	5541__1	5541	NEW	2/8/18
S372	15224	1	15224__1	15224	NEW	2/8/18
S375	5103	1	5103__1	5103	NEW	2/8/18
S379	347	1	347__1	347	IMA	2/13/18
S38	2174	1	2174__1	2174	UIC	1/25/18
S383	5541	1	5541__1	5541	IMA	2/13/18
S384	19181			19181	IMA	2/13/18
S394	5103	1	5103__1	5103	IMA	2/13/18
S4	4194	1	4194__1	4194	UIC	1/25/18
S41	802	1	802__1	802	UIC	1/25/18
S41i	802			802	UIC	1/25/18
S42	2174	1	2174__1	2174	UIC	1/25/18
S432	63	1	63__1	63	KWA	2/13/18
S490	802	1	802__1	802	AME	2/13/18
S491	802	1	802__1	802	AME	2/13/18
S497	15110	1	15110__1	15110	PEDU	2/13/18
S500	5103	1	5103__1	5103	PEDU	2/13/18
S502	5103	1	5103__1	5103	PEDU	2/13/18
S506	156	1	156__1	156	AND	2/2/18
S517	15111	1	15111__1	15111	ANT	2/2/18
S530	5549			5549	JUB	2/2/18
S565	19182	1	19182__1	19182	KAK	2/2/18
S567d	5103	1	5103__1	5103	KAK	2/2/18
S572	19182	1	19182__1	19182	GS	2/16/18
S577	19184			19184	GS	2/16/18
S578	802	1	802__1	802	GS	2/16/18
S579	19185			19185	GS	2/16/18
S587d	5103	1	5103__1	5103	GS	2/16/18
S598	12832	1	12832__1	12832	GS	2/16/18
S600	12832	1	12832__1	12832	GS	2/16/18
S603	19151	1	19151__1	19151	GS	2/16/18
S61	19151	1	19151__1	19151	UIC	1/25/18
S64	19189			19189	UIC	1/25/18
S85	8359	1	8359__1	8359	UIC	1/25/18
S89	10809	1	10809__1	10809	UIC	1/25/18
S9	373	1	373__1	373	UIC	1/25/18
S98	10809	1	10809__1	10809	UIC	1/25/18
