## Supplementary HTML Files for "SNP2Cluster-Py: A pathogen-agnostic, context-aware framework for Core SNP and transmission-cluster analysis": isolate_cluster_assignments.csv

sample_id	Days	SNPs	Clusters	Cluster_Cases_count	ST
H13	14.0	2.0	1	5	5537
H137	7.0	1.0	1	5	5537
H183	0.0	1.0	1	5	5537
H187	7.0	1.0	1	5	5537
S232	7.0	1.0	1	5	5537
S33	0.0	0.0	1	12	802
S34	0.0	0.0	1	12	802
S41	14.0	0.0	1	12	802
H130	0.0	1.0	1	12	802
H148	0.0	2.0	1	12	802
S341	5.0	2.0	1	12	802
S490	0.0	2.0	1	12	802
S491	3.0	5.0	1	12	802
S578	6.0	4.0	1	12	802
S206	0.0	0.0	1	12	802
S263	0.0	1.0	1	12	802
S305	0.0	1.0	1	12	802
H134	0.0	0.0	1	5	18376
H135	8.0	0.0	1	5	18376
H237	0.0	1.0	1	5	18376
H253	6.0	3.0	1	5	18376
S155	6.0	3.0	1	5	18376
S326	0.0	3.0	1	5	273
S365	5.0	2.0	1	5	273
H159	9.0	0.0	1	5	273
S189	0.0	0.0	1	5	273
S192	0.0	0.0	1	5	273
S4	19.0	1.0	1	2	4194
H161	19.0	1.0	1	2	4194
S110	14.0	0.0	1	6	172
S357	7.0	1.0	1	6	172
H174	7.0	2.0	1	6	172
S114	0.0	1.0	1	6	172
S119	0.0	2.0	1	6	172
S258	0.0	2.0	1	6	172
H66	6.0	1.0	1	7	5541
S371	5.0	0.0	1	7	5541
S383	2.0	3.0	1	7	5541
H178	1.0	0.0	1	7	5541
H219	6.0	2.0	1	7	5541
S217	0.0	0.0	1	7	5541
S224	0.0	0.0	1	7	5541
S432	2.0	5.0	1	2	63
H185	2.0	5.0	1	2	63
S61	21.0	1.0	1	4	19151
H189	1.0	2.0	1	4	19151
S603	6.0	3.0	1	4	19151
S253	6.0	3.0	1	4	19151
H206	20.0	0.0	1	4	19153
S130	0.0	0.0	1	4	19153
S212	0.0	1.0	1	4	19153
S309	0.0	1.0	1	4	19153
S517	6.0	0.0	1	5	15111
S361	14.0	0.0	1	5	15111
S200	0.0	0.0	1	5	15111
S207	0.0	0.0	1	5	15111
S214	0.0	0.0	1	5	15111
S11	0.0	0.0	1	4	10809
S89	0.0	0.0	1	4	10809
S98	22.0	0.0	1	4	10809
H240	22.0	0.0	1	4	10809
H60	7.0	1.0	1	5	12463
S340	0.0	1.0	1	5	12463
S346d	12.0	3.0	1	5	12463
H255	2.0	2.0	1	5	12463
S191	2.0	2.0	1	5	12463
S567d	6.0	0.0	1	7	5103
S328	0.0	2.0	1	7	5103
S375	5.0	1.0	1	7	5103
S394	0.0	0.0	1	7	5103
S500	0.0	0.0	1	7	5103
S502	3.0	0.0	1	7	5103
S587d	3.0	0.0	1	7	5103
H279	0.0	3.0	1	4	910
S242	0.0	0.0	1	4	910
S245	0.0	0.0	1	4	910
S252	0.0	0.0	1	4	910
S35	42.0	0.0	1	2	1349
H290	42.0	0.0	1	2	1349
H55	7.0	0.0	1	3	347
S362	5.0	1.0	1	3	347
S379	5.0	1.0	1	3	347
H58	7.0	3.0	1	4	15451
S358	14.0	2.0	1	4	15451
S266	0.0	2.0	1	4	15451
S306	0.0	2.0	1	4	15451
H71	3.0	4.0	1	2	19159
H83	3.0	4.0	1	2	19159
H9	0.0	0.0	1	3	8359
S26	0.0	0.0	1	3	8359
S85	0.0	0.0	1	3	8359
S10	0.0	0.0	1	2	19161
S23	0.0	0.0	1	2	19161
S106	0.0	4.0	1	2	373
S9	0.0	4.0	1	2	373
S111	0.0	0.0	1	5	917
S115	0.0	0.0	1	5	917
S170	0.0	0.0	1	5	917
S180	0.0	0.0	1	5	917
S183	0.0	0.0	1	5	917
S116	0.0	0.0	1	3	2832
S215	0.0	0.0	1	3	2832
S275	0.0	0.0	1	3	2832
S506	20.0	2.0	1	5	156
S125	0.0	2.0	1	5	156
S194	0.0	2.0	1	5	156
S197	0.0	0.0	1	5	156
S276	0.0	0.0	1	5	156
S497	9.0	1.0	1	5	15110
S152	0.0	1.0	1	5	15110
S156	0.0	1.0	1	5	15110
S163	0.0	5.0	1	5	15110
S239	0.0	5.0	1	5	15110
S168	0.0	0.0	1	2	2520
S169	0.0	0.0	1	2	2520
S181	0.0	3.0	1	2	5545
S313	0.0	3.0	1	2	5545
S294	0.0	0.0	1	2	8437
S300	0.0	0.0	1	2	8437
S312	0.0	3.0	1	2	700
S315	0.0	3.0	1	2	700
S336	0.0	1.0	1	2	344
S349	0.0	1.0	1	2	344
S360	0.0	1.0	1	3	15224
S368	0.0	0.0	1	3	15224
S372	0.0	0.0	1	3	15224
S38	0.0	0.0	1	2	2174
S42	0.0	0.0	1	2	2174
S565	14.0	0.0	1	2	19182
S572	14.0	0.0	1	2	19182
S598	0.0	0.0	1	2	12832
S600	0.0	0.0	1	2	12832
