## Supplementary HTML Files for "SNP2Cluster-Py: A pathogen-agnostic, context-aware framework for Core SNP and transmission-cluster analysis": minimum_spanning_tree_edges.csv

mst_scope	mst_scope_value	_core_context	sample_id_1	sample_id_2	snp_distance
ST	5537	5537	H13	S232	1.0
ST	5537	5537	H137	H187	0.0
ST	5537	5537	H137	H183	1.0
ST	5537	5537	H137	S232	1.0
ST	802	802	H130	S206	0.0
ST	802	802	H130	S263	0.0
ST	802	802	H130	S33	0.0
ST	802	802	H130	S34	0.0
ST	802	802	H130	S41	0.0
ST	802	802	H130	H148	1.0
ST	802	802	H130	S305	1.0
ST	802	802	H130	S490	1.0
ST	802	802	H130	S491	1.0
ST	802	802	H130	S578	4.0
ST	802	802	S305	S341	0.0
ST	802	802	S41i	S578	169.0
ST	18376	18376	H134	H135	0.0
ST	18376	18376	H134	H237	0.0
ST	18376	18376	H134	H253	1.0
ST	18376	18376	H134	S155	2.0
ST	273	273	H159	S189	0.0
ST	273	273	H159	S192	0.0
ST	273	273	H159	S326	1.0
ST	273	273	H159	S365	2.0
ST	4194	4194	H161	S4	1.0
ST	172	172	H174	S110	1.0
ST	172	172	S110	S258	0.0
ST	172	172	S110	S357	0.0
ST	172	172	S110	S114	1.0
ST	172	172	S114	S119	1.0
ST	5541	5541	H178	H219	0.0
ST	5541	5541	H178	H66	2.0
ST	5541	5541	H178	S217	2.0
ST	5541	5541	H66	S371	1.0
ST	5541	5541	S217	S224	0.0
ST	5541	5541	S371	S383	0.0
ST	63	63	H185	S432	5.0
ST	19151	19151	H189	S253	1.0
ST	19151	19151	H189	S603	2.0
ST	19151	19151	S253	S61	0.0
ST	19153	19153	H206	S130	0.0
ST	19153	19153	H206	S212	0.0
ST	19153	19153	H206	S309	1.0
ST	15111	15111	H234	S200	169.0
ST	15111	15111	S200	S207	0.0
ST	15111	15111	S200	S214	0.0
ST	15111	15111	S200	S361	0.0
ST	15111	15111	S200	S517	0.0
ST	10809	10809	H240	S11	0.0
ST	10809	10809	H240	S89	0.0
ST	10809	10809	H240	S98	0.0
ST	12463	12463	H255	H60	1.0
ST	12463	12463	H60	S191	1.0
ST	12463	12463	H60	S340	1.0
ST	12463	12463	S340	S346d	1.0
ST	5103	5103	H267	S394	162.0
ST	5103	5103	S328	S567d	0.0
ST	5103	5103	S328	S394	1.0
ST	5103	5103	S375	S394	1.0
ST	5103	5103	S394	S500	0.0
ST	5103	5103	S394	S502	0.0
ST	5103	5103	S394	S587d	0.0
ST	910	910	H279	S242	3.0
ST	910	910	S242	S245	0.0
ST	910	910	S242	S252	0.0
ST	1349	1349	H290	S35	0.0
ST	347	347	H55	S362	0.0
ST	347	347	H55	S379	1.0
ST	15451	15451	H58	S266	1.0
ST	15451	15451	S266	S306	2.0
ST	15451	15451	S306	S358	0.0
ST	19159	19159	H71	H83	4.0
ST	8359	8359	H9	S26	0.0
ST	8359	8359	H9	S85	0.0
ST	19161	19161	S10	S23	0.0
ST	373	373	S106	S9	4.0
ST	917	917	S111	S115	0.0
ST	917	917	S111	S170	0.0
ST	917	917	S111	S180	0.0
ST	917	917	S111	S183	0.0
ST	2832	2832	S116	S215	0.0
ST	2832	2832	S116	S275	0.0
ST	156	156	S125	S197	0.0
ST	156	156	S125	S276	0.0
ST	156	156	S125	S194	2.0
ST	156	156	S194	S506	0.0
ST	15110	15110	S152	S163	0.0
ST	15110	15110	S152	S156	1.0
ST	15110	15110	S152	S497	1.0
ST	15110	15110	S239	S497	4.0
ST	19167	19167	S167	S19	182.0
ST	2520	2520	S168	S169	0.0
ST	5545	5545	S181	S313	3.0
ST	8437	8437	S294	S300	0.0
ST	700	700	S312	S315	3.0
ST	344	344	S336	S349	1.0
ST	15224	15224	S360	S368	1.0
ST	15224	15224	S368	S372	0.0
ST	2174	2174	S38	S42	0.0
ST	19182	19182	S565	S572	0.0
ST	12832	12832	S598	S600	0.0
