## Supplementary HTML Files for "SNP2Cluster-Py: A pathogen-agnostic, context-aware framework for Core SNP and transmission-cluster analysis": transmission_clusters.csv

sample_id	Days	SNPs	Clusters	Cluster_Cases_count	Sample_ID	geo_location	Facility	NAMEFACSCH	FacilityCode	TYPEFACILITY	Location	Community	SEX	Age_months	Serotype	type_vaccine	ST	GPSC	SamplingDate	_core_context
H13	14.0	2.0	1	5	H13	5.11244,-1.29374	Amamoma commity center	Amamoma commity center	H1	PUBLIC HOSPITAL	Amamoma	Amamoma	FEMALE	9	11A	NVT	5537	360	1/25/18	5537
H137	7.0	1.0	1	5	H137	5.11244,-1.29374	Amamoma commity center	Amamoma commity center	H1	PUBLIC HOSPITAL	Amamoma	Amamoma	MALE	22	11A	NVT	5537	360	2/8/18	5537
H183	0.0	1.0	1	5	H183	5.11244,-1.29374	Amamoma commity center	Amamoma commity center	H1	PUBLIC HOSPITAL	Amamoma	Amamoma	MALE	10	11A	NVT	5537	360	2/15/18	5537
H187	7.0	1.0	1	5	H187	5.11244,-1.29374	Amamoma commity center	Amamoma commity center	H1	PUBLIC HOSPITAL	Amamoma	Amamoma	FEMALE	6	11A	NVT	5537	360	2/15/18	5537
S232	7.0	1.0	1	5	S232	5.13125,-1.27237	Danicom Int School	Danicom Int School	DAN	PRIVATE SCHOOL	Abura	Abura	MALE	26	11A	NVT	5537	360	2/22/18	5537
S33	0.0	0.0	1	12	S33	5.12120,-1.29071	UIC Jesus kids day care center	UIC Jesus kids day care center	UIC	PRIVATE SCHOOL	UCC	UCC	FEMALE	18	23F	VT	802	20	1/25/18	802
S34	0.0	0.0	1	12	S34	5.12120,-1.29071	UIC Jesus kids day care center	UIC Jesus kids day care center	UIC	PRIVATE SCHOOL	UCC	UCC	FEMALE	25	23F	VT	802	20	1/25/18	802
S41	14.0	0.0	1	12	S41	5.12120,-1.29071	UIC Jesus kids day care center	UIC Jesus kids day care center	UIC	PRIVATE SCHOOL	UCC	UCC	FEMALE	15	23F	VT	802	20	1/25/18	802
H130	0.0	1.0	1	12	H130	5.11244,-1.29374	Amamoma commity center	Amamoma commity center	H1	PUBLIC HOSPITAL	Amamoma	Amamoma	MALE	13	19F	VT	802	20	2/8/18	802
H148	0.0	2.0	1	12	H148	5.11244,-1.29374	Amamoma commity center	Amamoma commity center	H1	PUBLIC HOSPITAL	Amamoma	Amamoma	FEMALE	9	23F	VT	802	20	2/8/18	802
S341	5.0	2.0	1	12	S341	5.14325,-1.2835	Newness Preparatory school	Newness Preparatory school	NEW	PRIVATE SCHOOL	Efutu	Efutu	FEMALE	53	23F	VT	802	20	2/8/18	802
S490	0.0	2.0	1	12	S490	5.11623,-1.26464	AME Zion B Aboom	AME Zion B Aboom	AME	PUBLIC SCHOOL	Aboom	Aboom	MALE	43	23F	VT	802	20	2/13/18	802
S491	3.0	5.0	1	12	S491	5.11623,-1.26464	AME Zion B Aboom	AME Zion B Aboom	AME	PUBLIC SCHOOL	Aboom	Aboom	FEMALE	55	23F	VT	802	20	2/13/18	802
S578	6.0	4.0	1	12	S578	5.16187,-1.28118	Good Samaritan school	Good Samaritan school	GS	PRIVATE SCHOOL	Abura	Abura	MALE	41	23F	VT	802	20	2/16/18	802
S206	0.0	0.0	1	12	S206	5.13125,-1.27237	Danicom Int School	Danicom Int School	DAN	PRIVATE SCHOOL	Abura	Abura	FEMALE	53	23F	VT	802	20	2/22/18	802
S263	0.0	1.0	1	12	S263	5.13125,-1.27237	Danicom Int School	Danicom Int School	DAN	PRIVATE SCHOOL	Abura	Abura	FEMALE	35	23F	VT	802	20	2/22/18	802
S305	0.0	1.0	1	12	S305	5.13125,-1.27237	Danicom Int School	Danicom Int School	DAN	PRIVATE SCHOOL	Abura	Abura	FEMALE	53	23F	VT	802	20	2/22/18	802
H134	0.0	0.0	1	5	H134	5.11244,-1.29374	Amamoma commity center	Amamoma commity center	H1	PUBLIC HOSPITAL	Amamoma	Amamoma	FEMALE	10	19B	NVT	18376	1056	2/8/18	18376
H135	8.0	0.0	1	5	H135	5.11244,-1.29374	Amamoma commity center	Amamoma commity center	H1	PUBLIC HOSPITAL	Amamoma	Amamoma	FEMALE	4	19B	NVT	18376	1056	2/8/18	18376
H237	0.0	1.0	1	5	H237	5.12882,-1.29780	Kwapro Health Center	Kwapro Health Center	H4	PUBLIC HOSPITAL	Kwapro	Kwapro	MALE	11	19B	NVT	18376	1056	2/16/18	18376
H253	6.0	3.0	1	5	H253	5.13454,-1.28116	Akotokyir Health center	Akotokyir Health center	H5	PUBLIC HOSPITAL	Akotokyir	Akotokyir	MALE	20	19B	NVT	18376	1056	2/16/18	18376
S155	6.0	3.0	1	5	S155	5.13125,-1.27237	Danicom Int School	Danicom Int School	DAN	PRIVATE SCHOOL	Abura	Abura	MALE	25	19B	NVT	18376	1056	2/22/18	18376
S326	0.0	3.0	1	5	S326	5.14325,-1.2835	Newness Preparatory school	Newness Preparatory school	NEW	PRIVATE SCHOOL	Efutu	Efutu	FEMALE	54	6B	VT	273	23	2/8/18	273
S365	5.0	2.0	1	5	S365	5.14325,-1.2835	Newness Preparatory school	Newness Preparatory school	NEW	PRIVATE SCHOOL	Efutu	Efutu	MALE	34	6B	VT	273	23	2/8/18	273
H159	9.0	0.0	1	5	H159	5.11375,-1.29399	UCC Hospital	UCC Hospital	H2	PUBLIC HOSPITAL	UCC	UCC	FEMALE	11	6B	VT	273	23	2/13/18	273
S189	0.0	0.0	1	5	S189	5.13125,-1.27237	Danicom Int School	Danicom Int School	DAN	PRIVATE SCHOOL	Abura	Abura	MALE	32	6B	VT	273	23	2/22/18	273
S192	0.0	0.0	1	5	S192	5.13125,-1.27237	Danicom Int School	Danicom Int School	DAN	PRIVATE SCHOOL	Abura	Abura	MALE	28	6B	VT	273	23	2/22/18	273
S4	19.0	1.0	1	2	S4	5.12120,-1.29071	UIC Jesus kids day care center	UIC Jesus kids day care center	UIC	PRIVATE SCHOOL	UCC	UCC	MALE	18	19F	VT	4194	84	1/25/18	4194
H161	19.0	1.0	1	2	H161	5.11375,-1.29399	UCC Hospital	UCC Hospital	H2	PUBLIC HOSPITAL	UCC	UCC	MALE	9	19F	VT	4194	84	2/13/18	4194
S110	14.0	0.0	1	6	S110	5.13125,-1.27237	Danicom Int School	Danicom Int School	DAN	PRIVATE SCHOOL	Abura	Abura	FEMALE	16	23B	NVT	172	5	1/25/18	172
S357	7.0	1.0	1	6	S357	5.14325,-1.2835	Newness Preparatory school	Newness Preparatory school	NEW	PRIVATE SCHOOL	Efutu	Efutu	FEMALE	45	23B	NVT	172	5	2/8/18	172
H174	7.0	2.0	1	6	H174	5.11244,-1.29374	Amamoma commity center	Amamoma commity center	H1	PUBLIC HOSPITAL	Amamoma	Amamoma	FEMALE	16	23B	NVT	172	5	2/15/18	172
S114	0.0	1.0	1	6	S114	5.13125,-1.27237	Danicom Int School	Danicom Int School	DAN	PRIVATE SCHOOL	Abura	Abura	MALE	22	23B	NVT	172	5	2/22/18	172
S119	0.0	2.0	1	6	S119	5.13125,-1.27237	Danicom Int School	Danicom Int School	DAN	PRIVATE SCHOOL	Abura	Abura	FEMALE	22	23B	NVT	172	5	2/22/18	172
S258	0.0	2.0	1	6	S258	5.13125,-1.27237	Danicom Int School	Danicom Int School	DAN	PRIVATE SCHOOL	Abura	Abura	FEMALE	43	23B	NVT	172	5	2/22/18	172
H66	6.0	1.0	1	7	H66	5.12882,-1.29780	Kwapro Health Center	Kwapro Health Center	H4	PUBLIC HOSPITAL	kwapro	kwapro	FEMALE	20	15A	NVT	5541	278	2/2/18	5541
S371	5.0	0.0	1	7	S371	5.14325,-1.2835	Newness Preparatory school	Newness Preparatory school	NEW	PRIVATE SCHOOL	Efutu	Efutu	FEMALE	36	15A	NVT	5541	278	2/8/18	5541
S383	2.0	3.0	1	7	S383	5.11244,-1.29374	Imam Komeni KG	Imam Komeni KG	IMA	PUBLIC SCHOOL	Amamoma	Amamoma	FEMALE	58	15A	NVT	5541	278	2/13/18	5541
H178	1.0	0.0	1	7	H178	5.11244,-1.29374	Amamoma commity center	Amamoma commity center	H1	PUBLIC HOSPITAL	Amamoma	Amamoma	MALE	6	15A	NVT	5541	278	2/15/18	5541
H219	6.0	2.0	1	7	H219	5.12882,-1.29780	Kwapro Health Center	Kwapro Health Center	H4	PUBLIC HOSPITAL	Kwapro	Kwapro	MALE	12	15A	NVT	5541	278	2/16/18	5541
S217	0.0	0.0	1	7	S217	5.13125,-1.27237	Danicom Int School	Danicom Int School	DAN	PRIVATE SCHOOL	Abura	Abura	MALE	40	15A	NVT	5541	278	2/22/18	5541
S224	0.0	0.0	1	7	S224	5.13125,-1.27237	Danicom Int School	Danicom Int School	DAN	PRIVATE SCHOOL	Abura	Abura	FEMALE	44	15A	NVT	5541	278	2/22/18	5541
S432	2.0	5.0	1	2	S432	5.12882,-1.29780	Kwapro MA basic school	Kwapro MA basic school	KWA	PUBLIC SCHOOL	Kwapro	Kwapro	MALE	54	14	VT	63	904;9	2/13/18	63
H185	2.0	5.0	1	2	H185	5.11244,-1.29374	Amamoma commity center	Amamoma commity center	H1	PUBLIC HOSPITAL	Amamoma	Amamoma	MALE	5	14	VT	63	904;9	2/15/18	63
S61	21.0	1.0	1	4	S61	5.12120,-1.29071	UIC Jesus kids day care center	UIC Jesus kids day care center	UIC	PRIVATE SCHOOL	UCC	UCC	FEMALE	31	13	NVT	19151	274	1/25/18	19151
H189	1.0	2.0	1	4	H189	5.11244,-1.29374	Amamoma commity center	Amamoma commity center	H1	PUBLIC HOSPITAL	Amamoma	Amamoma	FEMALE	10	13	NVT	19151	274	2/15/18	19151
S603	6.0	3.0	1	4	S603	5.16187,-1.28118	Good Samaritan school	Good Samaritan school	GS	PRIVATE SCHOOL	Abura	Abura	MALE	49	13	NVT	19151	274	2/16/18	19151
S253	6.0	3.0	1	4	S253	5.13125,-1.27237	Danicom Int School	Danicom Int School	DAN	PRIVATE SCHOOL	Abura	Abura	MALE	45	13	NVT	19151	274	2/22/18	19151
H206	20.0	0.0	1	4	H206	5.12882,-1.29780	Kwapro Health Center	Kwapro Health Center	H4	PUBLIC HOSPITAL	Kwapro	Kwapro	MALE	12	34	NVT	19153	45	2/2/18	19153
S130	0.0	0.0	1	4	S130	5.13125,-1.27237	Danicom Int School	Danicom Int School	DAN	PRIVATE SCHOOL	Abura	Abura	FEMALE	19	34	NVT	19153	45	2/22/18	19153
S212	0.0	1.0	1	4	S212	5.13125,-1.27237	Danicom Int School	Danicom Int School	DAN	PRIVATE SCHOOL	Abura	Abura	FEMALE	34	34	NVT	19153	45	2/22/18	19153
S309	0.0	1.0	1	4	S309	5.13125,-1.27237	Danicom Int School	Danicom Int School	DAN	PRIVATE SCHOOL	Abura	Abura	MALE	52	34	NVT	19153	45	2/22/18	19153
S517	6.0	0.0	1	5	S517	5.13454,-1.28116	ST. ANTHONY	ST. ANTHONY	ANT	PRIVATE SCHOOL	Akotokyir	Akotokyir	MALE	51	23B	NVT	15111	5	2/2/18	15111
S361	14.0	0.0	1	5	S361	5.14325,-1.2835	Newness Preparatory school	Newness Preparatory school	NEW	PRIVATE SCHOOL	Efutu	Efutu	MALE	28	23B	NVT	15111	6	2/8/18	15111
S200	0.0	0.0	1	5	S200	5.13125,-1.27237	Danicom Int School	Danicom Int School	DAN	PRIVATE SCHOOL	Abura	Abura	MALE	25	23B	NVT	15111	5	2/22/18	15111
S207	0.0	0.0	1	5	S207	5.13125,-1.27237	Danicom Int School	Danicom Int School	DAN	PRIVATE SCHOOL	Abura	Abura	MALE	27	23B	NVT	15111	5	2/22/18	15111
S214	0.0	0.0	1	5	S214	5.13125,-1.27237	Danicom Int School	Danicom Int School	DAN	PRIVATE SCHOOL	Abura	Abura	MALE	47	23B	NVT	15111	5	2/22/18	15111
S11	0.0	0.0	1	4	S11	5.12120,-1.29071	UIC Jesus kids day care center	UIC Jesus kids day care center	UIC	PRIVATE SCHOOL	UCC	UCC	MALE	58	6A	VT	10809	5	1/25/18	10809
S89	0.0	0.0	1	4	S89	5.12120,-1.29071	UIC Jesus kids day care center	UIC Jesus kids day care center	UIC	PRIVATE SCHOOL	UCC	UCC	MALE	27	6A	VT	10809	5	1/25/18	10809
S98	22.0	0.0	1	4	S98	5.12120,-1.29071	UIC Jesus kids day care center	UIC Jesus kids day care center	UIC	PRIVATE SCHOOL	UCC	UCC	MALE	31	6A	VT	10809	5	1/25/18	10809
H240	22.0	0.0	1	4	H240	5.12882,-1.29780	Kwapro Health Center	Kwapro Health Center	H4	PUBLIC HOSPITAL	Kwapro	Kwapro	FEMALE	15	6A	VT	10809	5	2/16/18	10809
H60	7.0	1.0	1	5	H60	5.11244,-1.29374	Amamoma commity center	Amamoma commity center	H1	PUBLIC HOSPITAL	Amamoma	Amamoma	FEMALE	9	15B	NVT	12463	25	2/1/18	12463
S340	0.0	1.0	1	5	S340	5.14325,-1.2835	Newness Preparatory school	Newness Preparatory school	NEW	PRIVATE SCHOOL	Efutu	Efutu	FEMALE	53	15B	NVT	12463	25	2/8/18	12463
S346d	12.0	3.0	1	5	S346d	5.14325,-1.2835	Newness Preparatory school	Newness Preparatory school	NEW	PRIVATE SCHOOL	Efutu	Efutu	MALE	56	15C	NVT	12463	25	2/8/18	12463
H255	2.0	2.0	1	5	H255	5.11495,-1.24509	EWIM Polyclinic	EWIM Polyclinic	H3	PUBLIC HOSPITAL	Ewim	Ewim	MALE	26	15B	NVT	12463	25	2/20/18	12463
S191	2.0	2.0	1	5	S191	5.13125,-1.27237	Danicom Int School	Danicom Int School	DAN	PRIVATE SCHOOL	Abura	Abura	MALE	44	15C	NVT	12463	25	2/22/18	12463
S567d	6.0	0.0	1	7	S567d	5.14327,-1.28360	KAKUMDO NURSERY	KAKUMDO NURSERY	KAK	PUBLIC SCHOOL	Kakumdo	Kakumdo	FEMALE	51	21	NVT	5103	71	2/2/18	5103
S328	0.0	2.0	1	7	S328	5.14325,-1.2835	Newness Preparatory school	Newness Preparatory school	NEW	PRIVATE SCHOOL	Efutu	Efutu	MALE	56	21	NVT	5103	71	2/8/18	5103
S375	5.0	1.0	1	7	S375	5.14325,-1.2835	Newness Preparatory school	Newness Preparatory school	NEW	PRIVATE SCHOOL	Efutu	Efutu	MALE	21	21	NVT	5103	71	2/8/18	5103
S394	0.0	0.0	1	7	S394	5.11244,-1.29374	Imam Komeni KG	Imam Komeni KG	IMA	PUBLIC SCHOOL	Amamoma	Amamoma	FEMALE	52	21	NVT	5103	71	2/13/18	5103
S500	0.0	0.0	1	7	S500	5.12549,-1.27016	Pedu MA	Pedu MA	PEDU	PUBLIC SCHOOL	Pedu	Pedu	MALE	55	21	NVT	5103	71	2/13/18	5103
S502	3.0	0.0	1	7	S502	5.12549,-1.27016	Pedu MA	Pedu MA	PEDU	PUBLIC SCHOOL	Pedu	Pedu	MALE	50	21	NVT	5103	71	2/13/18	5103
S587d	3.0	0.0	1	7	S587d	5.16187,-1.28118	Good Samaritan school	Good Samaritan school	GS	PRIVATE SCHOOL	Abura	Abura	MALE	51	21	NVT	5103	71	2/16/18	5103
H279	0.0	3.0	1	4	H279	5.11244,-1.29374	Amamoma commity center	Amamoma commity center	H1	PUBLIC HOSPITAL	Amamoma	Amamoma	MALE	10	15B	NVT	910	40	2/22/18	910
S242	0.0	0.0	1	4	S242	5.13125,-1.27237	Danicom Int School	Danicom Int School	DAN	PRIVATE SCHOOL	Abura	Abura	FEMALE	30	13	NVT	910	40	2/22/18	910
S245	0.0	0.0	1	4	S245	5.13125,-1.27237	Danicom Int School	Danicom Int School	DAN	PRIVATE SCHOOL	Abura	Abura	MALE	20	13	NVT	910	40	2/22/18	910
S252	0.0	0.0	1	4	S252	5.13125,-1.27237	Danicom Int School	Danicom Int School	DAN	PRIVATE SCHOOL	Abura	Abura	FEMALE	47	13	NVT	910	40	2/22/18	910
S35	42.0	0.0	1	2	S35	5.12120,-1.29071	UIC Jesus kids day care center	UIC Jesus kids day care center	UIC	PRIVATE SCHOOL	UCC	UCC	MALE	17	23B	NVT	1349	5	1/25/18	1349
H290	42.0	0.0	1	2	H290	5.11244,-1.29374	Amamoma commity center	Amamoma commity center	H1	PUBLIC HOSPITAL	Amamoma	Amamoma	MALE	6	23B	NVT	1349	5	3/8/18	1349
H55	7.0	0.0	1	3	H55	5.11244,-1.29374	Amamoma commity center	Amamoma commity center	H1	PUBLIC HOSPITAL	Amamoma	Amamoma	MALE	9	19F	VT	347	21	2/1/18	347
S362	5.0	1.0	1	3	S362	5.14325,-1.2835	Newness Preparatory school	Newness Preparatory school	NEW	PRIVATE SCHOOL	Efutu	Efutu	MALE	43	19F	VT	347	21	2/8/18	347
S379	5.0	1.0	1	3	S379	5.11244,-1.29374	Imam Komeni KG	Imam Komeni KG	IMA	PUBLIC SCHOOL	Amamoma	Amamoma	FEMALE	56	19F	VT	347	21	2/13/18	347
H58	7.0	3.0	1	4	H58	5.11244,-1.29374	Amamoma commity center	Amamoma commity center	H1	PUBLIC HOSPITAL	Amamoma	Amamoma	FEMALE	12	23B	NVT	15451	5	2/1/18	15451
S358	14.0	2.0	1	4	S358	5.14325,-1.2835	Newness Preparatory school	Newness Preparatory school	NEW	PRIVATE SCHOOL	Efutu	Efutu	MALE	48	3	VT	15451	5	2/8/18	15451
S266	0.0	2.0	1	4	S266	5.13125,-1.27237	Danicom Int School	Danicom Int School	DAN	PRIVATE SCHOOL	Abura	Abura	MALE	53	23B	NVT	15451	5	2/22/18	15451
S306	0.0	2.0	1	4	S306	5.13125,-1.27237	Danicom Int School	Danicom Int School	DAN	PRIVATE SCHOOL	Abura	Abura	FEMALE	56	23B	NVT	15451	5	2/22/18	15451
H71	3.0	4.0	1	2	H71	5.12882,-1.29780	Kwapro Health Center	Kwapro Health Center	H4	PUBLIC HOSPITAL	kwapro	kwapro	MALE	9	10A	NVT	19159	286	2/2/18	19159
H83	3.0	4.0	1	2	H83	5.10208,-1.25969	CCMH Bakano	CCMH Bakano	H6	PUBLIC HOSPITAL	OLA	OLA	MALE	12	10A	NVT	19159	286	2/5/18	19159
H9	0.0	0.0	1	3	H9	5.11244,-1.29374	Amamoma commity center	Amamoma commity center	H1	PUBLIC HOSPITAL	Amamoma	Amamoma	MALE	9	19F	VT	8359	1	1/25/18	8359
S26	0.0	0.0	1	3	S26	5.12120,-1.29071	UIC Jesus kids day care center	UIC Jesus kids day care center	UIC	PRIVATE SCHOOL	UCC	UCC	MALE	20	19F	VT	8359	1	1/25/18	8359
S85	0.0	0.0	1	3	S85	5.12120,-1.29071	UIC Jesus kids day care center	UIC Jesus kids day care center	UIC	PRIVATE SCHOOL	UCC	UCC	MALE	27	19F	VT	8359	1	1/25/18	8359
S10	0.0	0.0	1	2	S10	5.12120,-1.29071	UIC Jesus kids day care center	UIC Jesus kids day care center	UIC	PRIVATE SCHOOL	UCC	UCC	FEMALE	14	10A	NVT	19161	904;9	1/25/18	19161
S23	0.0	0.0	1	2	S23	5.12120,-1.29071	UIC Jesus kids day care center	UIC Jesus kids day care center	UIC	PRIVATE SCHOOL	UCC	UCC	FEMALE	19	14	VT	19161	904;9	1/25/18	19161
S106	0.0	4.0	1	2	S106	5.12120,-1.29071	UIC Jesus kids day care center	UIC Jesus kids day care center	UIC	PRIVATE SCHOOL	UCC	UCC	FEMALE	31	35B	NVT	373	91	1/25/18	373
S9	0.0	4.0	1	2	S9	5.12120,-1.29071	UIC Jesus kids day care center	UIC Jesus kids day care center	UIC	PRIVATE SCHOOL	UCC	UCC	FEMALE	15	35B	NVT	373	91	1/25/18	373
S111	0.0	0.0	1	5	S111	5.13125,-1.27237	Danicom Int School	Danicom Int School	DAN	PRIVATE SCHOOL	Abura	Abura	MALE	18	15B	NVT	917	80	2/22/18	917
S115	0.0	0.0	1	5	S115	5.13125,-1.27237	Danicom Int School	Danicom Int School	DAN	PRIVATE SCHOOL	Abura	Abura	FEMALE	20	15B	NVT	917	80	2/22/18	917
S170	0.0	0.0	1	5	S170	5.13125,-1.27237	Danicom Int School	Danicom Int School	DAN	PRIVATE SCHOOL	Abura	Abura	FEMALE	31	15B	NVT	917	80	2/22/18	917
S180	0.0	0.0	1	5	S180	5.13125,-1.27237	Danicom Int School	Danicom Int School	DAN	PRIVATE SCHOOL	Abura	Abura	FEMALE	27	15B	NVT	917	80	2/22/18	917
S183	0.0	0.0	1	5	S183	5.13125,-1.27237	Danicom Int School	Danicom Int School	DAN	PRIVATE SCHOOL	Abura	Abura	FEMALE	27	15B	NVT	917	80	2/22/18	917
S116	0.0	0.0	1	3	S116	5.13125,-1.27237	Danicom Int School	Danicom Int School	DAN	PRIVATE SCHOOL	Abura	Abura	MALE	15	34	NVT	2832	45	2/22/18	2832
S215	0.0	0.0	1	3	S215	5.13125,-1.27237	Danicom Int School	Danicom Int School	DAN	PRIVATE SCHOOL	Abura	Abura	FEMALE	31	34	NVT	2832	45	2/22/18	2832
S275	0.0	0.0	1	3	S275	5.13125,-1.27237	Danicom Int School	Danicom Int School	DAN	PRIVATE SCHOOL	Abura	Abura	MALE	38	34	NVT	2832	45	2/22/18	2832
S506	20.0	2.0	1	5	S506	5.12882,-1.29780	ST. ANDREWS	ST. ANDREWS	AND	PRIVATE SCHOOL	Kwapro	Kwapro	FEMALE	32	11A	NVT	156	6	2/2/18	156
S125	0.0	2.0	1	5	S125	5.13125,-1.27237	Danicom Int School	Danicom Int School	DAN	PRIVATE SCHOOL	Abura	Abura	MALE	23	9V	VT	156	6	2/22/18	156
S194	0.0	2.0	1	5	S194	5.13125,-1.27237	Danicom Int School	Danicom Int School	DAN	PRIVATE SCHOOL	Abura	Abura	FEMALE	26	11A	NVT	156	6	2/22/18	156
S197	0.0	0.0	1	5	S197	5.13125,-1.27237	Danicom Int School	Danicom Int School	DAN	PRIVATE SCHOOL	Abura	Abura	MALE	31	9V	VT	156	6	2/22/18	156
S276	0.0	0.0	1	5	S276	5.13125,-1.27237	Danicom Int School	Danicom Int School	DAN	PRIVATE SCHOOL	Abura	Abura	FEMALE	38	9V	VT	156	6	2/22/18	156
S497	9.0	1.0	1	5	S497	5.12549,-1.27016	Pedu MA	Pedu MA	PEDU	PUBLIC SCHOOL	Pedu	Pedu	FEMALE	57	23B	NVT	15110	439	2/13/18	15110
S152	0.0	1.0	1	5	S152	5.13125,-1.27237	Danicom Int School	Danicom Int School	DAN	PRIVATE SCHOOL	Abura	Abura	MALE	31	23B	NVT	15110	439	2/22/18	15110
S156	0.0	1.0	1	5	S156	5.13125,-1.27237	Danicom Int School	Danicom Int School	DAN	PRIVATE SCHOOL	Abura	Abura	FEMALE	32	23B	NVT	15110	439	2/22/18	15110
S163	0.0	5.0	1	5	S163	5.13125,-1.27237	Danicom Int School	Danicom Int School	DAN	PRIVATE SCHOOL	Abura	Abura	MALE	28	23B	NVT	15110	439	2/22/18	15110
S239	0.0	5.0	1	5	S239	5.13125,-1.27237	Danicom Int School	Danicom Int School	DAN	PRIVATE SCHOOL	Abura	Abura	FEMALE	40	23B	NVT	15110	439	2/22/18	15110
S168	0.0	0.0	1	2	S168	5.13125,-1.27237	Danicom Int School	Danicom Int School	DAN	PRIVATE SCHOOL	Abura	Abura	FEMALE	35	19F	VT	2520	94	2/22/18	2520
S169	0.0	0.0	1	2	S169	5.13125,-1.27237	Danicom Int School	Danicom Int School	DAN	PRIVATE SCHOOL	Abura	Abura	FEMALE	35	19F	VT	2520	94	2/22/18	2520
S181	0.0	3.0	1	2	S181	5.13125,-1.27237	Danicom Int School	Danicom Int School	DAN	PRIVATE SCHOOL	Abura	Abura	FEMALE	29	23F	VT	5545	94	2/22/18	5545
S313	0.0	3.0	1	2	S313	5.13125,-1.27237	Danicom Int School	Danicom Int School	DAN	PRIVATE SCHOOL	Abura	Abura	MALE	53	23F	VT	5545	94	2/22/18	5545
S294	0.0	0.0	1	2	S294	5.13125,-1.27237	Danicom Int School	Danicom Int School	DAN	PRIVATE SCHOOL	Abura	Abura	MALE	58	14	VT	8437	967	2/22/18	8437
S300	0.0	0.0	1	2	S300	5.13125,-1.27237	Danicom Int School	Danicom Int School	DAN	PRIVATE SCHOOL	Abura	Abura	FEMALE	55	14	VT	8437	967	2/22/18	8437
S312	0.0	3.0	1	2	S312	5.13125,-1.27237	Danicom Int School	Danicom Int School	DAN	PRIVATE SCHOOL	Abura	Abura	MALE	52	3	VT	700	10	2/22/18	700
S315	0.0	3.0	1	2	S315	5.13125,-1.27237	Danicom Int School	Danicom Int School	DAN	PRIVATE SCHOOL	Abura	Abura	MALE	47	3	VT	700	10	2/22/18	700
S336	0.0	1.0	1	2	S336	5.14325,-1.2835	Newness Preparatory school	Newness Preparatory school	NEW	PRIVATE SCHOOL	Efutu	Efutu	MALE	53	17F	NVT	344	81	2/8/18	344
S349	0.0	1.0	1	2	S349	5.14325,-1.2835	Newness Preparatory school	Newness Preparatory school	NEW	PRIVATE SCHOOL	Efutu	Efutu	FEMALE	55	NT	NVT	344	81	2/8/18	344
S360	0.0	1.0	1	3	15	5.14325,-1.2835	Newness Preparatory school	Newness Preparatory school	NEW	PRIVATE SCHOOL	Efutu	Efutu	MALE	38	6B	VT	15224	1065	2/8/18	15224
S368	0.0	0.0	1	3	S368	5.14325,-1.2835	Newness Preparatory school	Newness Preparatory school	NEW	PRIVATE SCHOOL	Efutu	Efutu	FEMALE	32	6B	VT	15224	1065	2/8/18	15224
S372	0.0	0.0	1	3	S372	5.14325,-1.2835	Newness Preparatory school	Newness Preparatory school	NEW	PRIVATE SCHOOL	Efutu	Efutu	MALE	27	6B	VT	15224	1065	2/8/18	15224
S38	0.0	0.0	1	2	S38	5.12120,-1.29071	UIC Jesus kids day care center	UIC Jesus kids day care center	UIC	PRIVATE SCHOOL	UCC	UCC	MALE	24	13	NVT	2174	94	1/25/18	2174
S42	0.0	0.0	1	2	S42	5.12120,-1.29071	UIC Jesus kids day care center	UIC Jesus kids day care center	UIC	PRIVATE SCHOOL	UCC	UCC	FEMALE	33	13	NVT	2174	94	1/25/18	2174
S565	14.0	0.0	1	2	S565	5.14327,-1.28360	KAKUMDO NURSERY	KAKUMDO NURSERY	KAK	PUBLIC SCHOOL	Kakumdo	Kakumdo	FEMALE	47	6B	VT	19182	115	2/2/18	19182
S572	14.0	0.0	1	2	S572	5.16187,-1.28118	Good Samaritan school	Good Samaritan school	GS	PRIVATE SCHOOL	Abura	Abura	MALE	34	6B	VT	19182	115	2/16/18	19182
S598	0.0	0.0	1	2	S598	5.16187,-1.28118	Good Samaritan school	Good Samaritan school	GS	PRIVATE SCHOOL	Abura	Abura	MALE	58	17F	NVT	12832	411	2/16/18	12832
S600	0.0	0.0	1	2	S600	5.16187,-1.28118	Good Samaritan school	Good Samaritan school	GS	PRIVATE SCHOOL	Abura	Abura	MALE	57	17F	NVT	12832	411	2/16/18	12832
