## Supplementary HTML Files for "SNP2Cluster-Py: A pathogen-agnostic, context-aware framework for Core SNP and transmission-cluster analysis": transmission_context.csv

Sample_ID	geo_location	Facility	NAMEFACSCH	FacilityCode	TYPEFACILITY	Location	Community	SEX	Age_months	Serotype	type_vaccine	ST	GPSC	IDs	SamplingDate	_core_context	snp_cluster_id	core_snp_cluster	core_cluster_label	Clusters	Days	SNPs	Cluster_Cases_count
H123	5.11495,-1.24509	EWIM Polyclinic	EWIM Polyclinic	H3	PUBLIC HOSPITAL	Ewim	Ewim	FEMALE	13	13	NVT	11750	377	H123	2/6/18	11750
H13	5.11244,-1.29374	Amamoma commity center	Amamoma commity center	H1	PUBLIC HOSPITAL	Amamoma	Amamoma	FEMALE	9	11A	NVT	5537	360	H13	1/25/18	5537	1	5537__1	5537__1	1	14.0	2.0	5.0
H130	5.11244,-1.29374	Amamoma commity center	Amamoma commity center	H1	PUBLIC HOSPITAL	Amamoma	Amamoma	MALE	13	19F	VT	802	20	H130	2/8/18	802	1	802__1	802__1	1	0.0	1.0	12.0
H134	5.11244,-1.29374	Amamoma commity center	Amamoma commity center	H1	PUBLIC HOSPITAL	Amamoma	Amamoma	FEMALE	10	19B	NVT	18376	1056	H134	2/8/18	18376	1	18376__1	18376__1	1	0.0	0.0	5.0
H135	5.11244,-1.29374	Amamoma commity center	Amamoma commity center	H1	PUBLIC HOSPITAL	Amamoma	Amamoma	FEMALE	4	19B	NVT	18376	1056	H135	2/8/18	18376	1	18376__1	18376__1	1	8.0	0.0	5.0
H137	5.11244,-1.29374	Amamoma commity center	Amamoma commity center	H1	PUBLIC HOSPITAL	Amamoma	Amamoma	MALE	22	11A	NVT	5537	360	H137	2/8/18	5537	1	5537__1	5537__1	1	7.0	1.0	5.0
H148	5.11244,-1.29374	Amamoma commity center	Amamoma commity center	H1	PUBLIC HOSPITAL	Amamoma	Amamoma	FEMALE	9	23F	VT	802	20	H148	2/8/18	802	1	802__1	802__1	1	0.0	2.0	12.0
H159	5.11375,-1.29399	UCC Hospital	UCC Hospital	H2	PUBLIC HOSPITAL	UCC	UCC	FEMALE	11	6B	VT	273	23	H159	2/13/18	273	1	273__1	273__1	1	9.0	0.0	5.0
H161	5.11375,-1.29399	UCC Hospital	UCC Hospital	H2	PUBLIC HOSPITAL	UCC	UCC	MALE	9	19F	VT	4194	84	H161	2/13/18	4194	1	4194__1	4194__1	1	19.0	1.0	2.0
H166	5.11495,-1.24509	EWIM Polyclinic	EWIM Polyclinic	H3	PUBLIC HOSPITAL	Ewim	Ewim	MALE	13	6A	VT	5527	433	H166	2/13/18	5527
H174	5.11244,-1.29374	Amamoma commity center	Amamoma commity center	H1	PUBLIC HOSPITAL	Amamoma	Amamoma	FEMALE	16	23B	NVT	172	5	H174	2/15/18	172	1	172__1	172__1	1	7.0	2.0	6.0
H178	5.11244,-1.29374	Amamoma commity center	Amamoma commity center	H1	PUBLIC HOSPITAL	Amamoma	Amamoma	MALE	6	15A	NVT	5541	278	H178	2/15/18	5541	1	5541__1	5541__1	1	1.0	0.0	7.0
H182	5.11244,-1.29374	Amamoma commity center	Amamoma commity center	H1	PUBLIC HOSPITAL	Amamoma	Amamoma	MALE	13	14	VT	143	6	H182	2/15/18	143
H183	5.11244,-1.29374	Amamoma commity center	Amamoma commity center	H1	PUBLIC HOSPITAL	Amamoma	Amamoma	MALE	10	11A	NVT	5537	360	H183	2/15/18	5537	1	5537__1	5537__1	1	0.0	1.0	5.0
H185	5.11244,-1.29374	Amamoma commity center	Amamoma commity center	H1	PUBLIC HOSPITAL	Amamoma	Amamoma	MALE	5	14	VT	63	904;9	H185	2/15/18	63	1	63__1	63__1	1	2.0	5.0	2.0
H187	5.11244,-1.29374	Amamoma commity center	Amamoma commity center	H1	PUBLIC HOSPITAL	Amamoma	Amamoma	FEMALE	6	11A	NVT	5537	360	H187	2/15/18	5537	1	5537__1	5537__1	1	7.0	1.0	5.0
H189	5.11244,-1.29374	Amamoma commity center	Amamoma commity center	H1	PUBLIC HOSPITAL	Amamoma	Amamoma	FEMALE	10	13	NVT	19151	274	H189	2/15/18	19151	1	19151__1	19151__1	1	1.0	2.0	4.0
H196	5.11244,-1.29374	Amamoma commity center	Amamoma commity center	H1	PUBLIC HOSPITAL	Amamoma	Amamoma	FEMALE	11	19F	VT	420	1	H196	2/15/18	420
H200	5.12882,-1.29780	Kwapro Health Center	Kwapro Health Center	H4	PUBLIC HOSPITAL	Kwapro	Kwapro	FEMALE	42	11A	NVT	19152	642	H200	2/2/18	19152
H206	5.12882,-1.29780	Kwapro Health Center	Kwapro Health Center	H4	PUBLIC HOSPITAL	Kwapro	Kwapro	MALE	12	34	NVT	19153	45	H206	2/2/18	19153	1	19153__1	19153__1	1	20.0	0.0	4.0
H219	5.12882,-1.29780	Kwapro Health Center	Kwapro Health Center	H4	PUBLIC HOSPITAL	Kwapro	Kwapro	MALE	12	15A	NVT	5541	278	H219	2/16/18	5541	1	5541__1	5541__1	1	6.0	2.0	7.0
H234	5.12882,-1.29780	Kwapro Health Center	Kwapro Health Center	H4	PUBLIC HOSPITAL	Kwapro	Kwapro	FEMALE	13	19B	NVT	15111	1056	H234	2/16/18	15111
H237	5.12882,-1.29780	Kwapro Health Center	Kwapro Health Center	H4	PUBLIC HOSPITAL	Kwapro	Kwapro	MALE	11	19B	NVT	18376	1056	H237	2/16/18	18376	1	18376__1	18376__1	1	0.0	1.0	5.0
H240	5.12882,-1.29780	Kwapro Health Center	Kwapro Health Center	H4	PUBLIC HOSPITAL	Kwapro	Kwapro	FEMALE	15	6A	VT	10809	5	H240	2/16/18	10809	1	10809__1	10809__1	1	22.0	0.0	4.0
H25	5.11495,-1.24509	EWIM Polyclinic	EWIM Polyclinic	H3	PUBLIC HOSPITAL	Ewim	Ewim	FEMALE	19	6A	VT	19155	62	H25	1/30/18	19155
H253	5.13454,-1.28116	Akotokyir Health center	Akotokyir Health center	H5	PUBLIC HOSPITAL	Akotokyir	Akotokyir	MALE	20	19B	NVT	18376	1056	H253	2/16/18	18376	1	18376__1	18376__1	1	6.0	3.0	5.0
H255	5.11495,-1.24509	EWIM Polyclinic	EWIM Polyclinic	H3	PUBLIC HOSPITAL	Ewim	Ewim	MALE	26	15B	NVT	12463	25	H255	2/20/18	12463	1	12463__1	12463__1	1	2.0	2.0	5.0
H257	5.11495,-1.24509	EWIM Polyclinic	EWIM Polyclinic	H3	PUBLIC HOSPITAL	Ewim	Ewim	MALE	9	15C	NVT	19157	388	H257	2/20/18	19157
H267	5.11495,-1.24509	EWIM Polyclinic	EWIM Polyclinic	H3	PUBLIC HOSPITAL	Ewim	Ewim	MALE	10	21	NVT	5103	71	H267	2/20/18	5103
H271	5.11495,-1.24509	EWIM Polyclinic	EWIM Polyclinic	H3	PUBLIC HOSPITAL	Ewim	Ewim	FEMALE	10	14	VT	12484	904;9	H271	2/20/18	12484
H279	5.11244,-1.29374	Amamoma commity center	Amamoma commity center	H1	PUBLIC HOSPITAL	Amamoma	Amamoma	MALE	10	15B	NVT	910	40	H279	2/22/18	910	1	910__1	910__1	1	0.0	3.0	4.0
H288	5.11244,-1.29374	Amamoma commity center	Amamoma commity center	H1	PUBLIC HOSPITAL	Amamoma	Amamoma	MALE	11	35F	NVT	19158	1089	H288	3/8/18	19158
H290	5.11244,-1.29374	Amamoma commity center	Amamoma commity center	H1	PUBLIC HOSPITAL	Amamoma	Amamoma	MALE	6	23B	NVT	1349	5	H290	3/8/18	1349	1	1349__1	1349__1	1	42.0	0.0	2.0
H55	5.11244,-1.29374	Amamoma commity center	Amamoma commity center	H1	PUBLIC HOSPITAL	Amamoma	Amamoma	MALE	9	19F	VT	347	21	H55	2/1/18	347	1	347__1	347__1	1	7.0	0.0	3.0
H58	5.11244,-1.29374	Amamoma commity center	Amamoma commity center	H1	PUBLIC HOSPITAL	Amamoma	Amamoma	FEMALE	12	23B	NVT	15451	5	H58	2/1/18	15451	1	15451__1	15451__1	1	7.0	3.0	4.0
H60	5.11244,-1.29374	Amamoma commity center	Amamoma commity center	H1	PUBLIC HOSPITAL	Amamoma	Amamoma	FEMALE	9	15B	NVT	12463	25	H60	2/1/18	12463	1	12463__1	12463__1	1	7.0	1.0	5.0
H66	5.12882,-1.29780	Kwapro Health Center	Kwapro Health Center	H4	PUBLIC HOSPITAL	kwapro	kwapro	FEMALE	20	15A	NVT	5541	278	H66	2/2/18	5541	1	5541__1	5541__1	1	6.0	1.0	7.0
H71	5.12882,-1.29780	Kwapro Health Center	Kwapro Health Center	H4	PUBLIC HOSPITAL	kwapro	kwapro	MALE	9	10A	NVT	19159	286	H71	2/2/18	19159	1	19159__1	19159__1	1	3.0	4.0	2.0
H83	5.10208,-1.25969	CCMH Bakano	CCMH Bakano	H6	PUBLIC HOSPITAL	OLA	OLA	MALE	12	10A	NVT	19159	286	H83	2/5/18	19159	1	19159__1	19159__1	1	3.0	4.0	2.0
H9	5.11244,-1.29374	Amamoma commity center	Amamoma commity center	H1	PUBLIC HOSPITAL	Amamoma	Amamoma	MALE	9	19F	VT	8359	1	H9	1/25/18	8359	1	8359__1	8359__1	1	0.0	0.0	3.0
S1	5.12120,-1.29071	UIC Jesus kids day care center	UIC Jesus kids day care center	UIC	PRIVATE SCHOOL	UCC	UCC	FEMALE	14	23B	NVT	15102	78	S1	2/22/18	15102
S10	5.12120,-1.29071	UIC Jesus kids day care center	UIC Jesus kids day care center	UIC	PRIVATE SCHOOL	UCC	UCC	FEMALE	14	10A	NVT	19161	904;9	S10	1/25/18	19161	1	19161__1	19161__1	1	0.0	0.0	2.0
S106	5.12120,-1.29071	UIC Jesus kids day care center	UIC Jesus kids day care center	UIC	PRIVATE SCHOOL	UCC	UCC	FEMALE	31	35B	NVT	373	91	S106	1/25/18	373	1	373__1	373__1	1	0.0	4.0	2.0
S11	5.12120,-1.29071	UIC Jesus kids day care center	UIC Jesus kids day care center	UIC	PRIVATE SCHOOL	UCC	UCC	MALE	58	6A	VT	10809	5	S11	1/25/18	10809	1	10809__1	10809__1	1	0.0	0.0	4.0
S110	5.13125,-1.27237	Danicom Int School	Danicom Int School	DAN	PRIVATE SCHOOL	Abura	Abura	FEMALE	16	23B	NVT	172	5	S110	1/25/18	172	1	172__1	172__1	1	14.0	0.0	6.0
S111	5.13125,-1.27237	Danicom Int School	Danicom Int School	DAN	PRIVATE SCHOOL	Abura	Abura	MALE	18	15B	NVT	917	80	S111	2/22/18	917	1	917__1	917__1	1	0.0	0.0	5.0
S114	5.13125,-1.27237	Danicom Int School	Danicom Int School	DAN	PRIVATE SCHOOL	Abura	Abura	MALE	22	23B	NVT	172	5	S114	2/22/18	172	1	172__1	172__1	1	0.0	1.0	6.0
S115	5.13125,-1.27237	Danicom Int School	Danicom Int School	DAN	PRIVATE SCHOOL	Abura	Abura	FEMALE	20	15B	NVT	917	80	S115	2/22/18	917	1	917__1	917__1	1	0.0	0.0	5.0
S116	5.13125,-1.27237	Danicom Int School	Danicom Int School	DAN	PRIVATE SCHOOL	Abura	Abura	MALE	15	34	NVT	2832	45	S116	2/22/18	2832	1	2832__1	2832__1	1	0.0	0.0	3.0
S119	5.13125,-1.27237	Danicom Int School	Danicom Int School	DAN	PRIVATE SCHOOL	Abura	Abura	FEMALE	22	23B	NVT	172	5	S119	2/22/18	172	1	172__1	172__1	1	0.0	2.0	6.0
S125	5.13125,-1.27237	Danicom Int School	Danicom Int School	DAN	PRIVATE SCHOOL	Abura	Abura	MALE	23	9V	VT	156	6	S125	2/22/18	156	1	156__1	156__1	1	0.0	2.0	5.0
S130	5.13125,-1.27237	Danicom Int School	Danicom Int School	DAN	PRIVATE SCHOOL	Abura	Abura	FEMALE	19	34	NVT	19153	45	S130	2/22/18	19153	1	19153__1	19153__1	1	0.0	0.0	4.0
S132	5.13125,-1.27237	Danicom Int School	Danicom Int School	DAN	PRIVATE SCHOOL	Abura	Abura	MALE	15	7C	NVT	19163	1088	S132	2/22/18	19163
S152	5.13125,-1.27237	Danicom Int School	Danicom Int School	DAN	PRIVATE SCHOOL	Abura	Abura	MALE	31	23B	NVT	15110	439	S152	2/22/18	15110	1	15110__1	15110__1	1	0.0	1.0	5.0
S155	5.13125,-1.27237	Danicom Int School	Danicom Int School	DAN	PRIVATE SCHOOL	Abura	Abura	MALE	25	19B	NVT	18376	1056	S155	2/22/18	18376	1	18376__1	18376__1	1	6.0	3.0	5.0
S156	5.13125,-1.27237	Danicom Int School	Danicom Int School	DAN	PRIVATE SCHOOL	Abura	Abura	FEMALE	32	23B	NVT	15110	439	S156	2/22/18	15110	1	15110__1	15110__1	1	0.0	1.0	5.0
S163	5.13125,-1.27237	Danicom Int School	Danicom Int School	DAN	PRIVATE SCHOOL	Abura	Abura	MALE	28	23B	NVT	15110	439	S163	2/22/18	15110	1	15110__1	15110__1	1	0.0	5.0	5.0
S167	5.13125,-1.27237	Danicom Int School	Danicom Int School	DAN	PRIVATE SCHOOL	Abura	Abura	MALE	34	11A	NVT	19167	360	S167	2/22/18	19167
S168	5.13125,-1.27237	Danicom Int School	Danicom Int School	DAN	PRIVATE SCHOOL	Abura	Abura	FEMALE	35	19F	VT	2520	94	S168	2/22/18	2520	1	2520__1	2520__1	1	0.0	0.0	2.0
S169	5.13125,-1.27237	Danicom Int School	Danicom Int School	DAN	PRIVATE SCHOOL	Abura	Abura	FEMALE	35	19F	VT	2520	94	S169	2/22/18	2520	1	2520__1	2520__1	1	0.0	0.0	2.0
S170	5.13125,-1.27237	Danicom Int School	Danicom Int School	DAN	PRIVATE SCHOOL	Abura	Abura	FEMALE	31	15B	NVT	917	80	S170	2/22/18	917	1	917__1	917__1	1	0.0	0.0	5.0
S180	5.13125,-1.27237	Danicom Int School	Danicom Int School	DAN	PRIVATE SCHOOL	Abura	Abura	FEMALE	27	15B	NVT	917	80	S180	2/22/18	917	1	917__1	917__1	1	0.0	0.0	5.0
S181	5.13125,-1.27237	Danicom Int School	Danicom Int School	DAN	PRIVATE SCHOOL	Abura	Abura	FEMALE	29	23F	VT	5545	94	S181	2/22/18	5545	1	5545__1	5545__1	1	0.0	3.0	2.0
S182	5.13125,-1.27237	Danicom Int School	Danicom Int School	DAN	PRIVATE SCHOOL	Abura	Abura	MALE	28	19B	NVT	10806	222	S182	2/22/18	10806
S183	5.13125,-1.27237	Danicom Int School	Danicom Int School	DAN	PRIVATE SCHOOL	Abura	Abura	FEMALE	27	15B	NVT	917	80	S183	2/22/18	917	1	917__1	917__1	1	0.0	0.0	5.0
S187	5.13125,-1.27237	Danicom Int School	Danicom Int School	DAN	PRIVATE SCHOOL	Abura	Abura	FEMALE	26	6B	VT	19166	442	S187	2/22/18	19166
S189	5.13125,-1.27237	Danicom Int School	Danicom Int School	DAN	PRIVATE SCHOOL	Abura	Abura	MALE	32	6B	VT	273	23	S189	2/22/18	273	1	273__1	273__1	1	0.0	0.0	5.0
S19	5.12120,-1.29071	UIC Jesus kids day care center	UIC Jesus kids day care center	UIC	PRIVATE SCHOOL	UCC	UCC	FEMALE	23	10A	NVT	19167	779	S19	1/25/18	19167
S191	5.13125,-1.27237	Danicom Int School	Danicom Int School	DAN	PRIVATE SCHOOL	Abura	Abura	MALE	44	15C	NVT	12463	25	S191	2/22/18	12463	1	12463__1	12463__1	1	2.0	2.0	5.0
S192	5.13125,-1.27237	Danicom Int School	Danicom Int School	DAN	PRIVATE SCHOOL	Abura	Abura	MALE	28	6B	VT	273	23	S192	2/22/18	273	1	273__1	273__1	1	0.0	0.0	5.0
S194	5.13125,-1.27237	Danicom Int School	Danicom Int School	DAN	PRIVATE SCHOOL	Abura	Abura	FEMALE	26	11A	NVT	156	6	S194	2/22/18	156	1	156__1	156__1	1	0.0	2.0	5.0
S197	5.13125,-1.27237	Danicom Int School	Danicom Int School	DAN	PRIVATE SCHOOL	Abura	Abura	MALE	31	9V	VT	156	6	S197	2/22/18	156	1	156__1	156__1	1	0.0	0.0	5.0
S200	5.13125,-1.27237	Danicom Int School	Danicom Int School	DAN	PRIVATE SCHOOL	Abura	Abura	MALE	25	23B	NVT	15111	5	S200	2/22/18	15111	1	15111__1	15111__1	1	0.0	0.0	5.0
S204	5.13125,-1.27237	Danicom Int School	Danicom Int School	DAN	PRIVATE SCHOOL	Abura	Abura	MALE	31	23F	VT	19168	1087	S204	2/22/18	19168
S206	5.13125,-1.27237	Danicom Int School	Danicom Int School	DAN	PRIVATE SCHOOL	Abura	Abura	FEMALE	53	23F	VT	802	20	S206	2/22/18	802	1	802__1	802__1	1	0.0	0.0	12.0
S207	5.13125,-1.27237	Danicom Int School	Danicom Int School	DAN	PRIVATE SCHOOL	Abura	Abura	MALE	27	23B	NVT	15111	5	S207	2/22/18	15111	1	15111__1	15111__1	1	0.0	0.0	5.0
S212	5.13125,-1.27237	Danicom Int School	Danicom Int School	DAN	PRIVATE SCHOOL	Abura	Abura	FEMALE	34	34	NVT	19153	45	S212	2/22/18	19153	1	19153__1	19153__1	1	0.0	1.0	4.0
S214	5.13125,-1.27237	Danicom Int School	Danicom Int School	DAN	PRIVATE SCHOOL	Abura	Abura	MALE	47	23B	NVT	15111	5	S214	2/22/18	15111	1	15111__1	15111__1	1	0.0	0.0	5.0
S215	5.13125,-1.27237	Danicom Int School	Danicom Int School	DAN	PRIVATE SCHOOL	Abura	Abura	FEMALE	31	34	NVT	2832	45	S215	2/22/18	2832	1	2832__1	2832__1	1	0.0	0.0	3.0
S216	5.13125,-1.27237	Danicom Int School	Danicom Int School	DAN	PRIVATE SCHOOL	Abura	Abura	MALE	45	34	NVT	9221	34	S216	2/22/18	9221
S217	5.13125,-1.27237	Danicom Int School	Danicom Int School	DAN	PRIVATE SCHOOL	Abura	Abura	MALE	40	15A	NVT	5541	278	S217	2/22/18	5541	1	5541__1	5541__1	1	0.0	0.0	7.0
S224	5.13125,-1.27237	Danicom Int School	Danicom Int School	DAN	PRIVATE SCHOOL	Abura	Abura	FEMALE	44	15A	NVT	5541	278	S224	2/22/18	5541	1	5541__1	5541__1	1	0.0	0.0	7.0
S225	5.13125,-1.27237	Danicom Int School	Danicom Int School	DAN	PRIVATE SCHOOL	Abura	Abura	MALE	27	18C	VT	1233	67	S225	2/22/18	1233
S23	5.12120,-1.29071	UIC Jesus kids day care center	UIC Jesus kids day care center	UIC	PRIVATE SCHOOL	UCC	UCC	FEMALE	19	14	VT	19161	904;9	S23	1/25/18	19161	1	19161__1	19161__1	1	0.0	0.0	2.0
S232	5.13125,-1.27237	Danicom Int School	Danicom Int School	DAN	PRIVATE SCHOOL	Abura	Abura	MALE	26	11A	NVT	5537	360	S232	2/22/18	5537	1	5537__1	5537__1	1	7.0	1.0	5.0
S237	5.13125,-1.27237	Danicom Int School	Danicom Int School	DAN	PRIVATE SCHOOL	Abura	Abura	MALE	34	38	NVT	9325	38	S237	2/22/18	9325
S239	5.13125,-1.27237	Danicom Int School	Danicom Int School	DAN	PRIVATE SCHOOL	Abura	Abura	FEMALE	40	23B	NVT	15110	439	S239	2/22/18	15110	1	15110__1	15110__1	1	0.0	5.0	5.0
S242	5.13125,-1.27237	Danicom Int School	Danicom Int School	DAN	PRIVATE SCHOOL	Abura	Abura	FEMALE	30	13	NVT	910	40	S242	2/22/18	910	1	910__1	910__1	1	0.0	0.0	4.0
S243	5.13125,-1.27237	Danicom Int School	Danicom Int School	DAN	PRIVATE SCHOOL	Abura	Abura	MALE	22	19F	VT	983	339	S243	2/22/18	983
S245	5.13125,-1.27237	Danicom Int School	Danicom Int School	DAN	PRIVATE SCHOOL	Abura	Abura	MALE	20	13	NVT	910	40	S245	2/22/18	910	1	910__1	910__1	1	0.0	0.0	4.0
S252	5.13125,-1.27237	Danicom Int School	Danicom Int School	DAN	PRIVATE SCHOOL	Abura	Abura	FEMALE	47	13	NVT	910	40	S252	2/22/18	910	1	910__1	910__1	1	0.0	0.0	4.0
S253	5.13125,-1.27237	Danicom Int School	Danicom Int School	DAN	PRIVATE SCHOOL	Abura	Abura	MALE	45	13	NVT	19151	274	S253	2/22/18	19151	1	19151__1	19151__1	1	6.0	3.0	4.0
S258	5.13125,-1.27237	Danicom Int School	Danicom Int School	DAN	PRIVATE SCHOOL	Abura	Abura	FEMALE	43	23B	NVT	172	5	S258	2/22/18	172	1	172__1	172__1	1	0.0	2.0	6.0
S26	5.12120,-1.29071	UIC Jesus kids day care center	UIC Jesus kids day care center	UIC	PRIVATE SCHOOL	UCC	UCC	MALE	20	19F	VT	8359	1	S26	1/25/18	8359	1	8359__1	8359__1	1	0.0	0.0	3.0
S263	5.13125,-1.27237	Danicom Int School	Danicom Int School	DAN	PRIVATE SCHOOL	Abura	Abura	FEMALE	35	23F	VT	802	20	S263	2/22/18	802	1	802__1	802__1	1	0.0	1.0	12.0
S266	5.13125,-1.27237	Danicom Int School	Danicom Int School	DAN	PRIVATE SCHOOL	Abura	Abura	MALE	53	23B	NVT	15451	5	S266	2/22/18	15451	1	15451__1	15451__1	1	0.0	2.0	4.0
S275	5.13125,-1.27237	Danicom Int School	Danicom Int School	DAN	PRIVATE SCHOOL	Abura	Abura	MALE	38	34	NVT	2832	45	S275	2/22/18	2832	1	2832__1	2832__1	1	0.0	0.0	3.0
S276	5.13125,-1.27237	Danicom Int School	Danicom Int School	DAN	PRIVATE SCHOOL	Abura	Abura	FEMALE	38	9V	VT	156	6	S276	2/22/18	156	1	156__1	156__1	1	0.0	0.0	5.0
S294	5.13125,-1.27237	Danicom Int School	Danicom Int School	DAN	PRIVATE SCHOOL	Abura	Abura	MALE	58	14	VT	8437	967	S294	2/22/18	8437	1	8437__1	8437__1	1	0.0	0.0	2.0
S295	5.13125,-1.27237	Danicom Int School	Danicom Int School	DAN	PRIVATE SCHOOL	Abura	Abura	FEMALE	47	10A	NVT	19174	779	S295	2/22/18	19174
S300	5.13125,-1.27237	Danicom Int School	Danicom Int School	DAN	PRIVATE SCHOOL	Abura	Abura	FEMALE	55	14	VT	8437	967	S300	2/22/18	8437	1	8437__1	8437__1	1	0.0	0.0	2.0
S305	5.13125,-1.27237	Danicom Int School	Danicom Int School	DAN	PRIVATE SCHOOL	Abura	Abura	FEMALE	53	23F	VT	802	20	S305	2/22/18	802	1	802__1	802__1	1	0.0	1.0	12.0
S306	5.13125,-1.27237	Danicom Int School	Danicom Int School	DAN	PRIVATE SCHOOL	Abura	Abura	FEMALE	56	23B	NVT	15451	5	S306	2/22/18	15451	1	15451__1	15451__1	1	0.0	2.0	4.0
S309	5.13125,-1.27237	Danicom Int School	Danicom Int School	DAN	PRIVATE SCHOOL	Abura	Abura	MALE	52	34	NVT	19153	45	S309	2/22/18	19153	1	19153__1	19153__1	1	0.0	1.0	4.0
S311	5.13125,-1.27237	Danicom Int School	Danicom Int School	DAN	PRIVATE SCHOOL	Abura	Abura	FEMALE	51	23B	NVT	15450	5	S311	2/22/18	15450
S312	5.13125,-1.27237	Danicom Int School	Danicom Int School	DAN	PRIVATE SCHOOL	Abura	Abura	MALE	52	3	VT	700	10	S312	2/22/18	700	1	700__1	700__1	1	0.0	3.0	2.0
S313	5.13125,-1.27237	Danicom Int School	Danicom Int School	DAN	PRIVATE SCHOOL	Abura	Abura	MALE	53	23F	VT	5545	94	S313	2/22/18	5545	1	5545__1	5545__1	1	0.0	3.0	2.0
S315	5.13125,-1.27237	Danicom Int School	Danicom Int School	DAN	PRIVATE SCHOOL	Abura	Abura	MALE	47	3	VT	700	10	S315	2/22/18	700	1	700__1	700__1	1	0.0	3.0	2.0
S323	5.14325,-1.2835	Newness Preparatory school	Newness Preparatory school	NEW	PRIVATE SCHOOL	Efutu	Efutu	FEMALE	50	16F	NVT	8949	274	S323	2/8/18	8949
S326	5.14325,-1.2835	Newness Preparatory school	Newness Preparatory school	NEW	PRIVATE SCHOOL	Efutu	Efutu	FEMALE	54	6B	VT	273	23	S326	2/8/18	273	1	273__1	273__1	1	0.0	3.0	5.0
S328	5.14325,-1.2835	Newness Preparatory school	Newness Preparatory school	NEW	PRIVATE SCHOOL	Efutu	Efutu	MALE	56	21	NVT	5103	71	S328	2/8/18	5103	1	5103__1	5103__1	1	0.0	2.0	7.0
S33	5.12120,-1.29071	UIC Jesus kids day care center	UIC Jesus kids day care center	UIC	PRIVATE SCHOOL	UCC	UCC	FEMALE	18	23F	VT	802	20	S33	1/25/18	802	1	802__1	802__1	1	0.0	0.0	12.0
S330	5.14325,-1.2835	Newness Preparatory school	Newness Preparatory school	NEW	PRIVATE SCHOOL	Efutu	Efutu	MALE	46	6B	VT	19176	442	S330	2/8/18	19176
S336	5.14325,-1.2835	Newness Preparatory school	Newness Preparatory school	NEW	PRIVATE SCHOOL	Efutu	Efutu	MALE	53	17F	NVT	344	81	S336	2/8/18	344	1	344__1	344__1	1	0.0	1.0	2.0
S339	5.14325,-1.2835	Newness Preparatory school	Newness Preparatory school	NEW	PRIVATE SCHOOL	Efutu	Efutu	FEMALE	57	17F	NVT	9738	411	S339	2/8/18	9738
S34	5.12120,-1.29071	UIC Jesus kids day care center	UIC Jesus kids day care center	UIC	PRIVATE SCHOOL	UCC	UCC	FEMALE	25	23F	VT	802	20	S34	1/25/18	802	1	802__1	802__1	1	0.0	0.0	12.0
S340	5.14325,-1.2835	Newness Preparatory school	Newness Preparatory school	NEW	PRIVATE SCHOOL	Efutu	Efutu	FEMALE	53	15B	NVT	12463	25	S340	2/8/18	12463	1	12463__1	12463__1	1	0.0	1.0	5.0
S341	5.14325,-1.2835	Newness Preparatory school	Newness Preparatory school	NEW	PRIVATE SCHOOL	Efutu	Efutu	FEMALE	53	23F	VT	802	20	S341	2/8/18	802	1	802__1	802__1	1	5.0	2.0	12.0
S342	5.14325,-1.2835	Newness Preparatory school	Newness Preparatory school	NEW	PRIVATE SCHOOL	Efutu	Efutu	FEMALE	45	20	NVT	1734	172	S342	2/8/18	1734
S346d	5.14325,-1.2835	Newness Preparatory school	Newness Preparatory school	NEW	PRIVATE SCHOOL	Efutu	Efutu	MALE	56	15C	NVT	12463	25	S346d	2/8/18	12463	1	12463__1	12463__1	1	12.0	3.0	5.0
S349	5.14325,-1.2835	Newness Preparatory school	Newness Preparatory school	NEW	PRIVATE SCHOOL	Efutu	Efutu	FEMALE	55	NT	NVT	344	81	S349	2/8/18	344	1	344__1	344__1	1	0.0	1.0	2.0
S35	5.12120,-1.29071	UIC Jesus kids day care center	UIC Jesus kids day care center	UIC	PRIVATE SCHOOL	UCC	UCC	MALE	17	23B	NVT	1349	5	S35	1/25/18	1349	1	1349__1	1349__1	1	42.0	0.0	2.0
S350	5.14325,-1.2835	Newness Preparatory school	Newness Preparatory school	NEW	PRIVATE SCHOOL	Efutu	Efutu	FEMALE	55	7C	NVT	19178	697	S350	2/8/18	19178
S356	5.14325,-1.2835	Newness Preparatory school	Newness Preparatory school	NEW	PRIVATE SCHOOL	Efutu	Efutu	FEMALE	41	31	NVT	19179	57	S356	2/8/18	19179
S357	5.14325,-1.2835	Newness Preparatory school	Newness Preparatory school	NEW	PRIVATE SCHOOL	Efutu	Efutu	FEMALE	45	23B	NVT	172	5	S357	2/8/18	172	1	172__1	172__1	1	7.0	1.0	6.0
S358	5.14325,-1.2835	Newness Preparatory school	Newness Preparatory school	NEW	PRIVATE SCHOOL	Efutu	Efutu	MALE	48	3	VT	15451	5	S358	2/8/18	15451	1	15451__1	15451__1	1	14.0	2.0	4.0
15	5.14325,-1.2835	Newness Preparatory school	Newness Preparatory school	NEW	PRIVATE SCHOOL	Efutu	Efutu	MALE	38	6B	VT	15224	1065	S360	2/8/18	15224	1	15224__1	15224__1	1	0.0	1.0	3.0
S361	5.14325,-1.2835	Newness Preparatory school	Newness Preparatory school	NEW	PRIVATE SCHOOL	Efutu	Efutu	MALE	28	23B	NVT	15111	6	S361	2/8/18	15111	1	15111__1	15111__1	1	14.0	0.0	5.0
S362	5.14325,-1.2835	Newness Preparatory school	Newness Preparatory school	NEW	PRIVATE SCHOOL	Efutu	Efutu	MALE	43	19F	VT	347	21	S362	2/8/18	347	1	347__1	347__1	1	5.0	1.0	3.0
S365	5.14325,-1.2835	Newness Preparatory school	Newness Preparatory school	NEW	PRIVATE SCHOOL	Efutu	Efutu	MALE	34	6B	VT	273	23	S365	2/8/18	273	1	273__1	273__1	1	5.0	2.0	5.0
S368	5.14325,-1.2835	Newness Preparatory school	Newness Preparatory school	NEW	PRIVATE SCHOOL	Efutu	Efutu	FEMALE	32	6B	VT	15224	1065	S368	2/8/18	15224	1	15224__1	15224__1	1	0.0	0.0	3.0
S371	5.14325,-1.2835	Newness Preparatory school	Newness Preparatory school	NEW	PRIVATE SCHOOL	Efutu	Efutu	FEMALE	36	15A	NVT	5541	278	S371	2/8/18	5541	1	5541__1	5541__1	1	5.0	0.0	7.0
S372	5.14325,-1.2835	Newness Preparatory school	Newness Preparatory school	NEW	PRIVATE SCHOOL	Efutu	Efutu	MALE	27	6B	VT	15224	1065	S372	2/8/18	15224	1	15224__1	15224__1	1	0.0	0.0	3.0
S375	5.14325,-1.2835	Newness Preparatory school	Newness Preparatory school	NEW	PRIVATE SCHOOL	Efutu	Efutu	MALE	21	21	NVT	5103	71	S375	2/8/18	5103	1	5103__1	5103__1	1	5.0	1.0	7.0
S379	5.11244,-1.29374	Imam Komeni KG	Imam Komeni KG	IMA	PUBLIC SCHOOL	Amamoma	Amamoma	FEMALE	56	19F	VT	347	21	S379	2/13/18	347	1	347__1	347__1	1	5.0	1.0	3.0
S38	5.12120,-1.29071	UIC Jesus kids day care center	UIC Jesus kids day care center	UIC	PRIVATE SCHOOL	UCC	UCC	MALE	24	13	NVT	2174	94	S38	1/25/18	2174	1	2174__1	2174__1	1	0.0	0.0	2.0
S383	5.11244,-1.29374	Imam Komeni KG	Imam Komeni KG	IMA	PUBLIC SCHOOL	Amamoma	Amamoma	FEMALE	58	15A	NVT	5541	278	S383	2/13/18	5541	1	5541__1	5541__1	1	2.0	3.0	7.0
S384	5.11244,-1.29374	Imam Komeni KG	Imam Komeni KG	IMA	PUBLIC SCHOOL	Amamoma	Amamoma	FEMALE	47	6A	VT	19181	5	S384	2/13/18	19181
S394	5.11244,-1.29374	Imam Komeni KG	Imam Komeni KG	IMA	PUBLIC SCHOOL	Amamoma	Amamoma	FEMALE	52	21	NVT	5103	71	S394	2/13/18	5103	1	5103__1	5103__1	1	0.0	0.0	7.0
S4	5.12120,-1.29071	UIC Jesus kids day care center	UIC Jesus kids day care center	UIC	PRIVATE SCHOOL	UCC	UCC	MALE	18	19F	VT	4194	84	S4	1/25/18	4194	1	4194__1	4194__1	1	19.0	1.0	2.0
S41	5.12120,-1.29071	UIC Jesus kids day care center	UIC Jesus kids day care center	UIC	PRIVATE SCHOOL	UCC	UCC	FEMALE	15	23F	VT	802	20	S41	1/25/18	802	1	802__1	802__1	1	14.0	0.0	12.0
S41i	5.12120,-1.29071	UIC Jesus kids day care center	UIC Jesus kids day care center	UIC	PRIVATE SCHOOL	UCC	UCC	FEMALE	15	13	NVT	802	94	S41i	1/25/18	802
S42	5.12120,-1.29071	UIC Jesus kids day care center	UIC Jesus kids day care center	UIC	PRIVATE SCHOOL	UCC	UCC	FEMALE	33	13	NVT	2174	94	S42	1/25/18	2174	1	2174__1	2174__1	1	0.0	0.0	2.0
S432	5.12882,-1.29780	Kwapro MA basic school	Kwapro MA basic school	KWA	PUBLIC SCHOOL	Kwapro	Kwapro	MALE	54	14	VT	63	904;9	S432	2/13/18	63	1	63__1	63__1	1	2.0	5.0	2.0
S490	5.11623,-1.26464	AME Zion B Aboom	AME Zion B Aboom	AME	PUBLIC SCHOOL	Aboom	Aboom	MALE	43	23F	VT	802	20	S490	2/13/18	802	1	802__1	802__1	1	0.0	2.0	12.0
S491	5.11623,-1.26464	AME Zion B Aboom	AME Zion B Aboom	AME	PUBLIC SCHOOL	Aboom	Aboom	FEMALE	55	23F	VT	802	20	S491	2/13/18	802	1	802__1	802__1	1	3.0	5.0	12.0
S497	5.12549,-1.27016	Pedu MA	Pedu MA	PEDU	PUBLIC SCHOOL	Pedu	Pedu	FEMALE	57	23B	NVT	15110	439	S497	2/13/18	15110	1	15110__1	15110__1	1	9.0	1.0	5.0
S500	5.12549,-1.27016	Pedu MA	Pedu MA	PEDU	PUBLIC SCHOOL	Pedu	Pedu	MALE	55	21	NVT	5103	71	S500	2/13/18	5103	1	5103__1	5103__1	1	0.0	0.0	7.0
S502	5.12549,-1.27016	Pedu MA	Pedu MA	PEDU	PUBLIC SCHOOL	Pedu	Pedu	MALE	50	21	NVT	5103	71	S502	2/13/18	5103	1	5103__1	5103__1	1	3.0	0.0	7.0
S506	5.12882,-1.29780	ST. ANDREWS	ST. ANDREWS	AND	PRIVATE SCHOOL	Kwapro	Kwapro	FEMALE	32	11A	NVT	156	6	S506	2/2/18	156	1	156__1	156__1	1	20.0	2.0	5.0
S517	5.13454,-1.28116	ST. ANTHONY	ST. ANTHONY	ANT	PRIVATE SCHOOL	Akotokyir	Akotokyir	MALE	51	23B	NVT	15111	5	S517	2/2/18	15111	1	15111__1	15111__1	1	6.0	0.0	5.0
S530	5.10846,-1.24828	JUBILEE SCHOOL	JUBILEE SCHOOL	JUB	PUBLIC SCHOOL	Aboom	Aboom	MALE	53	6A	VT	5549	5	S530	2/2/18	5549
S565	5.14327,-1.28360	KAKUMDO NURSERY	KAKUMDO NURSERY	KAK	PUBLIC SCHOOL	Kakumdo	Kakumdo	FEMALE	47	6B	VT	19182	115	S565	2/2/18	19182	1	19182__1	19182__1	1	14.0	0.0	2.0
S567d	5.14327,-1.28360	KAKUMDO NURSERY	KAKUMDO NURSERY	KAK	PUBLIC SCHOOL	Kakumdo	Kakumdo	FEMALE	51	21	NVT	5103	71	S567d	2/2/18	5103	1	5103__1	5103__1	1	6.0	0.0	7.0
S572	5.16187,-1.28118	Good Samaritan school	Good Samaritan school	GS	PRIVATE SCHOOL	Abura	Abura	MALE	34	6B	VT	19182	115	S572	2/16/18	19182	1	19182__1	19182__1	1	14.0	0.0	2.0
S577	5.16187,-1.28118	Good Samaritan school	Good Samaritan school	GS	PRIVATE SCHOOL	Abura	Abura	MALE	45	15B	NVT	19184	410	S577	2/16/18	19184
S578	5.16187,-1.28118	Good Samaritan school	Good Samaritan school	GS	PRIVATE SCHOOL	Abura	Abura	MALE	41	23F	VT	802	20	S578	2/16/18	802	1	802__1	802__1	1	6.0	4.0	12.0
S579	5.16187,-1.28118	Good Samaritan school	Good Samaritan school	GS	PRIVATE SCHOOL	Abura	Abura	FEMALE	28	6B	VT	19185	129	S579	2/16/18	19185
S587d	5.16187,-1.28118	Good Samaritan school	Good Samaritan school	GS	PRIVATE SCHOOL	Abura	Abura	MALE	51	21	NVT	5103	71	S587d	2/16/18	5103	1	5103__1	5103__1	1	3.0	0.0	7.0
S598	5.16187,-1.28118	Good Samaritan school	Good Samaritan school	GS	PRIVATE SCHOOL	Abura	Abura	MALE	58	17F	NVT	12832	411	S598	2/16/18	12832	1	12832__1	12832__1	1	0.0	0.0	2.0
S600	5.16187,-1.28118	Good Samaritan school	Good Samaritan school	GS	PRIVATE SCHOOL	Abura	Abura	MALE	57	17F	NVT	12832	411	S600	2/16/18	12832	1	12832__1	12832__1	1	0.0	0.0	2.0
S603	5.16187,-1.28118	Good Samaritan school	Good Samaritan school	GS	PRIVATE SCHOOL	Abura	Abura	MALE	49	13	NVT	19151	274	S603	2/16/18	19151	1	19151__1	19151__1	1	6.0	3.0	4.0
S61	5.12120,-1.29071	UIC Jesus kids day care center	UIC Jesus kids day care center	UIC	PRIVATE SCHOOL	UCC	UCC	FEMALE	31	13	NVT	19151	274	S61	1/25/18	19151	1	19151__1	19151__1	1	21.0	1.0	4.0
S64	5.12120,-1.29071	UIC Jesus kids day care center	UIC Jesus kids day care center	UIC	PRIVATE SCHOOL	UCC	UCC	FEMALE	27	14	VT	19189	904;9	S64	1/25/18	19189
S85	5.12120,-1.29071	UIC Jesus kids day care center	UIC Jesus kids day care center	UIC	PRIVATE SCHOOL	UCC	UCC	MALE	27	19F	VT	8359	1	S85	1/25/18	8359	1	8359__1	8359__1	1	0.0	0.0	3.0
S89	5.12120,-1.29071	UIC Jesus kids day care center	UIC Jesus kids day care center	UIC	PRIVATE SCHOOL	UCC	UCC	MALE	27	6A	VT	10809	5	S89	1/25/18	10809	1	10809__1	10809__1	1	0.0	0.0	4.0
S9	5.12120,-1.29071	UIC Jesus kids day care center	UIC Jesus kids day care center	UIC	PRIVATE SCHOOL	UCC	UCC	FEMALE	15	35B	NVT	373	91	S9	1/25/18	373	1	373__1	373__1	1	0.0	4.0	2.0
S98	5.12120,-1.29071	UIC Jesus kids day care center	UIC Jesus kids day care center	UIC	PRIVATE SCHOOL	UCC	UCC	MALE	31	6A	VT	10809	5	S98	1/25/18	10809	1	10809__1	10809__1	1	22.0	0.0	4.0
