## Supplementary HTML Files for "SNP2Cluster-Py: A pathogen-agnostic, context-aware framework for Core SNP and transmission-cluster analysis": transmission_network_edges.csv

network_group	sample_id_1	sample_id_2	snp_distance	Clusters	day_difference	days_cutoff	exceeds_days_cutoff
5537	H13	S232	1.0	1	28	45.0	False
5537	H137	H187	0.0	1	7	45.0	False
5537	H137	H183	1.0	1	7	45.0	False
5537	H137	S232	1.0	1	14	45.0	False
802	H130	S206	0.0	1	14	45.0	False
802	H130	S263	0.0	1	14	45.0	False
802	H130	S33	0.0	1	14	45.0	False
802	H130	S34	0.0	1	14	45.0	False
802	H130	S41	0.0	1	14	45.0	False
802	H130	H148	1.0	1	0	45.0	False
802	H130	S305	1.0	1	14	45.0	False
802	H130	S490	1.0	1	5	45.0	False
802	H130	S491	1.0	1	5	45.0	False
802	H130	S578	4.0	1	8	45.0	False
802	S305	S341	0.0	1	14	45.0	False
18376	H134	H135	0.0	1	0	45.0	False
18376	H134	H237	0.0	1	8	45.0	False
18376	H134	H253	1.0	1	8	45.0	False
18376	H134	S155	2.0	1	14	45.0	False
273	H159	S189	0.0	1	9	45.0	False
273	H159	S192	0.0	1	9	45.0	False
273	H159	S326	1.0	1	5	45.0	False
273	H159	S365	2.0	1	5	45.0	False
4194	H161	S4	1.0	1	19	45.0	False
172	H174	S110	1.0	1	21	45.0	False
172	S110	S258	0.0	1	28	45.0	False
172	S110	S357	0.0	1	14	45.0	False
172	S110	S114	1.0	1	28	45.0	False
172	S114	S119	1.0	1	0	45.0	False
5541	H178	H219	0.0	1	1	45.0	False
5541	H178	H66	2.0	1	13	45.0	False
5541	H178	S217	2.0	1	7	45.0	False
5541	H66	S371	1.0	1	6	45.0	False
5541	S217	S224	0.0	1	0	45.0	False
5541	S371	S383	0.0	1	5	45.0	False
63	H185	S432	5.0	1	2	45.0	False
19151	H189	S253	1.0	1	7	45.0	False
19151	H189	S603	2.0	1	1	45.0	False
19151	S253	S61	0.0	1	28	45.0	False
19153	H206	S130	0.0	1	20	45.0	False
19153	H206	S212	0.0	1	20	45.0	False
19153	H206	S309	1.0	1	20	45.0	False
10809	H240	S11	0.0	1	22	45.0	False
10809	H240	S89	0.0	1	22	45.0	False
10809	H240	S98	0.0	1	22	45.0	False
12463	H255	H60	1.0	1	19	45.0	False
12463	H60	S191	1.0	1	21	45.0	False
12463	H60	S340	1.0	1	7	45.0	False
12463	S340	S346d	1.0	1	0	45.0	False
910	H279	S242	3.0	1	0	45.0	False
910	S242	S245	0.0	1	0	45.0	False
910	S242	S252	0.0	1	0	45.0	False
1349	H290	S35	0.0	1	42	45.0	False
347	H55	S362	0.0	1	7	45.0	False
347	H55	S379	1.0	1	12	45.0	False
15451	H58	S266	1.0	1	21	45.0	False
15451	S266	S306	2.0	1	0	45.0	False
15451	S306	S358	0.0	1	14	45.0	False
19159	H71	H83	4.0	1	3	45.0	False
8359	H9	S26	0.0	1	0	45.0	False
8359	H9	S85	0.0	1	0	45.0	False
19161	S10	S23	0.0	1	0	45.0	False
373	S106	S9	4.0	1	0	45.0	False
917	S111	S115	0.0	1	0	45.0	False
917	S111	S170	0.0	1	0	45.0	False
917	S111	S180	0.0	1	0	45.0	False
917	S111	S183	0.0	1	0	45.0	False
2832	S116	S215	0.0	1	0	45.0	False
2832	S116	S275	0.0	1	0	45.0	False
156	S125	S197	0.0	1	0	45.0	False
156	S125	S276	0.0	1	0	45.0	False
156	S125	S194	2.0	1	0	45.0	False
156	S194	S506	0.0	1	20	45.0	False
15110	S152	S163	0.0	1	0	45.0	False
15110	S152	S156	1.0	1	0	45.0	False
15110	S152	S497	1.0	1	9	45.0	False
15110	S239	S497	4.0	1	9	45.0	False
2520	S168	S169	0.0	1	0	45.0	False
5545	S181	S313	3.0	1	0	45.0	False
15111	S200	S207	0.0	1	0	45.0	False
15111	S200	S214	0.0	1	0	45.0	False
15111	S200	S361	0.0	1	14	45.0	False
15111	S200	S517	0.0	1	20	45.0	False
8437	S294	S300	0.0	1	0	45.0	False
700	S312	S315	3.0	1	0	45.0	False
5103	S328	S567d	0.0	1	6	45.0	False
5103	S328	S394	1.0	1	5	45.0	False
5103	S375	S394	1.0	1	5	45.0	False
5103	S394	S500	0.0	1	0	45.0	False
5103	S394	S502	0.0	1	0	45.0	False
5103	S394	S587d	0.0	1	3	45.0	False
344	S336	S349	1.0	1	0	45.0	False
15224	S360	S368	1.0	1	0	45.0	False
15224	S368	S372	0.0	1	0	45.0	False
2174	S38	S42	0.0	1	0	45.0	False
19182	S565	S572	0.0	1	14	45.0	False
12832	S598	S600	0.0	1	0	45.0	False
