## Supplementary HTML Files for "SNP2Cluster-Py: A pathogen-agnostic, context-aware framework for Core SNP and transmission-cluster analysis": transmission_network_nodes.csv

network_group	IDs	Clusters	ST	FacilityCode	ST	SamplingDate	_core_context	core_cluster_label	Cluster_Cases_count
5537	H13	1	5537	H1	5537	1/25/18	5537	5537__1	5.0
5537	H137	1	5537	H1	5537	2/8/18	5537	5537__1	5.0
5537	H183	1	5537	H1	5537	2/15/18	5537	5537__1	5.0
5537	H187	1	5537	H1	5537	2/15/18	5537	5537__1	5.0
5537	S232	1	5537	DAN	5537	2/22/18	5537	5537__1	5.0
802	H130	1	802	H1	802	2/8/18	802	802__1	12.0
802	H148	1	802	H1	802	2/8/18	802	802__1	12.0
802	S206	1	802	DAN	802	2/22/18	802	802__1	12.0
802	S263	1	802	DAN	802	2/22/18	802	802__1	12.0
802	S305	1	802	DAN	802	2/22/18	802	802__1	12.0
802	S33	1	802	UIC	802	1/25/18	802	802__1	12.0
802	S34	1	802	UIC	802	1/25/18	802	802__1	12.0
802	S341	1	802	NEW	802	2/8/18	802	802__1	12.0
802	S41	1	802	UIC	802	1/25/18	802	802__1	12.0
802	S490	1	802	AME	802	2/13/18	802	802__1	12.0
802	S491	1	802	AME	802	2/13/18	802	802__1	12.0
802	S578	1	802	GS	802	2/16/18	802	802__1	12.0
18376	H134	1	18376	H1	18376	2/8/18	18376	18376__1	5.0
18376	H135	1	18376	H1	18376	2/8/18	18376	18376__1	5.0
18376	H237	1	18376	H4	18376	2/16/18	18376	18376__1	5.0
18376	H253	1	18376	H5	18376	2/16/18	18376	18376__1	5.0
18376	S155	1	18376	DAN	18376	2/22/18	18376	18376__1	5.0
273	H159	1	273	H2	273	2/13/18	273	273__1	5.0
273	S189	1	273	DAN	273	2/22/18	273	273__1	5.0
273	S192	1	273	DAN	273	2/22/18	273	273__1	5.0
273	S326	1	273	NEW	273	2/8/18	273	273__1	5.0
273	S365	1	273	NEW	273	2/8/18	273	273__1	5.0
4194	H161	1	4194	H2	4194	2/13/18	4194	4194__1	2.0
4194	S4	1	4194	UIC	4194	1/25/18	4194	4194__1	2.0
172	H174	1	172	H1	172	2/15/18	172	172__1	6.0
172	S110	1	172	DAN	172	1/25/18	172	172__1	6.0
172	S114	1	172	DAN	172	2/22/18	172	172__1	6.0
172	S119	1	172	DAN	172	2/22/18	172	172__1	6.0
172	S258	1	172	DAN	172	2/22/18	172	172__1	6.0
172	S357	1	172	NEW	172	2/8/18	172	172__1	6.0
5541	H178	1	5541	H1	5541	2/15/18	5541	5541__1	7.0
5541	H219	1	5541	H4	5541	2/16/18	5541	5541__1	7.0
5541	H66	1	5541	H4	5541	2/2/18	5541	5541__1	7.0
5541	S217	1	5541	DAN	5541	2/22/18	5541	5541__1	7.0
5541	S224	1	5541	DAN	5541	2/22/18	5541	5541__1	7.0
5541	S371	1	5541	NEW	5541	2/8/18	5541	5541__1	7.0
5541	S383	1	5541	IMA	5541	2/13/18	5541	5541__1	7.0
63	H185	1	63	H1	63	2/15/18	63	63__1	2.0
63	S432	1	63	KWA	63	2/13/18	63	63__1	2.0
19151	H189	1	19151	H1	19151	2/15/18	19151	19151__1	4.0
19151	S253	1	19151	DAN	19151	2/22/18	19151	19151__1	4.0
19151	S603	1	19151	GS	19151	2/16/18	19151	19151__1	4.0
19151	S61	1	19151	UIC	19151	1/25/18	19151	19151__1	4.0
19153	H206	1	19153	H4	19153	2/2/18	19153	19153__1	4.0
19153	S130	1	19153	DAN	19153	2/22/18	19153	19153__1	4.0
19153	S212	1	19153	DAN	19153	2/22/18	19153	19153__1	4.0
19153	S309	1	19153	DAN	19153	2/22/18	19153	19153__1	4.0
10809	H240	1	10809	H4	10809	2/16/18	10809	10809__1	4.0
10809	S11	1	10809	UIC	10809	1/25/18	10809	10809__1	4.0
10809	S89	1	10809	UIC	10809	1/25/18	10809	10809__1	4.0
10809	S98	1	10809	UIC	10809	1/25/18	10809	10809__1	4.0
12463	H255	1	12463	H3	12463	2/20/18	12463	12463__1	5.0
12463	H60	1	12463	H1	12463	2/1/18	12463	12463__1	5.0
12463	S191	1	12463	DAN	12463	2/22/18	12463	12463__1	5.0
12463	S340	1	12463	NEW	12463	2/8/18	12463	12463__1	5.0
12463	S346d	1	12463	NEW	12463	2/8/18	12463	12463__1	5.0
910	H279	1	910	H1	910	2/22/18	910	910__1	4.0
910	S242	1	910	DAN	910	2/22/18	910	910__1	4.0
910	S245	1	910	DAN	910	2/22/18	910	910__1	4.0
910	S252	1	910	DAN	910	2/22/18	910	910__1	4.0
1349	H290	1	1349	H1	1349	3/8/18	1349	1349__1	2.0
1349	S35	1	1349	UIC	1349	1/25/18	1349	1349__1	2.0
347	H55	1	347	H1	347	2/1/18	347	347__1	3.0
347	S362	1	347	NEW	347	2/8/18	347	347__1	3.0
347	S379	1	347	IMA	347	2/13/18	347	347__1	3.0
15451	H58	1	15451	H1	15451	2/1/18	15451	15451__1	4.0
15451	S266	1	15451	DAN	15451	2/22/18	15451	15451__1	4.0
15451	S306	1	15451	DAN	15451	2/22/18	15451	15451__1	4.0
15451	S358	1	15451	NEW	15451	2/8/18	15451	15451__1	4.0
19159	H71	1	19159	H4	19159	2/2/18	19159	19159__1	2.0
19159	H83	1	19159	H6	19159	2/5/18	19159	19159__1	2.0
8359	H9	1	8359	H1	8359	1/25/18	8359	8359__1	3.0
8359	S26	1	8359	UIC	8359	1/25/18	8359	8359__1	3.0
8359	S85	1	8359	UIC	8359	1/25/18	8359	8359__1	3.0
19161	S10	1	19161	UIC	19161	1/25/18	19161	19161__1	2.0
19161	S23	1	19161	UIC	19161	1/25/18	19161	19161__1	2.0
373	S106	1	373	UIC	373	1/25/18	373	373__1	2.0
373	S9	1	373	UIC	373	1/25/18	373	373__1	2.0
917	S111	1	917	DAN	917	2/22/18	917	917__1	5.0
917	S115	1	917	DAN	917	2/22/18	917	917__1	5.0
917	S170	1	917	DAN	917	2/22/18	917	917__1	5.0
917	S180	1	917	DAN	917	2/22/18	917	917__1	5.0
917	S183	1	917	DAN	917	2/22/18	917	917__1	5.0
2832	S116	1	2832	DAN	2832	2/22/18	2832	2832__1	3.0
2832	S215	1	2832	DAN	2832	2/22/18	2832	2832__1	3.0
2832	S275	1	2832	DAN	2832	2/22/18	2832	2832__1	3.0
156	S125	1	156	DAN	156	2/22/18	156	156__1	5.0
156	S194	1	156	DAN	156	2/22/18	156	156__1	5.0
156	S197	1	156	DAN	156	2/22/18	156	156__1	5.0
156	S276	1	156	DAN	156	2/22/18	156	156__1	5.0
156	S506	1	156	AND	156	2/2/18	156	156__1	5.0
15110	S152	1	15110	DAN	15110	2/22/18	15110	15110__1	5.0
15110	S156	1	15110	DAN	15110	2/22/18	15110	15110__1	5.0
15110	S163	1	15110	DAN	15110	2/22/18	15110	15110__1	5.0
15110	S239	1	15110	DAN	15110	2/22/18	15110	15110__1	5.0
15110	S497	1	15110	PEDU	15110	2/13/18	15110	15110__1	5.0
2520	S168	1	2520	DAN	2520	2/22/18	2520	2520__1	2.0
2520	S169	1	2520	DAN	2520	2/22/18	2520	2520__1	2.0
5545	S181	1	5545	DAN	5545	2/22/18	5545	5545__1	2.0
5545	S313	1	5545	DAN	5545	2/22/18	5545	5545__1	2.0
15111	S200	1	15111	DAN	15111	2/22/18	15111	15111__1	5.0
15111	S207	1	15111	DAN	15111	2/22/18	15111	15111__1	5.0
15111	S214	1	15111	DAN	15111	2/22/18	15111	15111__1	5.0
15111	S361	1	15111	NEW	15111	2/8/18	15111	15111__1	5.0
15111	S517	1	15111	ANT	15111	2/2/18	15111	15111__1	5.0
8437	S294	1	8437	DAN	8437	2/22/18	8437	8437__1	2.0
8437	S300	1	8437	DAN	8437	2/22/18	8437	8437__1	2.0
700	S312	1	700	DAN	700	2/22/18	700	700__1	2.0
700	S315	1	700	DAN	700	2/22/18	700	700__1	2.0
5103	S328	1	5103	NEW	5103	2/8/18	5103	5103__1	7.0
5103	S375	1	5103	NEW	5103	2/8/18	5103	5103__1	7.0
5103	S394	1	5103	IMA	5103	2/13/18	5103	5103__1	7.0
5103	S500	1	5103	PEDU	5103	2/13/18	5103	5103__1	7.0
5103	S502	1	5103	PEDU	5103	2/13/18	5103	5103__1	7.0
5103	S567d	1	5103	KAK	5103	2/2/18	5103	5103__1	7.0
5103	S587d	1	5103	GS	5103	2/16/18	5103	5103__1	7.0
344	S336	1	344	NEW	344	2/8/18	344	344__1	2.0
344	S349	1	344	NEW	344	2/8/18	344	344__1	2.0
15224	S360	1	15224	NEW	15224	2/8/18	15224	15224__1	3.0
15224	S368	1	15224	NEW	15224	2/8/18	15224	15224__1	3.0
15224	S372	1	15224	NEW	15224	2/8/18	15224	15224__1	3.0
2174	S38	1	2174	UIC	2174	1/25/18	2174	2174__1	2.0
2174	S42	1	2174	UIC	2174	1/25/18	2174	2174__1	2.0
19182	S565	1	19182	KAK	19182	2/2/18	19182	19182__1	2.0
19182	S572	1	19182	GS	19182	2/16/18	19182	19182__1	2.0
12832	S598	1	12832	GS	12832	2/16/18	12832	12832__1	2.0
12832	S600	1	12832	GS	12832	2/16/18	12832	12832__1	2.0
