## Supplementary HTML Files for "SNP2Cluster-Py: A pathogen-agnostic, context-aware framework for Core SNP and transmission-cluster analysis": MANIFEST.csv

analysis_id	analysis_description	file_type	relative_path
01_kpneumoniae_full_st_core	Full K. pneumoniae ST-only Core analysis	interactive_html	01_kpneumoniae_full_st_core/html/04_mst_Hospital_A.html
01_kpneumoniae_full_st_core	Full K. pneumoniae ST-only Core analysis	interactive_html	01_kpneumoniae_full_st_core/html/04_mst_Hospital_B.html
01_kpneumoniae_full_st_core	Full K. pneumoniae ST-only Core analysis	interactive_html	01_kpneumoniae_full_st_core/html/04_mst_Hospital_C.html
01_kpneumoniae_full_st_core	Full K. pneumoniae ST-only Core analysis	interactive_html	01_kpneumoniae_full_st_core/html/04_mst_Hospital_D.html
01_kpneumoniae_full_st_core	Full K. pneumoniae ST-only Core analysis	interactive_html	01_kpneumoniae_full_st_core/html/04_mst_Hospital_E.html
01_kpneumoniae_full_st_core	Full K. pneumoniae ST-only Core analysis	interactive_html	01_kpneumoniae_full_st_core/html/04_mst_Hospital_F.html
01_kpneumoniae_full_st_core	Full K. pneumoniae ST-only Core analysis	machine_readable_table	01_kpneumoniae_full_st_core/tables/core_snp_clusters.csv
01_kpneumoniae_full_st_core	Full K. pneumoniae ST-only Core analysis	machine_readable_table	01_kpneumoniae_full_st_core/tables/isolate_cluster_assignments.csv
01_kpneumoniae_full_st_core	Full K. pneumoniae ST-only Core analysis	machine_readable_table	01_kpneumoniae_full_st_core/tables/minimum_spanning_tree_edges.csv
02_kpneumoniae_full_facility_st	Full K. pneumoniae Facility + ST and Facility analysis	interactive_html	02_kpneumoniae_full_facility_st/html/04_mst_Hospital_A.html
02_kpneumoniae_full_facility_st	Full K. pneumoniae Facility + ST and Facility analysis	interactive_html	02_kpneumoniae_full_facility_st/html/04_mst_Hospital_B.html
02_kpneumoniae_full_facility_st	Full K. pneumoniae Facility + ST and Facility analysis	interactive_html	02_kpneumoniae_full_facility_st/html/04_mst_Hospital_C.html
02_kpneumoniae_full_facility_st	Full K. pneumoniae Facility + ST and Facility analysis	interactive_html	02_kpneumoniae_full_facility_st/html/04_mst_Hospital_D.html
02_kpneumoniae_full_facility_st	Full K. pneumoniae Facility + ST and Facility analysis	interactive_html	02_kpneumoniae_full_facility_st/html/04_mst_Hospital_E.html
02_kpneumoniae_full_facility_st	Full K. pneumoniae Facility + ST and Facility analysis	interactive_html	02_kpneumoniae_full_facility_st/html/04_mst_Hospital_F.html
02_kpneumoniae_full_facility_st	Full K. pneumoniae Facility + ST and Facility analysis	interactive_html	02_kpneumoniae_full_facility_st/html/05_transmission_network_Hospital_A.html
02_kpneumoniae_full_facility_st	Full K. pneumoniae Facility + ST and Facility analysis	interactive_html	02_kpneumoniae_full_facility_st/html/05_transmission_network_Hospital_B.html
02_kpneumoniae_full_facility_st	Full K. pneumoniae Facility + ST and Facility analysis	interactive_html	02_kpneumoniae_full_facility_st/html/05_transmission_network_Hospital_C.html
02_kpneumoniae_full_facility_st	Full K. pneumoniae Facility + ST and Facility analysis	interactive_html	02_kpneumoniae_full_facility_st/html/05_transmission_network_Hospital_D.html
02_kpneumoniae_full_facility_st	Full K. pneumoniae Facility + ST and Facility analysis	interactive_html	02_kpneumoniae_full_facility_st/html/05_transmission_network_Hospital_E.html
02_kpneumoniae_full_facility_st	Full K. pneumoniae Facility + ST and Facility analysis	interactive_html	02_kpneumoniae_full_facility_st/html/05_transmission_network_Hospital_F.html
02_kpneumoniae_full_facility_st	Full K. pneumoniae Facility + ST and Facility analysis	machine_readable_table	02_kpneumoniae_full_facility_st/tables/core_snp_clusters.csv
02_kpneumoniae_full_facility_st	Full K. pneumoniae Facility + ST and Facility analysis	machine_readable_table	02_kpneumoniae_full_facility_st/tables/isolate_cluster_assignments.csv
02_kpneumoniae_full_facility_st	Full K. pneumoniae Facility + ST and Facility analysis	machine_readable_table	02_kpneumoniae_full_facility_st/tables/minimum_spanning_tree_edges.csv
02_kpneumoniae_full_facility_st	Full K. pneumoniae Facility + ST and Facility analysis	machine_readable_table	02_kpneumoniae_full_facility_st/tables/transmission_clusters.csv
02_kpneumoniae_full_facility_st	Full K. pneumoniae Facility + ST and Facility analysis	machine_readable_table	02_kpneumoniae_full_facility_st/tables/transmission_context.csv
02_kpneumoniae_full_facility_st	Full K. pneumoniae Facility + ST and Facility analysis	machine_readable_table	02_kpneumoniae_full_facility_st/tables/transmission_network_nodes.csv
02_kpneumoniae_full_facility_st	Full K. pneumoniae Facility + ST and Facility analysis	machine_readable_table	02_kpneumoniae_full_facility_st/tables/transmission_network_edges.csv
03_kpneumoniae_hospital_c_st	Hospital C ST-context analysis	interactive_html	03_kpneumoniae_hospital_c_st/html/04_mst_Hospital_C.html
03_kpneumoniae_hospital_c_st	Hospital C ST-context analysis	interactive_html	03_kpneumoniae_hospital_c_st/html/05_transmission_network_Hospital_C.html
03_kpneumoniae_hospital_c_st	Hospital C ST-context analysis	machine_readable_table	03_kpneumoniae_hospital_c_st/tables/core_snp_clusters.csv
03_kpneumoniae_hospital_c_st	Hospital C ST-context analysis	machine_readable_table	03_kpneumoniae_hospital_c_st/tables/isolate_cluster_assignments.csv
03_kpneumoniae_hospital_c_st	Hospital C ST-context analysis	machine_readable_table	03_kpneumoniae_hospital_c_st/tables/minimum_spanning_tree_edges.csv
03_kpneumoniae_hospital_c_st	Hospital C ST-context analysis	machine_readable_table	03_kpneumoniae_hospital_c_st/tables/transmission_clusters.csv
03_kpneumoniae_hospital_c_st	Hospital C ST-context analysis	machine_readable_table	03_kpneumoniae_hospital_c_st/tables/transmission_context.csv
03_kpneumoniae_hospital_c_st	Hospital C ST-context analysis	machine_readable_table	03_kpneumoniae_hospital_c_st/tables/transmission_network_nodes.csv
03_kpneumoniae_hospital_c_st	Hospital C ST-context analysis	machine_readable_table	03_kpneumoniae_hospital_c_st/tables/transmission_network_edges.csv
04_kpneumoniae_hospital_c_facility_st	Hospital C Facility + ST and Facility analysis	interactive_html	04_kpneumoniae_hospital_c_facility_st/html/04_mst_Hospital_C.html
04_kpneumoniae_hospital_c_facility_st	Hospital C Facility + ST and Facility analysis	interactive_html	04_kpneumoniae_hospital_c_facility_st/html/05_transmission_network_Hospital_C.html
04_kpneumoniae_hospital_c_facility_st	Hospital C Facility + ST and Facility analysis	machine_readable_table	04_kpneumoniae_hospital_c_facility_st/tables/core_snp_clusters.csv
04_kpneumoniae_hospital_c_facility_st	Hospital C Facility + ST and Facility analysis	machine_readable_table	04_kpneumoniae_hospital_c_facility_st/tables/isolate_cluster_assignments.csv
04_kpneumoniae_hospital_c_facility_st	Hospital C Facility + ST and Facility analysis	machine_readable_table	04_kpneumoniae_hospital_c_facility_st/tables/minimum_spanning_tree_edges.csv
04_kpneumoniae_hospital_c_facility_st	Hospital C Facility + ST and Facility analysis	machine_readable_table	04_kpneumoniae_hospital_c_facility_st/tables/transmission_clusters.csv
04_kpneumoniae_hospital_c_facility_st	Hospital C Facility + ST and Facility analysis	machine_readable_table	04_kpneumoniae_hospital_c_facility_st/tables/transmission_context.csv
04_kpneumoniae_hospital_c_facility_st	Hospital C Facility + ST and Facility analysis	machine_readable_table	04_kpneumoniae_hospital_c_facility_st/tables/transmission_network_nodes.csv
04_kpneumoniae_hospital_c_facility_st	Hospital C Facility + ST and Facility analysis	machine_readable_table	04_kpneumoniae_hospital_c_facility_st/tables/transmission_network_edges.csv
05_spneumoniae_ghana_st_core	Ghana S. pneumoniae ST-only Core analysis	interactive_html	05_spneumoniae_ghana_st_core/html/04_mst_Aboom.html
05_spneumoniae_ghana_st_core	Ghana S. pneumoniae ST-only Core analysis	interactive_html	05_spneumoniae_ghana_st_core/html/04_mst_Abura.html
05_spneumoniae_ghana_st_core	Ghana S. pneumoniae ST-only Core analysis	interactive_html	05_spneumoniae_ghana_st_core/html/04_mst_Akotokyir.html
05_spneumoniae_ghana_st_core	Ghana S. pneumoniae ST-only Core analysis	interactive_html	05_spneumoniae_ghana_st_core/html/04_mst_Amamoma.html
05_spneumoniae_ghana_st_core	Ghana S. pneumoniae ST-only Core analysis	interactive_html	05_spneumoniae_ghana_st_core/html/04_mst_Efutu.html
05_spneumoniae_ghana_st_core	Ghana S. pneumoniae ST-only Core analysis	interactive_html	05_spneumoniae_ghana_st_core/html/04_mst_Ewim.html
05_spneumoniae_ghana_st_core	Ghana S. pneumoniae ST-only Core analysis	interactive_html	05_spneumoniae_ghana_st_core/html/04_mst_Kakumdo.html
05_spneumoniae_ghana_st_core	Ghana S. pneumoniae ST-only Core analysis	interactive_html	05_spneumoniae_ghana_st_core/html/04_mst_Kwapro.html
05_spneumoniae_ghana_st_core	Ghana S. pneumoniae ST-only Core analysis	interactive_html	05_spneumoniae_ghana_st_core/html/04_mst_Pedu.html
05_spneumoniae_ghana_st_core	Ghana S. pneumoniae ST-only Core analysis	interactive_html	05_spneumoniae_ghana_st_core/html/04_mst_UCC.html
05_spneumoniae_ghana_st_core	Ghana S. pneumoniae ST-only Core analysis	machine_readable_table	05_spneumoniae_ghana_st_core/tables/core_snp_clusters.csv
05_spneumoniae_ghana_st_core	Ghana S. pneumoniae ST-only Core analysis	machine_readable_table	05_spneumoniae_ghana_st_core/tables/isolate_cluster_assignments.csv
05_spneumoniae_ghana_st_core	Ghana S. pneumoniae ST-only Core analysis	machine_readable_table	05_spneumoniae_ghana_st_core/tables/minimum_spanning_tree_edges.csv
06_spneumoniae_ghana_community	Ghana S. pneumoniae Community analysis	interactive_html	06_spneumoniae_ghana_community/html/04_mst_10809.html
06_spneumoniae_ghana_community	Ghana S. pneumoniae Community analysis	interactive_html	06_spneumoniae_ghana_community/html/04_mst_12463.html
06_spneumoniae_ghana_community	Ghana S. pneumoniae Community analysis	interactive_html	06_spneumoniae_ghana_community/html/04_mst_12832.html
06_spneumoniae_ghana_community	Ghana S. pneumoniae Community analysis	interactive_html	06_spneumoniae_ghana_community/html/04_mst_1349.html
06_spneumoniae_ghana_community	Ghana S. pneumoniae Community analysis	interactive_html	06_spneumoniae_ghana_community/html/04_mst_15110.html
06_spneumoniae_ghana_community	Ghana S. pneumoniae Community analysis	interactive_html	06_spneumoniae_ghana_community/html/04_mst_15111.html
06_spneumoniae_ghana_community	Ghana S. pneumoniae Community analysis	interactive_html	06_spneumoniae_ghana_community/html/04_mst_15224.html
06_spneumoniae_ghana_community	Ghana S. pneumoniae Community analysis	interactive_html	06_spneumoniae_ghana_community/html/04_mst_15451.html
06_spneumoniae_ghana_community	Ghana S. pneumoniae Community analysis	interactive_html	06_spneumoniae_ghana_community/html/04_mst_156.html
06_spneumoniae_ghana_community	Ghana S. pneumoniae Community analysis	interactive_html	06_spneumoniae_ghana_community/html/04_mst_172.html
06_spneumoniae_ghana_community	Ghana S. pneumoniae Community analysis	interactive_html	06_spneumoniae_ghana_community/html/04_mst_18376.html
06_spneumoniae_ghana_community	Ghana S. pneumoniae Community analysis	interactive_html	06_spneumoniae_ghana_community/html/04_mst_19151.html
06_spneumoniae_ghana_community	Ghana S. pneumoniae Community analysis	interactive_html	06_spneumoniae_ghana_community/html/04_mst_19153.html
06_spneumoniae_ghana_community	Ghana S. pneumoniae Community analysis	interactive_html	06_spneumoniae_ghana_community/html/04_mst_19159.html
06_spneumoniae_ghana_community	Ghana S. pneumoniae Community analysis	interactive_html	06_spneumoniae_ghana_community/html/04_mst_19161.html
06_spneumoniae_ghana_community	Ghana S. pneumoniae Community analysis	interactive_html	06_spneumoniae_ghana_community/html/04_mst_19167.html
06_spneumoniae_ghana_community	Ghana S. pneumoniae Community analysis	interactive_html	06_spneumoniae_ghana_community/html/04_mst_19182.html
06_spneumoniae_ghana_community	Ghana S. pneumoniae Community analysis	interactive_html	06_spneumoniae_ghana_community/html/04_mst_2174.html
06_spneumoniae_ghana_community	Ghana S. pneumoniae Community analysis	interactive_html	06_spneumoniae_ghana_community/html/04_mst_2520.html
06_spneumoniae_ghana_community	Ghana S. pneumoniae Community analysis	interactive_html	06_spneumoniae_ghana_community/html/04_mst_273.html
06_spneumoniae_ghana_community	Ghana S. pneumoniae Community analysis	interactive_html	06_spneumoniae_ghana_community/html/04_mst_2832.html
06_spneumoniae_ghana_community	Ghana S. pneumoniae Community analysis	interactive_html	06_spneumoniae_ghana_community/html/04_mst_344.html
06_spneumoniae_ghana_community	Ghana S. pneumoniae Community analysis	interactive_html	06_spneumoniae_ghana_community/html/04_mst_347.html
06_spneumoniae_ghana_community	Ghana S. pneumoniae Community analysis	interactive_html	06_spneumoniae_ghana_community/html/04_mst_373.html
06_spneumoniae_ghana_community	Ghana S. pneumoniae Community analysis	interactive_html	06_spneumoniae_ghana_community/html/04_mst_4194.html
06_spneumoniae_ghana_community	Ghana S. pneumoniae Community analysis	interactive_html	06_spneumoniae_ghana_community/html/04_mst_5103.html
06_spneumoniae_ghana_community	Ghana S. pneumoniae Community analysis	interactive_html	06_spneumoniae_ghana_community/html/04_mst_5537.html
06_spneumoniae_ghana_community	Ghana S. pneumoniae Community analysis	interactive_html	06_spneumoniae_ghana_community/html/04_mst_5541.html
06_spneumoniae_ghana_community	Ghana S. pneumoniae Community analysis	interactive_html	06_spneumoniae_ghana_community/html/04_mst_5545.html
06_spneumoniae_ghana_community	Ghana S. pneumoniae Community analysis	interactive_html	06_spneumoniae_ghana_community/html/04_mst_63.html
06_spneumoniae_ghana_community	Ghana S. pneumoniae Community analysis	interactive_html	06_spneumoniae_ghana_community/html/04_mst_700.html
06_spneumoniae_ghana_community	Ghana S. pneumoniae Community analysis	interactive_html	06_spneumoniae_ghana_community/html/04_mst_802.html
06_spneumoniae_ghana_community	Ghana S. pneumoniae Community analysis	interactive_html	06_spneumoniae_ghana_community/html/04_mst_8359.html
06_spneumoniae_ghana_community	Ghana S. pneumoniae Community analysis	interactive_html	06_spneumoniae_ghana_community/html/04_mst_8437.html
06_spneumoniae_ghana_community	Ghana S. pneumoniae Community analysis	interactive_html	06_spneumoniae_ghana_community/html/04_mst_910.html
06_spneumoniae_ghana_community	Ghana S. pneumoniae Community analysis	interactive_html	06_spneumoniae_ghana_community/html/04_mst_917.html
06_spneumoniae_ghana_community	Ghana S. pneumoniae Community analysis	interactive_html	06_spneumoniae_ghana_community/html/05_transmission_network_ST_10809.html
06_spneumoniae_ghana_community	Ghana S. pneumoniae Community analysis	interactive_html	06_spneumoniae_ghana_community/html/05_transmission_network_ST_12463.html
06_spneumoniae_ghana_community	Ghana S. pneumoniae Community analysis	interactive_html	06_spneumoniae_ghana_community/html/05_transmission_network_ST_12832.html
06_spneumoniae_ghana_community	Ghana S. pneumoniae Community analysis	interactive_html	06_spneumoniae_ghana_community/html/05_transmission_network_ST_1349.html
06_spneumoniae_ghana_community	Ghana S. pneumoniae Community analysis	interactive_html	06_spneumoniae_ghana_community/html/05_transmission_network_ST_15110.html
06_spneumoniae_ghana_community	Ghana S. pneumoniae Community analysis	interactive_html	06_spneumoniae_ghana_community/html/05_transmission_network_ST_15111.html
06_spneumoniae_ghana_community	Ghana S. pneumoniae Community analysis	interactive_html	06_spneumoniae_ghana_community/html/05_transmission_network_ST_15224.html
06_spneumoniae_ghana_community	Ghana S. pneumoniae Community analysis	interactive_html	06_spneumoniae_ghana_community/html/05_transmission_network_ST_15451.html
06_spneumoniae_ghana_community	Ghana S. pneumoniae Community analysis	interactive_html	06_spneumoniae_ghana_community/html/05_transmission_network_ST_156.html
06_spneumoniae_ghana_community	Ghana S. pneumoniae Community analysis	interactive_html	06_spneumoniae_ghana_community/html/05_transmission_network_ST_172.html
06_spneumoniae_ghana_community	Ghana S. pneumoniae Community analysis	interactive_html	06_spneumoniae_ghana_community/html/05_transmission_network_ST_18376.html
06_spneumoniae_ghana_community	Ghana S. pneumoniae Community analysis	interactive_html	06_spneumoniae_ghana_community/html/05_transmission_network_ST_19151.html
06_spneumoniae_ghana_community	Ghana S. pneumoniae Community analysis	interactive_html	06_spneumoniae_ghana_community/html/05_transmission_network_ST_19153.html
06_spneumoniae_ghana_community	Ghana S. pneumoniae Community analysis	interactive_html	06_spneumoniae_ghana_community/html/05_transmission_network_ST_19159.html
06_spneumoniae_ghana_community	Ghana S. pneumoniae Community analysis	interactive_html	06_spneumoniae_ghana_community/html/05_transmission_network_ST_19161.html
06_spneumoniae_ghana_community	Ghana S. pneumoniae Community analysis	interactive_html	06_spneumoniae_ghana_community/html/05_transmission_network_ST_19182.html
06_spneumoniae_ghana_community	Ghana S. pneumoniae Community analysis	interactive_html	06_spneumoniae_ghana_community/html/05_transmission_network_ST_2174.html
06_spneumoniae_ghana_community	Ghana S. pneumoniae Community analysis	interactive_html	06_spneumoniae_ghana_community/html/05_transmission_network_ST_2520.html
06_spneumoniae_ghana_community	Ghana S. pneumoniae Community analysis	interactive_html	06_spneumoniae_ghana_community/html/05_transmission_network_ST_273.html
06_spneumoniae_ghana_community	Ghana S. pneumoniae Community analysis	interactive_html	06_spneumoniae_ghana_community/html/05_transmission_network_ST_2832.html
06_spneumoniae_ghana_community	Ghana S. pneumoniae Community analysis	interactive_html	06_spneumoniae_ghana_community/html/05_transmission_network_ST_344.html
06_spneumoniae_ghana_community	Ghana S. pneumoniae Community analysis	interactive_html	06_spneumoniae_ghana_community/html/05_transmission_network_ST_347.html
06_spneumoniae_ghana_community	Ghana S. pneumoniae Community analysis	interactive_html	06_spneumoniae_ghana_community/html/05_transmission_network_ST_373.html
06_spneumoniae_ghana_community	Ghana S. pneumoniae Community analysis	interactive_html	06_spneumoniae_ghana_community/html/05_transmission_network_ST_4194.html
06_spneumoniae_ghana_community	Ghana S. pneumoniae Community analysis	interactive_html	06_spneumoniae_ghana_community/html/05_transmission_network_ST_5103.html
06_spneumoniae_ghana_community	Ghana S. pneumoniae Community analysis	interactive_html	06_spneumoniae_ghana_community/html/05_transmission_network_ST_5537.html
06_spneumoniae_ghana_community	Ghana S. pneumoniae Community analysis	interactive_html	06_spneumoniae_ghana_community/html/05_transmission_network_ST_5541.html
06_spneumoniae_ghana_community	Ghana S. pneumoniae Community analysis	interactive_html	06_spneumoniae_ghana_community/html/05_transmission_network_ST_5545.html
06_spneumoniae_ghana_community	Ghana S. pneumoniae Community analysis	interactive_html	06_spneumoniae_ghana_community/html/05_transmission_network_ST_63.html
06_spneumoniae_ghana_community	Ghana S. pneumoniae Community analysis	interactive_html	06_spneumoniae_ghana_community/html/05_transmission_network_ST_700.html
06_spneumoniae_ghana_community	Ghana S. pneumoniae Community analysis	interactive_html	06_spneumoniae_ghana_community/html/05_transmission_network_ST_802.html
06_spneumoniae_ghana_community	Ghana S. pneumoniae Community analysis	interactive_html	06_spneumoniae_ghana_community/html/05_transmission_network_ST_8359.html
06_spneumoniae_ghana_community	Ghana S. pneumoniae Community analysis	interactive_html	06_spneumoniae_ghana_community/html/05_transmission_network_ST_8437.html
06_spneumoniae_ghana_community	Ghana S. pneumoniae Community analysis	interactive_html	06_spneumoniae_ghana_community/html/05_transmission_network_ST_910.html
06_spneumoniae_ghana_community	Ghana S. pneumoniae Community analysis	interactive_html	06_spneumoniae_ghana_community/html/05_transmission_network_ST_917.html
06_spneumoniae_ghana_community	Ghana S. pneumoniae Community analysis	machine_readable_table	06_spneumoniae_ghana_community/tables/core_snp_clusters.csv
06_spneumoniae_ghana_community	Ghana S. pneumoniae Community analysis	machine_readable_table	06_spneumoniae_ghana_community/tables/isolate_cluster_assignments.csv
06_spneumoniae_ghana_community	Ghana S. pneumoniae Community analysis	machine_readable_table	06_spneumoniae_ghana_community/tables/minimum_spanning_tree_edges.csv
06_spneumoniae_ghana_community	Ghana S. pneumoniae Community analysis	machine_readable_table	06_spneumoniae_ghana_community/tables/transmission_clusters.csv
06_spneumoniae_ghana_community	Ghana S. pneumoniae Community analysis	machine_readable_table	06_spneumoniae_ghana_community/tables/transmission_context.csv
06_spneumoniae_ghana_community	Ghana S. pneumoniae Community analysis	machine_readable_table	06_spneumoniae_ghana_community/tables/transmission_network_nodes.csv
06_spneumoniae_ghana_community	Ghana S. pneumoniae Community analysis	machine_readable_table	06_spneumoniae_ghana_community/tables/transmission_network_edges.csv
